# System analysis of cross-talk between nuclear receptors reveals an opposite regulation of the cell cycle by LXR and FXR in human HepaRG liver cells

**DOI:** 10.1101/514976

**Authors:** Leonore Wigger, Cristina Casals-Casas, Michaël Baruchet, Khanh B. Trang, Sylvain Pradervand, Aurélien Naldi, Béatrice Desvergne

**Author notes:** Computational Systems Biology Team, Institut de Biologie de l’Ecole Normale Supérieure, Paris, France (Aurélien Naldi). The two first authors contributed equally (Leonore Wigger, Cristina Casals-Casas).

## Abstract

Transcriptional regulations exert a critical control of metabolic homeostasis. In particular, the nuclear receptors (NRs) are involved in regulating numerous pathways of the intermediate metabolism. The purpose of the present study was to explore in liver cells the interconnectedness between three of them, LXR, FXR, and PPARα, all three known to act on lipid and glucose metabolism, and also on inflammation. The human cell line HepaRG was selected for its best proximity to human primary hepatocytes. Global gene expression of differentiated HepaRG cells was assessed after 4 hours and 24 hours of exposure to GW3965 (LXR agonist), GW7647 (PPARα agonist), and GW4064 and CDCA (FXR synthetic and natural agonist, respectively). Our work revealed that, contrary to our expectations, NR specificity is largely present at the level of target genes, with a smaller than expected overlap of the set of genes targeted by the different NRs. It also highlighted the much broader activity of the synthetic FXR ligand compared to CDCA. More importantly, our results revealed that activation of FXR has a pro-proliferative effect and decreases polyploidy of hepatocytes, while LXR inhibits the cell cycle progression, inducing hepatocyte differentiation and a higher polyploidism. Conclusion: these results highlight the importance of analyzing the different NR activities in a context allowing a direct confrontation of each receptor outcome, and reveals the opposite role of FXR and LXR in hepatocyte cells division and maturation.
