## Supplemental data and code for "System analysis of cross-talk between nuclear receptors reveals an opposite regulation of the cell cycle by LXR and FXR in human HepaRG liver cells": grp_genes_edges.tsv

uid	source	target	weight	ratio
P_P	P	g_P	69	0.7391304347826086
L_L	L	g_L	25	0.92
L_LP	L	g_LP	3	1.0
P_LP	P	g_LP	3	1.0
F_F	F	g_F	877	0.5496009122006842
F_FP	F	g_FP	31	0.3225806451612903
P_FP	P	g_FP	31	0.5806451612903226
F_FL	F	g_FL	10	0.6
L_FL	L	g_FL	10	0.8
C_C	C	g_C	85	0.5882352941176471
C_CP	C	g_CP	5	0.8
P_CP	P	g_CP	5	0.6
C_CL	C	g_CL	2	1.0
L_CL	L	g_CL	2	1.0
C_CLP	C	g_CLP	1	0.0
L_CLP	L	g_CLP	1	0.0
P_CLP	P	g_CLP	1	0.0
C_CF	C	g_CF	140	0.5785714285714286
F_CF	F	g_CF	140	0.5928571428571429
C_CFP	C	g_CFP	15	0.3333333333333333
F_CFP	F	g_CFP	15	0.3333333333333333
P_CFP	P	g_CFP	15	0.4666666666666667
C_CFL	C	g_CFL	1	0.0
F_CFL	F	g_CFL	1	0.0
L_CFL	L	g_CFL	1	1.0
p_p	p	g_p	42	0.7142857142857143
p_pP	p	g_pP	16	1.0
P_pP	P	g_pP	16	1.0
p_pLP	p	g_pLP	3	1.0
L_pLP	L	g_pLP	3	1.0
P_pLP	P	g_pLP	3	1.0
p_pF	p	g_pF	7	0.5714285714285714
F_pF	F	g_pF	7	0.14285714285714285
p_pFP	p	g_pFP	2	1.0
F_pFP	F	g_pFP	2	0.5
P_pFP	P	g_pFP	2	1.0
p_pFL	p	g_pFL	1	0.0
F_pFL	F	g_pFL	1	0.0
L_pFL	L	g_pFL	1	0.0
p_pFLP	p	g_pFLP	4	1.0
F_pFLP	F	g_pFLP	4	0.75
L_pFLP	L	g_pFLP	4	1.0
P_pFLP	P	g_pFLP	4	1.0
p_pCF	p	g_pCF	2	0.5
C_pCF	C	g_pCF	2	1.0
F_pCF	F	g_pCF	2	1.0
p_pCFP	p	g_pCFP	2	1.0
C_pCFP	C	g_pCFP	2	0.5
F_pCFP	F	g_pCFP	2	0.5
P_pCFP	P	g_pCFP	2	1.0
l_lL	l	g_lL	1	1.0
L_lL	L	g_lL	1	1.0
f_f	f	g_f	262	0.6641221374045801
f_fP	f	g_fP	2	0.5
P_fP	P	g_fP	2	0.5
f_fL	f	g_fL	2	0.5
L_fL	L	g_fL	2	1.0
f_fF	f	g_fF	75	0.6
F_fF	F	g_fF	75	0.6
f_fFP	f	g_fFP	2	1.0
F_fFP	F	g_fFP	2	0.5
P_fFP	P	g_fFP	2	0.5
f_fC	f	g_fC	6	0.8333333333333334
C_fC	C	g_fC	6	0.8333333333333334
f_fCF	f	g_fCF	32	0.59375
C_fCF	C	g_fCF	32	0.625
F_fCF	F	g_fCF	32	0.625
f_fCFP	f	g_fCFP	5	0.6
C_fCFP	C	g_fCFP	5	0.6
F_fCFP	F	g_fCFP	5	0.6
P_fCFP	P	g_fCFP	5	0.6
f_fCFL	f	g_fCFL	2	0.5
C_fCFL	C	g_fCFL	2	0.5
F_fCFL	F	g_fCFL	2	0.5
L_fCFL	L	g_fCFL	2	1.0
f_fp	f	g_fp	23	0.34782608695652173
p_fp	p	g_fp	23	0.34782608695652173
f_fpP	f	g_fpP	9	0.7777777777777778
p_fpP	p	g_fpP	9	0.7777777777777778
P_fpP	P	g_fpP	9	0.7777777777777778
f_fpF	f	g_fpF	11	0.45454545454545453
p_fpF	p	g_fpF	11	0.36363636363636365
F_fpF	F	g_fpF	11	0.36363636363636365
f_fpFP	f	g_fpFP	4	0.5
p_fpFP	p	g_fpFP	4	0.75
F_fpFP	F	g_fpFP	4	0.5
P_fpFP	P	g_fpFP	4	0.75
f_fpCF	f	g_fpCF	2	0.0
p_fpCF	p	g_fpCF	2	0.0
C_fpCF	C	g_fpCF	2	0.0
F_fpCF	F	g_fpCF	2	0.0
f_fpCFP	f	g_fpCFP	1	0.0
p_fpCFP	p	g_fpCFP	1	1.0
C_fpCFP	C	g_fpCFP	1	0.0
F_fpCFP	F	g_fpCFP	1	0.0
P_fpCFP	P	g_fpCFP	1	1.0
f_flL	f	g_flL	2	0.0
l_flL	l	g_flL	2	1.0
L_flL	L	g_flL	2	1.0
c_c	c	g_c	34	0.7352941176470589
c_cP	c	g_cP	1	1.0
P_cP	P	g_cP	1	0.0
c_cL	c	g_cL	5	1.0
L_cL	L	g_cL	5	1.0
c_cF	c	g_cF	4	1.0
F_cF	F	g_cF	4	0.75
c_cFL	c	g_cFL	1	1.0
F_cFL	F	g_cFL	1	1.0
L_cFL	L	g_cFL	1	1.0
c_cCF	c	g_cCF	3	1.0
C_cCF	C	g_cCF	3	1.0
F_cCF	F	g_cCF	3	1.0
c_cCFP	c	g_cCFP	1	0.0
C_cCFP	C	g_cCFP	1	0.0
F_cCFP	F	g_cCFP	1	0.0
P_cCFP	P	g_cCFP	1	0.0
c_cf	c	g_cf	35	0.8571428571428571
f_cf	f	g_cf	35	0.8571428571428571
c_cfP	c	g_cfP	1	1.0
f_cfP	f	g_cfP	1	1.0
P_cfP	P	g_cfP	1	0.0
c_cfL	c	g_cfL	1	1.0
f_cfL	f	g_cfL	1	1.0
L_cfL	L	g_cfL	1	1.0
c_cfF	c	g_cfF	33	0.696969696969697
f_cfF	f	g_cfF	33	0.696969696969697
F_cfF	F	g_cfF	33	0.6666666666666666
c_cfFL	c	g_cfFL	1	1.0
f_cfFL	f	g_cfFL	1	1.0
F_cfFL	F	g_cfFL	1	1.0
L_cfFL	L	g_cfFL	1	1.0
c_cfC	c	g_cfC	8	0.875
f_cfC	f	g_cfC	8	0.875
C_cfC	C	g_cfC	8	0.875
c_cfCF	c	g_cfCF	57	0.8947368421052632
f_cfCF	f	g_cfCF	57	0.8947368421052632
C_cfCF	C	g_cfCF	57	0.8947368421052632
F_cfCF	F	g_cfCF	57	0.8947368421052632
c_cfCFP	c	g_cfCFP	4	1.0
f_cfCFP	f	g_cfCFP	4	1.0
C_cfCFP	C	g_cfCFP	4	1.0
F_cfCFP	F	g_cfCFP	4	1.0
P_cfCFP	P	g_cfCFP	4	1.0
c_cfCFL	c	g_cfCFL	1	0.0
f_cfCFL	f	g_cfCFL	1	0.0
C_cfCFL	C	g_cfCFL	1	0.0
F_cfCFL	F	g_cfCFL	1	0.0
L_cfCFL	L	g_cfCFL	1	0.0
c_cfp	c	g_cfp	11	0.8181818181818182
f_cfp	f	g_cfp	11	0.8181818181818182
p_cfp	p	g_cfp	11	0.8181818181818182
c_cfpP	c	g_cfpP	1	1.0
f_cfpP	f	g_cfpP	1	1.0
p_cfpP	p	g_cfpP	1	1.0
P_cfpP	P	g_cfpP	1	1.0
c_cfpF	c	g_cfpF	7	0.2857142857142857
f_cfpF	f	g_cfpF	7	0.2857142857142857
p_cfpF	p	g_cfpF	7	0.2857142857142857
F_cfpF	F	g_cfpF	7	0.2857142857142857
c_cfpFP	c	g_cfpFP	1	1.0
f_cfpFP	f	g_cfpFP	1	1.0
p_cfpFP	p	g_cfpFP	1	1.0
F_cfpFP	F	g_cfpFP	1	1.0
P_cfpFP	P	g_cfpFP	1	1.0
c_cfpFLP	c	g_cfpFLP	1	1.0
f_cfpFLP	f	g_cfpFLP	1	1.0
p_cfpFLP	p	g_cfpFLP	1	1.0
F_cfpFLP	F	g_cfpFLP	1	1.0
L_cfpFLP	L	g_cfpFLP	1	1.0
P_cfpFLP	P	g_cfpFLP	1	1.0
c_cfpC	c	g_cfpC	2	0.5
f_cfpC	f	g_cfpC	2	0.5
p_cfpC	p	g_cfpC	2	0.5
C_cfpC	C	g_cfpC	2	1.0
c_cfpCF	c	g_cfpCF	3	1.0
f_cfpCF	f	g_cfpCF	3	1.0
p_cfpCF	p	g_cfpCF	3	1.0
C_cfpCF	C	g_cfpCF	3	1.0
F_cfpCF	F	g_cfpCF	3	1.0
