## Supplemental data and code for "System analysis of cross-talk between nuclear receptors reveals an opposite regulation of the cell cycle by LXR and FXR in human HepaRG liver cells": grp_genes_nodes.tsv

uid	name	type	weight
c	CDCA 4	CDCA
f	FXR 4	FXR
l	LXR 4	LXR
p	PPARA 4	PPARA
C	CDCA 24	CDCA
F	FXR 24	FXR
L	LXR 24	LXR
P	PPARA 24	PPARA
g_P	69	group	69
g_L	25	group	25
g_LP		group	3
g_F	877	group	877
g_FP	31	group	31
g_FL		group	10
g_C	85	group	85
g_CP		group	5
g_CL		group	2
g_CLP		group	1
g_CF	140	group	140
g_CFP		group	15
g_CFL		group	1
g_p	42	group	42
g_pP		group	16
g_pLP		group	3
g_pF		group	7
g_pFP		group	2
g_pFL		group	1
g_pFLP		group	4
g_pCF		group	2
g_pCFP		group	2
g_lL		group	1
g_f	262	group	262
g_fP		group	2
g_fL		group	2
g_fF	75	group	75
g_fFP		group	2
g_fC		group	6
g_fCF	32	group	32
g_fCFP		group	5
g_fCFL		group	2
g_fp		group	23
g_fpP		group	9
g_fpF		group	11
g_fpFP		group	4
g_fpCF		group	2
g_fpCFP		group	1
g_flL		group	2
g_c	34	group	34
g_cP		group	1
g_cL		group	5
g_cF		group	4
g_cFL		group	1
g_cCF		group	3
g_cCFP		group	1
g_cf	35	group	35
g_cfP		group	1
g_cfL		group	1
g_cfF	33	group	33
g_cfFL		group	1
g_cfC		group	8
g_cfCF	57	group	57
g_cfCFP		group	4
g_cfCFL		group	1
g_cfp		group	11
g_cfpP		group	1
g_cfpF		group	7
g_cfpFP		group	1
g_cfpFLP		group	1
g_cfpC		group	2
g_cfpCF		group	3
