## Supplemental data and code for "System analysis of cross-talk between nuclear receptors reveals an opposite regulation of the cell cycle by LXR and FXR in human HepaRG liver cells": grp_pathways_edges.tsv

uid	source	target	weight	ratio
P_P	P	g_P	4	0.5
L_L	L	g_L	1	0.5
L_LP	L	g_LP	1	0.5
P_LP	P	g_LP	1	0.5
F_F	F	g_F	15	0.5
F_FP	F	g_FP	1	0.5
P_FP	P	g_FP	1	0.5
F_FL	F	g_FL	6	0.5
L_FL	L	g_FL	6	0.5
F_FLP	F	g_FLP	1	0.5
L_FLP	L	g_FLP	1	0.5
P_FLP	P	g_FLP	1	0.5
C_C	C	g_C	4	0.5
C_CF	C	g_CF	6	0.5
F_CF	F	g_CF	6	0.5
C_CFP	C	g_CFP	16	0.5
F_CFP	F	g_CFP	16	0.5
P_CFP	P	g_CFP	16	0.5
C_CFL	C	g_CFL	4	0.5
F_CFL	F	g_CFL	4	0.5
L_CFL	L	g_CFL	4	0.5
C_CFLP	C	g_CFLP	5	0.5
F_CFLP	F	g_CFLP	5	0.5
L_CFLP	L	g_CFLP	5	0.5
P_CFLP	P	g_CFLP	5	0.5
p_pFP	p	g_pFP	1	0.5
F_pFP	F	g_pFP	1	0.5
P_pFP	P	g_pFP	1	0.5
p_pCFP	p	g_pCFP	1	0.5
C_pCFP	C	g_pCFP	1	0.5
F_pCFP	F	g_pCFP	1	0.5
P_pCFP	P	g_pCFP	1	0.5
p_pCFLP	p	g_pCFLP	3	0.5
C_pCFLP	C	g_pCFLP	3	0.5
F_pCFLP	F	g_pCFLP	3	0.5
L_pCFLP	L	g_pCFLP	3	0.5
P_pCFLP	P	g_pCFLP	3	0.5
f_f	f	g_f	2	0.5
f_fP	f	g_fP	1	0.5
P_fP	P	g_fP	1	0.5
f_fF	f	g_fF	3	0.5
F_fF	F	g_fF	3	0.5
f_fFL	f	g_fFL	1	0.5
F_fFL	F	g_fFL	1	0.5
L_fFL	L	g_fFL	1	0.5
f_fC	f	g_fC	1	0.5
C_fC	C	g_fC	1	0.5
f_fCL	f	g_fCL	1	0.5
C_fCL	C	g_fCL	1	0.5
L_fCL	L	g_fCL	1	0.5
f_fCF	f	g_fCF	7	0.5
C_fCF	C	g_fCF	7	0.5
F_fCF	F	g_fCF	7	0.5
f_fCFP	f	g_fCFP	6	0.5
C_fCFP	C	g_fCFP	6	0.5
F_fCFP	F	g_fCFP	6	0.5
P_fCFP	P	g_fCFP	6	0.5
f_fCFL	f	g_fCFL	2	0.5
C_fCFL	C	g_fCFL	2	0.5
F_fCFL	F	g_fCFL	2	0.5
L_fCFL	L	g_fCFL	2	0.5
f_fCFLP	f	g_fCFLP	2	0.5
C_fCFLP	C	g_fCFLP	2	0.5
F_fCFLP	F	g_fCFLP	2	0.5
L_fCFLP	L	g_fCFLP	2	0.5
P_fCFLP	P	g_fCFLP	2	0.5
f_fpL	f	g_fpL	1	0.5
p_fpL	p	g_fpL	1	0.5
L_fpL	L	g_fpL	1	0.5
f_fpF	f	g_fpF	1	0.5
p_fpF	p	g_fpF	1	0.5
F_fpF	F	g_fpF	1	0.5
f_fpCF	f	g_fpCF	1	0.5
p_fpCF	p	g_fpCF	1	0.5
C_fpCF	C	g_fpCF	1	0.5
F_fpCF	F	g_fpCF	1	0.5
f_fpCFP	f	g_fpCFP	2	0.5
p_fpCFP	p	g_fpCFP	2	0.5
C_fpCFP	C	g_fpCFP	2	0.5
F_fpCFP	F	g_fpCFP	2	0.5
P_fpCFP	P	g_fpCFP	2	0.5
f_fpCFLP	f	g_fpCFLP	2	0.5
p_fpCFLP	p	g_fpCFLP	2	0.5
C_fpCFLP	C	g_fpCFLP	2	0.5
F_fpCFLP	F	g_fpCFLP	2	0.5
L_fpCFLP	L	g_fpCFLP	2	0.5
P_fpCFLP	P	g_fpCFLP	2	0.5
c_c	c	g_c	1	0.5
c_cL	c	g_cL	1	0.5
L_cL	L	g_cL	1	0.5
c_cLP	c	g_cLP	1	0.5
L_cLP	L	g_cLP	1	0.5
P_cLP	P	g_cLP	1	0.5
c_cF	c	g_cF	3	0.5
F_cF	F	g_cF	3	0.5
c_cCF	c	g_cCF	1	0.5
C_cCF	C	g_cCF	1	0.5
F_cCF	F	g_cCF	1	0.5
c_cCFP	c	g_cCFP	1	0.5
C_cCFP	C	g_cCFP	1	0.5
F_cCFP	F	g_cCFP	1	0.5
P_cCFP	P	g_cCFP	1	0.5
c_cCFL	c	g_cCFL	1	0.5
C_cCFL	C	g_cCFL	1	0.5
F_cCFL	F	g_cCFL	1	0.5
L_cCFL	L	g_cCFL	1	0.5
c_cCFLP	c	g_cCFLP	1	0.5
C_cCFLP	C	g_cCFLP	1	0.5
F_cCFLP	F	g_cCFLP	1	0.5
L_cCFLP	L	g_cCFLP	1	0.5
P_cCFLP	P	g_cCFLP	1	0.5
c_cpFP	c	g_cpFP	1	0.5
p_cpFP	p	g_cpFP	1	0.5
F_cpFP	F	g_cpFP	1	0.5
P_cpFP	P	g_cpFP	1	0.5
c_cf	c	g_cf	4	0.5
f_cf	f	g_cf	4	0.5
c_cfF	c	g_cfF	3	0.5
f_cfF	f	g_cfF	3	0.5
F_cfF	F	g_cfF	3	0.5
c_cfFL	c	g_cfFL	2	0.5
f_cfFL	f	g_cfFL	2	0.5
F_cfFL	F	g_cfFL	2	0.5
L_cfFL	L	g_cfFL	2	0.5
c_cfC	c	g_cfC	2	0.5
f_cfC	f	g_cfC	2	0.5
C_cfC	C	g_cfC	2	0.5
c_cfCF	c	g_cfCF	13	0.5
f_cfCF	f	g_cfCF	13	0.5
C_cfCF	C	g_cfCF	13	0.5
F_cfCF	F	g_cfCF	13	0.5
c_cfCFP	c	g_cfCFP	2	0.5
f_cfCFP	f	g_cfCFP	2	0.5
C_cfCFP	C	g_cfCFP	2	0.5
F_cfCFP	F	g_cfCFP	2	0.5
P_cfCFP	P	g_cfCFP	2	0.5
c_cfCFL	c	g_cfCFL	6	0.5
f_cfCFL	f	g_cfCFL	6	0.5
C_cfCFL	C	g_cfCFL	6	0.5
F_cfCFL	F	g_cfCFL	6	0.5
L_cfCFL	L	g_cfCFL	6	0.5
c_cfCFLP	c	g_cfCFLP	2	0.5
f_cfCFLP	f	g_cfCFLP	2	0.5
C_cfCFLP	C	g_cfCFLP	2	0.5
F_cfCFLP	F	g_cfCFLP	2	0.5
L_cfCFLP	L	g_cfCFLP	2	0.5
P_cfCFLP	P	g_cfCFLP	2	0.5
c_cfpC	c	g_cfpC	1	0.5
f_cfpC	f	g_cfpC	1	0.5
p_cfpC	p	g_cfpC	1	0.5
C_cfpC	C	g_cfpC	1	0.5
c_cfpCF	c	g_cfpCF	2	0.5
f_cfpCF	f	g_cfpCF	2	0.5
p_cfpCF	p	g_cfpCF	2	0.5
C_cfpCF	C	g_cfpCF	2	0.5
F_cfpCF	F	g_cfpCF	2	0.5
c_cfpCFP	c	g_cfpCFP	1	0.5
f_cfpCFP	f	g_cfpCFP	1	0.5
p_cfpCFP	p	g_cfpCFP	1	0.5
C_cfpCFP	C	g_cfpCFP	1	0.5
F_cfpCFP	F	g_cfpCFP	1	0.5
P_cfpCFP	P	g_cfpCFP	1	0.5
c_cfpCFLP	c	g_cfpCFLP	1	0.5
f_cfpCFLP	f	g_cfpCFLP	1	0.5
p_cfpCFLP	p	g_cfpCFLP	1	0.5
C_cfpCFLP	C	g_cfpCFLP	1	0.5
F_cfpCFLP	F	g_cfpCFLP	1	0.5
L_cfpCFLP	L	g_cfpCFLP	1	0.5
P_cfpCFLP	P	g_cfpCFLP	1	0.5
c_cflCFL	c	g_cflCFL	1	0.5
f_cflCFL	f	g_cflCFL	1	0.5
l_cflCFL	l	g_cflCFL	1	0.5
C_cflCFL	C	g_cflCFL	1	0.5
F_cflCFL	F	g_cflCFL	1	0.5
L_cflCFL	L	g_cflCFL	1	0.5
