## Supplemental data and code for "System analysis of cross-talk between nuclear receptors reveals an opposite regulation of the cell cycle by LXR and FXR in human HepaRG liver cells": grp_pathways_nodes.tsv

uid	name	type	weight
c	CDCA 4	CDCA
f	FXR 4	FXR
l	LXR 4	LXR
p	PPARA 4	PPARA
C	CDCA 24	CDCA
F	FXR 24	FXR
L	LXR 24	LXR
P	PPARA 24	PPARA
g_P	4	group	4
g_L		group	1
g_LP		group	1
g_F	15	group	15
g_FP		group	1
g_FL	6	group	6
g_FLP		group	1
g_C	4	group	4
g_CF	6	group	6
g_CFP	16	group	16
g_CFL	4	group	4
g_CFLP	5	group	5
g_pFP		group	1
g_pCFP		group	1
g_pCFLP		group	3
g_f		group	2
g_fP		group	1
g_fF		group	3
g_fFL		group	1
g_fC		group	1
g_fCL		group	1
g_fCF	7	group	7
g_fCFP	6	group	6
g_fCFL		group	2
g_fCFLP		group	2
g_fpL		group	1
g_fpF		group	1
g_fpCF		group	1
g_fpCFP		group	2
g_fpCFLP		group	2
g_c		group	1
g_cL		group	1
g_cLP		group	1
g_cF		group	3
g_cCF		group	1
g_cCFP		group	1
g_cCFL		group	1
g_cCFLP		group	1
g_cpFP		group	1
g_cf	4	group	4
g_cfF		group	3
g_cfFL		group	2
g_cfC		group	2
g_cfCF	13	group	13
g_cfCFP		group	2
g_cfCFL	6	group	6
g_cfCFLP		group	2
g_cfpC		group	1
g_cfpCF		group	2
g_cfpCFP		group	1
g_cfpCFLP		group	1
g_cflCFL		group	1
