## Supplemental data and code for "System analysis of cross-talk between nuclear receptors reveals an opposite regulation of the cell cycle by LXR and FXR in human HepaRG liver cells": mygsea2_CDCA_4h.txt

	geneset	ks.pos	p.pos	ks.neg	p.neg	p.best	gene.regulation	desc	le.rnk	p.pos.adj	p.neg.adj	p.best.adj
125	KEGG_FC_GAMMA_R_MEDIATED_PHAGOCYTOSIS	0.470155090418935	0	-0.00118959107806691	0.9264	0	NA	CDCA	4502	0	0.9996	0
138	KEGG_ADIPOCYTOKINE_SIGNALING_PATHWAY	0.643679917553938	0	-0.000296970896852108	0.9825	0	NA	CDCA	1549	0	0.9996	0
80	KEGG_ERBB_SIGNALING_PATHWAY	0.535259752810345	1e-04	-0.00118911955606203	0.9195	1e-04	NA	CDCA	3573	0.00396363636363636	0.9996	0.00396363636363636
245	BIOCARTA_RACCYCD_PATHWAY	0.650188000323575	1e-04	-0.00118553645524600	0.9766	1e-04	NA	CDCA	2064	0.00396363636363636	0.9996	0.00396363636363636
121	KEGG_NATURAL_KILLER_CELL_MEDIATED_CYTOTOXICITY	0.451857559237939	2e-04	-0.000347636074692094	0.9562	2e-04	NA	CDCA	7216	0.00638048780487805	0.9996	0.00638048780487805
134	KEGG_INSULIN_SIGNALING_PATHWAY	0.459978989307693	3e-04	-0.00029800337737161	0.9682	3e-04	NA	CDCA	3485	0.00800816326530612	0.9996	0.00800816326530612
279	BIOCARTA_NKCELLS_PATHWAY	0.661577843769695	3e-04	-0.00118518518518519	0.9717	3e-04	NA	CDCA	2073	0.00800816326530612	0.9996	0.00800816326530612
296	BIOCARTA_CDC42RAC_PATHWAY	0.677510298274615	3e-04	-0.00118495112076627	0.9891	3e-04	NA	CDCA	2075	0.00800816326530612	0.9996	0.00800816326530612
126	KEGG_LEUKOCYTE_TRANSENDOTHELIAL_MIGRATION	0.451579126157721	6e-04	-0.000347325592934405	0.9774	6e-04	NA	CDCA	3544	0.0122625	0.9996	0.0122625
291	BIOCARTA_ERK5_PATHWAY	0.661235797795778	6e-04	-0.00118500962820323	0.9907	6e-04	NA	CDCA	2665	0.0122625	0.9996	0.0122625
250	BIOCARTA_KERATINOCYTE_PATHWAY	0.641954955412005	7e-04	-0.00346123417721519	0.8753	7e-04	NA	CDCA	3568	0.0138727272727273	0.9996	0.0138727272727273
83	KEGG_CHEMOKINE_SIGNALING_PATHWAY	0.458772678355772	8e-04	-0.00119492158327110	0.8279	8e-04	NA	CDCA	4822	0.0147380281690141	0.9996	0.0147380281690141
206	BIOCARTA_HDAC_PATHWAY	0.602863135420186	8e-04	-0.00118559502050091	0.9786	8e-04	NA	CDCA	1145	0.0147380281690141	0.9996	0.0147380281690141
209	BIOCARTA_CXCR4_PATHWAY	0.586621833473803	8e-04	-0.00118541934209227	0.987	8e-04	NA	CDCA	3233	0.0147380281690141	0.9996	0.0147380281690141
65	KEGG_ABC_TRANSPORTERS	0.57146801061083	9e-04	-4.94413131612776e-05	0.9928	9e-04	NA	CDCA	1030	0.0161260273972603	0.9996	0.0161260273972603
179	BIOCARTA_RELA_PATHWAY	0.711300527219385	0.0012	-0.00345610743556828	0.9562	0.0012	NA	CDCA	1592	0.0198683544303797	0.9996	0.0198683544303797
230	BIOCARTA_HCMV_PATHWAY	0.681182183219865	0.0012	-0.00118500962820323	0.9891	0.0012	NA	CDCA	756	0.0198683544303797	0.9996	0.0198683544303797
224	BIOCARTA_FCER1_PATHWAY	0.548006515886951	0.0014	-0.00118623962040332	0.9667	0.0014	NA	CDCA	6073	0.0218	0.9996	0.0218
272	BIOCARTA_EDG1_PATHWAY	0.602150992611442	0.0014	-0.00118559502050091	0.9687	0.0014	NA	CDCA	2148	0.0218	0.9996	0.0218
263	BIOCARTA_NFKB_PATHWAY	0.688841915008902	0.0016	-0.00103719069491777	0.9771	0.0016	NA	CDCA	1884	0.0235146067415730	0.9996	0.0235146067415730
290	BIOCARTA_HER2_PATHWAY	0.646890004853146	0.0016	-0.00118530225207428	0.9808	0.0016	NA	CDCA	2626	0.0235146067415730	0.9996	0.0235146067415730
325	BIOCARTA_VEGF_PATHWAY	0.565769739048405	0.0016	-0.00118571216837113	0.9823	0.0016	NA	CDCA	3365	0.0235146067415730	0.9996	0.0235146067415730
252	BIOCARTA_MAPK_PATHWAY	0.51981828451803	0.0018	-0.00282401902497027	0.8589	0.0018	NA	CDCA	4364	0.024525	0.9996	0.024525
108	KEGG_CELL_ADHESION_MOLECULES_CAMS	0.43722582894234	0.0019	-0.000347601549309763	0.9624	0.0019	NA	CDCA	2227	0.0256206185567010	0.9996	0.0256206185567010
9	KEGG_STEROID_BIOSYNTHESIS	0.787610879211015	0.0026	-0.00755443637979559	0.8925	0.0026	NA	CDCA	988	0.0336712871287129	0.9996	0.0336712871287129
176	KEGG_ARRHYTHMOGENIC_RIGHT_VENTRICULAR_CARDIOMYOPATHY_ARVC	0.459529665260671	0.0029	-0.00123780759518740	0.9399	0.0029	NA	CDCA	5437	0.0364730769230769	0.9996	0.0364730769230769
37	KEGG_GLYCEROLIPID_METABOLISM	0.54419363474487	0.0032	-0.00138469907521883	0.9488	0.0032	NA	CDCA	3147	0.0384	0.9996	0.0384
160	KEGG_PROSTATE_CANCER	0.480688999560045	0.0032	-0.00118917847586959	0.9079	0.0032	NA	CDCA	6040	0.0384	0.9996	0.0384
202	BIOCARTA_LAIR_PATHWAY	0.691263052895518	0.0032	-0.000345627808225942	0.9952	0.0032	NA	CDCA	1855	0.0384	0.9996	0.0384
232	BIOCARTA_HIF_PATHWAY	0.639893047698186	0.0033	-0.0143174524808689	0.8256	0.0033	NA	CDCA	2656	0.03924	0.9996	0.03924
312	BIOCARTA_41BB_PATHWAY	0.684268961865074	0.0037	-0.00488816471633832	0.947	0.0037	NA	CDCA	3568	0.0432107142857143	0.9996	0.0432107142857143
123	KEGG_B_CELL_RECEPTOR_SIGNALING_PATHWAY	0.486401563822065	0.0038	-0.00118841297350829	0.9444	0.0038	NA	CDCA	6542	0.0439858407079646	0.9996	0.0439858407079646
79	KEGG_MAPK_SIGNALING_PATHWAY	0.429871037213966	0.0039	-0.00194961007798440	0.6442	0.0039	NA	CDCA	4466	0.0443582608695652	0.9996	0.0443582608695652
122	KEGG_T_CELL_RECEPTOR_SIGNALING_PATHWAY	0.443027742753222	0.0039	-0.00119035809939490	0.9054	0.0039	NA	CDCA	2716	0.0443582608695652	0.9996	0.0443582608695652
104	KEGG_AXON_GUIDANCE	0.434687251540489	0.0041	-0.00436919716002185	0.6538	0.0041	NA	CDCA	6252	0.0450655462184874	0.9996	0.0450655462184874
96	KEGG_APOPTOSIS	0.500921066788410	0.0042	-0.00118911955606203	0.9322	0.0042	NA	CDCA	2058	0.045401652892562	0.9996	0.045401652892562
187	BIOCARTA_AT1R_PATHWAY	0.538613552684863	0.0043	-0.00933886747702342	0.8352	0.0043	NA	CDCA	4038	0.0457268292682927	0.9996	0.0457268292682927
192	BIOCARTA_BCR_PATHWAY	0.524709997814915	0.0045	-0.0458094485076102	0.3067	0.0045	NA	CDCA	6073	0.045984375	0.9996	0.045984375
267	BIOCARTA_P38MAPK_PATHWAY	0.531255713860665	0.0045	-0.00934209875932974	0.8043	0.0045	NA	CDCA	3568	0.045984375	0.9996	0.045984375
185	BIOCARTA_AKT_PATHWAY	0.599061734593504	0.0051	-0.00118530225207428	0.9764	0.0051	NA	CDCA	756	0.0501563909774436	0.9996	0.0501563909774436
159	KEGG_GLIOMA	0.488623253369912	0.0054	-0.00118782479584261	0.9341	0.0054	NA	CDCA	4363	0.0519352941176471	0.9996	0.0519352941176471
321	BIOCARTA_CREB_PATHWAY	0.544633014296997	0.0054	-0.00118559502050091	0.9799	0.0054	NA	CDCA	5962	0.0519352941176471	0.9996	0.0519352941176471
88	KEGG_P53_SIGNALING_PATHWAY	0.541140240331607	0.0056	-0.00356400356400356	0.8223	0.0056	NA	CDCA	2554	0.0526964028776978	0.9996	0.0526964028776978
286	BIOCARTA_PML_PATHWAY	0.628856317471173	0.0056	-0.00345627808225942	0.9499	0.0056	NA	CDCA	1549	0.0526964028776978	0.9996	0.0526964028776978
255	BIOCARTA_ETS_PATHWAY	0.700684570156025	0.0058	-0.00350582658502864	0.9362	0.0058	NA	CDCA	1315	0.0538042553191489	0.9996	0.0538042553191489
216	BIOCARTA_EGF_PATHWAY	0.547086807344082	0.006	-0.00118582933939424	0.9725	0.006	NA	CDCA	4509	0.0548811188811189	0.9996	0.0548811188811189
154	KEGG_PATHWAYS_IN_CANCER	0.43855611350624	0.0061	-0.00120330910002507	0.7134	0.0061	NA	CDCA	4667	0.0554083333333333	0.9996	0.0554083333333333
278	BIOCARTA_RAS_PATHWAY	0.583520686247537	0.0066	-0.00118536079419173	0.9865	0.0066	NA	CDCA	756	0.057552	0.9996	0.057552
198	BIOCARTA_CD40_PATHWAY	0.702383804560709	0.0071	-0.00103678104171809	0.9868	0.0071	NA	CDCA	946	0.0610973684210526	0.9996	0.0610973684210526
167	KEGG_SMALL_CELL_LUNG_CANCER	0.496617184012982	0.0073	-0.00118894283166551	0.9216	0.0073	NA	CDCA	4442	0.0624078431372549	0.9996	0.0624078431372549
124	KEGG_FC_EPSILON_RI_SIGNALING_PATHWAY	0.451218510001849	0.0075	-0.00118858954041204	0.9311	0.0075	NA	CDCA	4325	0.0637012987012987	0.9996	0.0637012987012987
251	BIOCARTA_PYK2_PATHWAY	0.527430248858103	0.0078	-0.0187728485327537	0.7154	0.0078	NA	CDCA	4038	0.065821935483871	0.9996	0.065821935483871
147	KEGG_AMYOTROPHIC_LATERAL_SCLEROSIS_ALS	0.493438869173791	0.0082	-0.00346243260622249	0.8521	0.0082	NA	CDCA	5924	0.0674566037735849	0.9996	0.0674566037735849
318	BIOCARTA_TNFR2_PATHWAY	0.703349254195107	0.0089	-0.00103693462374087	0.9712	0.0089	NA	CDCA	946	0.0701277108433735	0.9996	0.0701277108433735
21	KEGG_HISTIDINE_METABOLISM	0.536330598326991	0.0093	-0.0136850946099501	0.74	0.0093	NA	CDCA	5850	0.0724071428571429	0.9996	0.0724071428571429
58	KEGG_TERPENOID_BACKBONE_BIOSYNTHESIS	0.71215789179843	0.0102	-0.000888669464329795	0.9816	0.0102	NA	CDCA	720	0.07848	0.9996	0.07848
115	KEGG_TOLL_LIKE_RECEPTOR_SIGNALING_PATHWAY	0.481916668632988	0.0104	-0.00118988596926128	0.8989	0.0104	NA	CDCA	2036	0.0790883720930233	0.9996	0.0790883720930233
142	KEGG_ALDOSTERONE_REGULATED_SODIUM_REABSORPTION	0.514881457325552	0.0106	-0.0011864155420436	0.9538	0.0106	NA	CDCA	3329	0.0799748571428571	0.9996	0.0799748571428571
237	BIOCARTA_IL6_PATHWAY	0.611781879057211	0.0107	-0.00706242591860925	0.8984	0.0107	NA	CDCA	2757	0.0799748571428571	0.9996	0.0799748571428571
45	KEGG_SPHINGOLIPID_METABOLISM	0.489200409223885	0.0112	-0.00261974198012950	0.9297	0.0112	NA	CDCA	3714	0.0827661016949152	0.9996	0.0827661016949152
116	KEGG_NOD_LIKE_RECEPTOR_SIGNALING_PATHWAY	0.539333938827608	0.0115	-0.00103919239904988	0.9464	0.0115	NA	CDCA	2192	0.0838276243093923	0.9996	0.0838276243093923
305	BIOCARTA_SPRY_PATHWAY	0.581623700938537	0.0117	-0.0169859766936599	0.7529	0.0117	NA	CDCA	3355	0.0840857142857143	0.9996	0.0840857142857143
84	KEGG_PHOSPHATIDYLINOSITOL_SIGNALING_SYSTEM	0.457294707016494	0.012	-0.00118847182331386	0.9478	0.012	NA	CDCA	4639	0.0857704918032787	0.9996	0.0857704918032787
103	KEGG_TGF_BETA_SIGNALING_PATHWAY	0.465013825706825	0.0125	-0.000990834778300718	0.9229	0.0125	NA	CDCA	4409	0.0883783783783784	0.9996	0.0883783783783784
233	BIOCARTA_IGF1_PATHWAY	0.587845920020229	0.0132	-0.00118524371573905	0.9802	0.0132	NA	CDCA	2626	0.0920444444444444	0.9996	0.0920444444444444
161	KEGG_THYROID_CANCER	0.51848311615554	0.0134	-0.0287535200829999	0.6099	0.0134	NA	CDCA	5614	0.0922484210526316	0.9996	0.0922484210526316
86	KEGG_CELL_CYCLE	0.450463220763172	0.0143	-0.00893433265498585	0.3772	0.0143	NA	CDCA	6019	0.09483	0.9996	0.09483
141	KEGG_MATURITY_ONSET_DIABETES_OF_THE_YOUNG	0.566761656238194	0.0144	-0.00325990319075373	0.9108	0.0144	NA	CDCA	6695	0.09483	0.9996	0.09483
225	BIOCARTA_FMLP_PATHWAY	0.50010020485784	0.0144	-0.00489251297257228	0.897	0.0144	NA	CDCA	4038	0.09483	0.9996	0.09483
238	BIOCARTA_IL10_PATHWAY	0.582528854597108	0.0146	-0.00706068236804424	0.8687	0.0146	NA	CDCA	413	0.0950089552238806	0.9996	0.0950089552238806
137	KEGG_MELANOGENESIS	0.434264869796678	0.0153	-0.00659427834795974	0.5293	0.0153	NA	CDCA	6040	0.0976214634146342	0.9996	0.0976214634146342
319	BIOCARTA_TOLL_PATHWAY	0.561326779358022	0.0159	-0.00489299658972965	0.8539	0.0159	NA	CDCA	6433	0.0999865384615385	0.9996	0.0999865384615385
262	BIOCARTA_NTHI_PATHWAY	0.650763783638075	0.0174	-0.00286476341005631	0.9382	0.0174	NA	CDCA	2426	0.108377142857143	0.9996	0.108377142857143
277	BIOCARTA_RAC1_PATHWAY	0.55641769212184	0.0178	-0.00118536079419173	0.974	0.0178	NA	CDCA	6855	0.109822641509434	0.9996	0.109822641509434
228	BIOCARTA_HIVNEF_PATHWAY	0.486018083175563	0.018	-0.00346311779547816	0.8562	0.018	NA	CDCA	6720	0.110535211267606	0.9996	0.110535211267606
166	KEGG_ACUTE_MYELOID_LEUKEMIA	0.489329759803731	0.0189	-0.00118735467273537	0.9585	0.0189	NA	CDCA	6855	0.114982325581395	0.9996	0.114982325581395
269	BIOCARTA_PDGF_PATHWAY	0.514425951358581	0.0194	-0.00118588793359028	0.9653	0.0194	NA	CDCA	4509	0.115936363636364	0.9996	0.115936363636364
315	BIOCARTA_PAR1_PATHWAY	0.499783291906194	0.0195	-0.00118618099144961	0.9708	0.0195	NA	CDCA	3256	0.115936363636364	0.9996	0.115936363636364
10	KEGG_PRIMARY_BILE_ACID_BIOSYNTHESIS	0.601036439480267	0.0201	-0.00617162042065765	0.8717	0.0201	NA	CDCA	2004	0.118962895927602	0.9996	0.118962895927602
117	KEGG_RIG_I_LIKE_RECEPTOR_SIGNALING_PATHWAY	0.436959164406309	0.0205	-0.00287128712871287	0.8595	0.0205	NA	CDCA	3568	0.119705357142857	0.9996	0.119705357142857
285	BIOCARTA_PGC1A_PATHWAY	0.571921735335756	0.0205	-0.000938364282892137	0.9818	0.0205	NA	CDCA	3029	0.119705357142857	0.9996	0.119705357142857
165	KEGG_CHRONIC_MYELOID_LEUKEMIA	0.463441447402366	0.0214	-0.00118829529137991	0.9455	0.0214	NA	CDCA	4631	0.121700869565217	0.9996	0.121700869565217
204	BIOCARTA_TID_PATHWAY	0.606409498284136	0.0214	-0.00345661942620118	0.9477	0.0214	NA	CDCA	3501	0.121700869565217	0.9996	0.121700869565217
158	KEGG_ENDOMETRIAL_CANCER	0.464258774404192	0.0215	-0.00118706103472154	0.9543	0.0215	NA	CDCA	7756	0.121740259740260	0.9996	0.121740259740260
119	KEGG_JAK_STAT_SIGNALING_PATHWAY	0.427776256160395	0.0228	-0.00119302082815529	0.8485	0.0228	NA	CDCA	7615	0.125832911392405	0.9996	0.125832911392405
289	BIOCARTA_CARDIACEGF_PATHWAY	0.598950500270465	0.024	-0.0143195733754691	0.7661	0.024	NA	CDCA	4493	0.130257261410788	0.9996	0.130257261410788
133	KEGG_REGULATION_OF_ACTIN_CYTOSKELETON	0.374601736472737	0.0246	-0.00119641076769691	0.8343	0.0246	NA	CDCA	7899	0.131333877551020	0.9996	0.131333877551020
243	BIOCARTA_GSK3_PATHWAY	0.556322979666627	0.0246	-0.00118559502050091	0.9696	0.0246	NA	CDCA	2064	0.131333877551020	0.9996	0.131333877551020
281	BIOCARTA_BAD_PATHWAY	0.508928194552175	0.0246	-0.00118553645524600	0.9803	0.0246	NA	CDCA	1699	0.131333877551020	0.9996	0.131333877551020
259	BIOCARTA_NGF_PATHWAY	0.559380855447151	0.0264	-0.00118506814141813	0.9815	0.0264	NA	CDCA	2665	0.139238709677419	0.9996	0.139238709677419
247	BIOCARTA_INSULIN_PATHWAY	0.539403852238026	0.0266	-0.00118524371573905	0.9776	0.0266	NA	CDCA	2626	0.1396944	0.9996	0.1396944
300	BIOCARTA_IL1R_PATHWAY	0.566156123373917	0.0291	-0.00252013638385136	0.9249	0.0291	NA	CDCA	4022	0.1486828125	0.9996	0.1486828125
270	BIOCARTA_CCR5_PATHWAY	0.585906243957578	0.0296	-0.00375253048931023	0.9342	0.0296	NA	CDCA	4038	0.150649027237354	0.9996	0.150649027237354
240	BIOCARTA_IL2RB_PATHWAY	0.512920860714957	0.0307	-0.00118623962040332	0.9504	0.0307	NA	CDCA	6855	0.155040926640927	0.9996	0.155040926640927
59	KEGG_NITROGEN_METABOLISM	0.544136053442917	0.032	-0.0278065886304144	0.5325	0.032	NA	CDCA	4451	0.160367816091954	0.9996	0.160367816091954
316	BIOCARTA_STRESS_PATHWAY	0.558386106818537	0.0322	-0.00489009632007903	0.8924	0.0322	NA	CDCA	1549	0.160754198473282	0.9996	0.160754198473282
175	KEGG_HYPERTROPHIC_CARDIOMYOPATHY_HCM	0.419428013519037	0.0333	-0.00123835942143848	0.9145	0.0333	NA	CDCA	5286	0.164112359550562	0.9996	0.164112359550562
324	BIOCARTA_UCALPAIN_PATHWAY	0.532514697184075	0.0342	-0.00681380536216857	0.9441	0.0342	NA	CDCA	5198	0.165904411764706	0.9996	0.165904411764706
100	KEGG_DORSO_VENTRAL_AXIS_FORMATION	0.519427327547863	0.0345	-0.00350686555368962	0.9455	0.0345	NA	CDCA	3107	0.165904411764706	0.9996	0.165904411764706
199	BIOCARTA_MCM_PATHWAY	0.628197167248439	0.0349	-0.0142208176970176	0.7563	0.0349	NA	CDCA	6019	0.166602919708029	0.9996	0.166602919708029
244	BIOCARTA_DEATH_PATHWAY	0.54911891311177	0.0355	-0.00489178772605989	0.8786	0.0355	NA	CDCA	7168	0.168713043478261	0.9996	0.168713043478261
157	KEGG_PANCREATIC_CANCER	0.447270538956131	0.0358	-0.00118811881188119	0.9408	0.0358	NA	CDCA	4589	0.169048375451264	0.9996	0.169048375451264
48	KEGG_PYRUVATE_METABOLISM	0.465756781339887	0.0367	-0.0125556104794859	0.7055	0.0367	NA	CDCA	2681	0.172674820143885	0.9996	0.172674820143885
105	KEGG_VEGF_SIGNALING_PATHWAY	0.412936231018995	0.0371	-0.00118841297350829	0.9449	0.0371	NA	CDCA	6897	0.173931182795699	0.9996	0.173931182795699
234	BIOCARTA_IL17_PATHWAY	0.594719564804943	0.0386	-0.00286349049617378	0.941	0.0386	NA	CDCA	1699	0.179038297872340	0.9996	0.179038297872340
308	BIOCARTA_TCR_PATHWAY	0.460709666468939	0.0395	-0.00118659151587066	0.9617	0.0395	NA	CDCA	4038	0.181922535211268	0.9996	0.181922535211268
81	KEGG_CALCIUM_SIGNALING_PATHWAY	0.383986175672387	0.0407	-0.000447917185089335	0.9392	0.0407	NA	CDCA	5981	0.185489895470383	0.9996	0.185489895470383
261	BIOCARTA_NFAT_PATHWAY	0.432974344038461	0.0427	-0.00118711975070485	0.9438	0.0427	NA	CDCA	5982	0.191272602739726	0.9996	0.191272602739726
314	BIOCARTA_LONGEVITY_PATHWAY	0.560291633512845	0.0433	-0.00118489261910639	0.9831	0.0433	NA	CDCA	2900	0.193085714285714	0.9996	0.193085714285714
164	KEGG_BLADDER_CANCER	0.475594140716745	0.0439	-0.00286731263595017	0.9076	0.0439	NA	CDCA	2919	0.193337373737374	0.9996	0.193337373737374
93	KEGG_ENDOCYTOSIS	0.370805265670127	0.0469	-0.000248892428692319	0.9738	0.0469	NA	CDCA	7825	0.204484	0.9996	0.204484
82	KEGG_CYTOKINE_CYTOKINE_RECEPTOR_INTERACTION	0.407739446588689	0.0473	-0.00134905566103727	0.6898	0.0473	NA	CDCA	2326	0.204862251655629	0.9996	0.204862251655629
239	BIOCARTA_IL12_PATHWAY	0.539296583381521	0.0492	-0.0129882957183071	0.7349	0.0492	NA	CDCA	3378	0.208687378640777	0.9996	0.208687378640777
257	BIOCARTA_IGF1R_PATHWAY	0.48005147040909	0.0492	-0.00118536079419173	0.985	0.0492	NA	CDCA	5962	0.208687378640777	0.9996	0.208687378640777
295	BIOCARTA_ACH_PATHWAY	0.532758815639659	0.0522	-0.00118495112076627	0.981	0.0522	NA	CDCA	1887	0.218838461538462	0.9996	0.218838461538462
136	KEGG_PROGESTERONE_MEDIATED_OOCYTE_MATURATION	0.40665416143141	0.0527	-0.00118894283166551	0.929	0.0527	NA	CDCA	5887	0.22022875399361	0.9996	0.22022875399361
229	BIOCARTA_MPR_PATHWAY	0.435470447568468	0.054	-0.00459576991500297	0.9175	0.054	NA	CDCA	6196	0.223518987341772	0.9996	0.223518987341772
320	BIOCARTA_TPO_PATHWAY	0.503057717244555	0.054	-0.00118541934209227	0.9775	0.054	NA	CDCA	4137	0.223518987341772	0.9996	0.223518987341772
168	KEGG_NON_SMALL_CELL_LUNG_CANCER	0.438450877324822	0.0544	-0.00118717847249703	0.9506	0.0544	NA	CDCA	3233	0.224464353312303	0.9996	0.224464353312303
203	BIOCARTA_CERAMIDE_PATHWAY	0.484793956804328	0.057	-0.0372876333465034	0.5763	0.057	NA	CDCA	1948	0.230514814814815	0.9996	0.230514814814815
283	BIOCARTA_EIF4_PATHWAY	0.488751226165682	0.0581	-0.00118541934209227	0.9814	0.0581	NA	CDCA	5897	0.233830153846154	0.9996	0.233830153846154
190	BIOCARTA_ATM_PATHWAY	0.570476387592801	0.0588	-0.00488888888888889	0.909	0.0588	NA	CDCA	1909	0.235280487804878	0.9996	0.235280487804878
151	KEGG_EPITHELIAL_CELL_SIGNALING_IN_HELICOBACTER_PYLORI_INFECTION	0.420196145812625	0.059	-0.00287086076325298	0.8898	0.059	NA	CDCA	2784	0.235280487804878	0.9996	0.235280487804878
163	KEGG_MELANOMA	0.424388608159388	0.0611	-0.00118817763255607	0.9273	0.0611	NA	CDCA	2844	0.239277844311377	0.9996	0.239277844311377
193	BIOCARTA_BIOPEPTIDES_PATHWAY	0.449850523381415	0.0617	-0.0203678070001977	0.5425	0.0617	NA	CDCA	4509	0.240906268656716	0.9996	0.240906268656716
194	BIOCARTA_CDMAC_PATHWAY	0.59405158346106	0.0638	-0.00488792337316086	0.9307	0.0638	NA	CDCA	5572	0.246894674556213	0.9996	0.246894674556213
177	KEGG_DILATED_CARDIOMYOPATHY	0.397276652118004	0.0659	-0.00123878895991279	0.9111	0.0659	NA	CDCA	5744	0.251303790087464	0.9996	0.251303790087464
129	KEGG_NEUROTROPHIN_SIGNALING_PATHWAY	0.381007975034860	0.0676	-0.00119142176330421	0.9164	0.0676	NA	CDCA	7463	0.254479083094556	0.9996	0.254479083094556
201	BIOCARTA_G2_PATHWAY	0.503771999523184	0.0678	-0.0262274029437914	0.523	0.0678	NA	CDCA	7260	0.254479083094556	0.9996	0.254479083094556
5	KEGG_FRUCTOSE_AND_MANNOSE_METABOLISM	0.475861113048578	0.0697	-0.0042004348685511	0.8739	0.0697	NA	CDCA	3243	0.256088764044944	0.9996	0.256088764044944
38	KEGG_INOSITOL_PHOSPHATE_METABOLISM	0.431465629527424	0.0706	-0.0217649386624456	0.4033	0.0706	NA	CDCA	7706	0.257227855153203	0.9996	0.257227855153203
276	BIOCARTA_PTEN_PATHWAY	0.492895073855843	0.0714	-0.00118506814141813	0.9802	0.0714	NA	CDCA	2626	0.258701385041551	0.9996	0.258701385041551
89	KEGG_UBIQUITIN_MEDIATED_PROTEOLYSIS	0.368819564949574	0.0717	-0.00178766511073592	0.8885	0.0717	NA	CDCA	6575	0.259070718232044	0.9996	0.259070718232044
241	BIOCARTA_IL22BP_PATHWAY	0.537615408159794	0.072	-0.00893650636911227	0.8674	0.072	NA	CDCA	6611	0.259438016528926	0.9996	0.259438016528926
303	BIOCARTA_IGF1MTOR_PATHWAY	0.507106437911892	0.0729	-0.00118518518518519	0.9796	0.0729	NA	CDCA	3475	0.261241643835616	0.9996	0.261241643835616
271	BIOCARTA_PTDINS_PATHWAY	0.508645955132565	0.0738	-0.0290413394576974	0.5735	0.0738	NA	CDCA	6374	0.263025613079019	0.9996	0.263025613079019
26	KEGG_SELENOAMINO_ACID_METABOLISM	0.489189932708961	0.0767	-0.0136830665876309	0.7795	0.0767	NA	CDCA	1615	0.2675296	0.9996	0.2675296
87	KEGG_OOCYTE_MEIOSIS	0.3761285252888	0.0797	-0.0279775782528895	0.1088	0.0797	NA	CDCA	5695	0.275787301587302	0.9996	0.275787301587302
155	KEGG_COLORECTAL_CANCER	0.431566543962174	0.0824	-0.00118764845605701	0.943	0.0824	NA	CDCA	6943	0.283629473684211	0.9996	0.283629473684211
130	KEGG_LONG_TERM_DEPRESSION	0.393944881531928	0.0839	-0.00999900999901	0.6123	0.0839	NA	CDCA	4822	0.288034645669291	0.9996	0.288034645669291
6	KEGG_GALACTOSE_METABOLISM	0.494442245477006	0.0861	-0.000296369473944184	0.993	0.0861	NA	CDCA	1679	0.290034782608696	0.9996	0.290034782608696
297	BIOCARTA_TOB1_PATHWAY	0.52484198279264	0.0863	-0.0143696607574935	0.7801	0.0863	NA	CDCA	1470	0.290034782608696	0.9996	0.290034782608696
162	KEGG_BASAL_CELL_CARCINOMA	0.442661551040662	0.0866	-0.0171654711847638	0.3506	0.0866	NA	CDCA	6032	0.290034782608696	0.9996	0.290034782608696
227	BIOCARTA_GH_PATHWAY	0.479439375894903	0.0872	-0.00118559502050091	0.9724	0.0872	NA	CDCA	6855	0.290963265306122	0.9996	0.290963265306122
213	BIOCARTA_DC_PATHWAY	0.49193988011996	0.0883	-0.0130383247728171	0.7488	0.0883	NA	CDCA	2743	0.29313807106599	0.9996	0.29313807106599
40	KEGG_GLYCEROPHOSPHOLIPID_METABOLISM	0.408041453394073	0.0897	-0.00198059021588433	0.8887	0.0897	NA	CDCA	1094	0.296281818181818	0.9996	0.296281818181818
313	BIOCARTA_CTLA4_PATHWAY	0.504241869530372	0.0901	-0.00118506814141813	0.9778	0.0901	NA	CDCA	1795	0.296853400503778	0.9996	0.296853400503778
36	KEGG_GLYCOSAMINOGLYCAN_BIOSYNTHESIS_HEPARAN_SULFATE	0.467017222693358	0.0923	-0.00597707962853191	0.8691	0.0923	NA	CDCA	7594	0.300872456575682	0.9996	0.300872456575682
120	KEGG_HEMATOPOIETIC_CELL_LINEAGE	0.413234644879521	0.0923	-0.00123854347287590	0.9021	0.0923	NA	CDCA	1950	0.300872456575682	0.9996	0.300872456575682
75	KEGG_BASE_EXCISION_REPAIR	0.467885040470097	0.0934	-0.0136383851361368	0.6623	0.0934	NA	CDCA	5111	0.301870935960591	0.9996	0.301870935960591
1	KEGG_GLYCOLYSIS_GLUCONEOGENESIS	0.419196547727182	0.0935	-0.000296912114014252	0.985	0.0935	NA	CDCA	5850	0.301870935960591	0.9996	0.301870935960591
326	BIOCARTA_WNT_PATHWAY	0.458216537429167	0.0954	-0.0265263781861292	0.6147	0.0954	NA	CDCA	8720	0.304349268292683	0.9996	0.304349268292683
211	BIOCARTA_CYTOKINE_PATHWAY	0.504951569559481	0.0967	-0.0028643389797027	0.9245	0.0967	NA	CDCA	7011	0.306255690072639	0.9996	0.306255690072639
258	BIOCARTA_PITX2_PATHWAY	0.526355980527982	0.0975	-0.0289311281165144	0.7387	0.0975	NA	CDCA	8561	0.306973205741627	0.9996	0.306973205741627
46	KEGG_GLYCOSPHINGOLIPID_BIOSYNTHESIS_LACTO_AND_NEOLACTO_SERIES	0.479976999309366	0.0984	-0.00360600671803991	0.9153	0.0984	NA	CDCA	5443	0.307068571428571	0.9996	0.307068571428571
284	BIOCARTA_STEM_PATHWAY	0.56825939366054	0.1	-0.00286349049617378	0.949	0.1	NA	CDCA	1699	0.309529078014184	0.9996	0.309529078014184
322	BIOCARTA_TFF_PATHWAY	0.460846045203016	0.1013	-0.00118524371573905	0.9824	0.1013	NA	CDCA	7756	0.310688111888112	0.9996	0.310688111888112
106	KEGG_FOCAL_ADHESION	0.362147536134964	0.1026	-0.00119569549621363	0.841	0.1026	NA	CDCA	8691	0.31209488372093	0.9996	0.31209488372093
273	BIOCARTA_MYOSIN_PATHWAY	0.463841025160054	0.1075	-0.00607737536439547	0.8565	0.1075	NA	CDCA	3256	0.321762013729977	0.9996	0.321762013729977
15	KEGG_ALANINE_ASPARTATE_AND_GLUTAMATE_METABOLISM	0.495291600963457	0.1079	-0.030240142306552	0.4235	0.1079	NA	CDCA	3377	0.322221917808219	0.9996	0.322221917808219
51	KEGG_BUTANOATE_METABOLISM	0.47621785334677	0.1143	-0.00168009092256757	0.9619	0.1143	NA	CDCA	4415	0.335211659192825	0.9996	0.335211659192825
219	BIOCARTA_ECM_PATHWAY	0.468012211356558	0.1146	-0.00118536079419173	0.9896	0.1146	NA	CDCA	727	0.335339597315436	0.9996	0.335339597315436
156	KEGG_RENAL_CELL_CARCINOMA	0.399015933019048	0.1159	-0.00118811881188119	0.9489	0.1159	NA	CDCA	3379	0.337417699115044	0.9996	0.337417699115044
301	BIOCARTA_MET_PATHWAY	0.427193998678764	0.1166	-0.00118612236829100	0.9738	0.1166	NA	CDCA	1856	0.337417699115044	0.9996	0.337417699115044
118	KEGG_CYTOSOLIC_DNA_SENSING_PATHWAY	0.40348113551592	0.1173	-0.00489686897165752	0.8181	0.1173	NA	CDCA	2305	0.338236123348018	0.9996	0.338236123348018
254	BIOCARTA_PPARA_PATHWAY	0.451165806939058	0.1199	-0.000939896116744991	0.9407	0.1199	NA	CDCA	100	0.342421834061135	0.9996	0.342421834061135
28	KEGG_STARCH_AND_SUCROSE_METABOLISM	0.430290404018267	0.1213	-0.000296589223924864	0.9871	0.1213	NA	CDCA	8023	0.345665359477124	0.9996	0.345665359477124
246	BIOCARTA_GLEEVEC_PATHWAY	0.484462055461001	0.1216	-0.00118536079419173	0.976	0.1216	NA	CDCA	7418	0.345766956521739	0.9996	0.345766956521739
294	BIOCARTA_MITOCHONDRIA_PATHWAY	0.50073255957512	0.123	-0.00918563879697763	0.8463	0.123	NA	CDCA	7168	0.348046652267819	0.9996	0.348046652267819
23	KEGG_PHENYLALANINE_METABOLISM	0.513338902677722	0.127	-0.0589048536019355	0.4545	0.127	NA	CDCA	5289	0.35202621564482	0.9996	0.35202621564482
13	KEGG_PURINE_METABOLISM	0.360262171209933	0.1334	-0.0103410559809088	0.2949	0.1334	NA	CDCA	9090	0.365035983263598	0.9996	0.365035983263598
153	KEGG_LEISHMANIA_INFECTION	0.40985643694614	0.1367	-0.0049009900990099	0.6867	0.1367	NA	CDCA	3544	0.370735403726708	0.9996	0.370735403726708
64	KEGG_BIOSYNTHESIS_OF_UNSATURATED_FATTY_ACIDS	0.489368726930473	0.1369	-0.00795140260766495	0.8216	0.1369	NA	CDCA	8611	0.370735403726708	0.9996	0.370735403726708
242	BIOCARTA_IL7_PATHWAY	0.502446146398083	0.1403	-0.00118500962820323	0.985	0.1403	NA	CDCA	7493	0.375280981595092	0.9996	0.375280981595092
24	KEGG_TRYPTOPHAN_METABOLISM	0.432803039425062	0.1411	-0.0228373702422145	0.5008	0.1411	NA	CDCA	7814	0.376378313253012	0.9996	0.376378313253012
99	KEGG_WNT_SIGNALING_PATHWAY	0.364754229796809	0.1499	-0.0172465208747515	0.1477	0.1499	NA	CDCA	6252	0.389799602385686	0.9996	0.389799602385686
302	BIOCARTA_GPCR_PATHWAY	0.408996393016701	0.1523	-0.0362719905119589	0.4496	0.1523	NA	CDCA	5962	0.394198821218075	0.9996	0.394198821218075
208	BIOCARTA_CTCF_PATHWAY	0.463865010127857	0.1543	-0.00118536079419173	0.9826	0.1543	NA	CDCA	325	0.394959686888454	0.9996	0.394959686888454
248	BIOCARTA_INTEGRIN_PATHWAY	0.401363188699222	0.1582	-0.0358819749913508	0.421	0.1582	NA	CDCA	5572	0.400952307692308	0.9996	0.400952307692308
264	BIOCARTA_NOS1_PATHWAY	0.434039913980892	0.1641	-0.0365943997234431	0.5308	0.1641	NA	CDCA	5962	0.410406883365201	0.9996	0.410406883365201
110	KEGG_TIGHT_JUNCTION	0.344650116881127	0.1693	-0.00496573641871090	0.6692	0.1693	NA	CDCA	7894	0.419402272727273	0.9996	0.419402272727273
152	KEGG_PATHOGENIC_ESCHERICHIA_COLI_INFECTION	0.384081032042436	0.1712	-0.00831107153458	0.7062	0.1712	NA	CDCA	10147	0.421712994350282	0.9996	0.421712994350282
307	BIOCARTA_HSP27_PATHWAY	0.475783082212003	0.1735	-0.0689212540113552	0.3867	0.1735	NA	CDCA	5198	0.425774859287054	0.9996	0.425774859287054
149	KEGG_PRION_DISEASES	0.418398925275805	0.178	-0.0070669631826044	0.812	0.178	NA	CDCA	6448	0.431397777777778	0.9996	0.431397777777778
212	BIOCARTA_INFLAM_PATHWAY	0.462976995023840	0.1785	-0.00286532951289398	0.904	0.1785	NA	CDCA	1699	0.431567467652495	0.9996	0.431567467652495
200	BIOCARTA_G1_PATHWAY	0.447925169030090	0.1791	-0.0212429601818002	0.6043	0.1791	NA	CDCA	7090	0.432219188191882	0.9996	0.432219188191882
217	BIOCARTA_NDKDYNAMIN_PATHWAY	0.442645459518493	0.1846	-0.0217251765170592	0.8039	0.1846	NA	CDCA	648	0.440028260869565	0.9996	0.440028260869565
107	KEGG_ECM_RECEPTOR_INTERACTION	0.386026083238906	0.1861	-0.00123842076583940	0.9204	0.1861	NA	CDCA	5426	0.440178661844485	0.9996	0.440178661844485
288	BIOCARTA_ATRBRCA_PATHWAY	0.469412117676928	0.1871	-0.0122962962962963	0.8157	0.1871	NA	CDCA	4499	0.441745126353791	0.9996	0.441745126353791
304	BIOCARTA_SHH_PATHWAY	0.468607930656609	0.1875	-0.0252789572430137	0.6863	0.1875	NA	CDCA	5982	0.441891891891892	0.9996	0.441891891891892
11	KEGG_STEROID_HORMONE_BIOSYNTHESIS	0.442892373943041	0.1894	-0.0061807753164557	0.6737	0.1894	NA	CDCA	2614	0.443969892473118	0.9996	0.443969892473118
173	KEGG_GRAFT_VERSUS_HOST_DISEASE	0.41321380117479	0.1944	-0.00706870983687593	0.7017	0.1944	NA	CDCA	5031	0.451643339253996	0.9996	0.451643339253996
178	KEGG_VIRAL_MYOCARDITIS	0.366962378003699	0.1955	-0.000346517499133706	0.9861	0.1955	NA	CDCA	10100	0.452591150442478	0.9996	0.452591150442478
282	BIOCARTA_CK1_PATHWAY	0.430621473533249	0.1986	-0.106008986323014	0.2285	0.1986	NA	CDCA	5962	0.454033507853403	0.9996	0.454033507853403
109	KEGG_ADHERENS_JUNCTION	0.367552747275835	0.1999	-0.0187651631430410	0.4609	0.1999	NA	CDCA	7898	0.455521254355401	0.9996	0.455521254355401
310	BIOCARTA_TGFB_PATHWAY	0.450717574782374	0.2077	-0.0212335193323786	0.7766	0.2077	NA	CDCA	762	0.470020069204152	0.9996	0.470020069204152
191	BIOCARTA_BCELLSURVIVAL_PATHWAY	0.476650808667877	0.2106	-0.00118489261910639	0.9833	0.2106	NA	CDCA	6855	0.473531958762887	0.9996	0.473531958762887
218	BIOCARTA_EPO_PATHWAY	0.451409734450903	0.2107	-0.045775517258407	0.5175	0.2107	NA	CDCA	6611	0.473531958762887	0.9996	0.473531958762887
49	KEGG_GLYOXYLATE_AND_DICARBOXYLATE_METABOLISM	0.469756002185246	0.2118	-0.0885257233139133	0.3244	0.2118	NA	CDCA	3589	0.473786666666667	0.9996	0.473786666666667
74	KEGG_PPAR_SIGNALING_PATHWAY	0.413597198564745	0.2119	-0.00618750618750619	0.6403	0.2119	NA	CDCA	3884	0.473786666666667	0.9996	0.473786666666667
298	BIOCARTA_BARRESTIN_SRC_PATHWAY	0.443123334307147	0.2163	-0.0597877067390768	0.5515	0.2163	NA	CDCA	5634	0.478936040609137	0.9996	0.478936040609137
292	BIOCARTA_MAL_PATHWAY	0.430702609059808	0.2209	-0.0402449261764851	0.6198	0.2209	NA	CDCA	5572	0.486426262626263	0.9996	0.486426262626263
47	KEGG_GLYCOSPHINGOLIPID_BIOSYNTHESIS_GANGLIO_SERIES	0.469438608110298	0.2217	-0.150826956307085	0.0946	0.2217	NA	CDCA	8399	0.48654966442953	0.9996	0.48654966442953
22	KEGG_TYROSINE_METABOLISM	0.424192866853174	0.2231	-0.0136932127144199	0.6299	0.2231	NA	CDCA	5839	0.487012	0.9996	0.487012
95	KEGG_MTOR_SIGNALING_PATHWAY	0.377897369034991	0.224	-0.00118700232454622	0.9627	0.224	NA	CDCA	5585	0.487507487520799	0.9996	0.487507487520799
54	KEGG_NICOTINATE_AND_NICOTINAMIDE_METABOLISM	0.432315497257743	0.2264	-0.0696399466587643	0.1991	0.2264	NA	CDCA	8988	0.489584184514003	0.9996	0.489584184514003
220	BIOCARTA_ERK_PATHWAY	0.399435985764761	0.2272	-0.0887758126667325	0.1376	0.2272	NA	CDCA	5869	0.489584184514003	0.9996	0.489584184514003
223	BIOCARTA_FAS_PATHWAY	0.420842897366565	0.2283	-0.0187747035573123	0.651	0.2283	NA	CDCA	7418	0.491145394736842	0.9996	0.491145394736842
16	KEGG_GLYCINE_SERINE_AND_THREONINE_METABOLISM	0.448273838661183	0.2379	-0.0278175799199565	0.44	0.2379	NA	CDCA	8317	0.505151298701299	0.9996	0.505151298701299
102	KEGG_HEDGEHOG_SIGNALING_PATHWAY	0.392565992078327	0.2447	-0.0171663203720194	0.3491	0.2447	NA	CDCA	6032	0.515209003215434	0.9996	0.515209003215434
7	KEGG_ASCORBATE_AND_ALDARATE_METABOLISM	0.448437682245034	0.2483	-0.0532240545077516	0.5765	0.2483	NA	CDCA	7880	0.519021086261981	0.9996	0.519021086261981
235	BIOCARTA_IL2_PATHWAY	0.429864094290328	0.2484	-0.045782299486369	0.4337	0.2484	NA	CDCA	6611	0.519021086261981	0.9996	0.519021086261981
34	KEGG_GLYCOSAMINOGLYCAN_BIOSYNTHESIS_CHONDROITIN_SULFATE	0.448247913141631	0.2515	-0.0395594626629791	0.4059	0.2515	NA	CDCA	3138	0.521956259904913	0.9996	0.521956259904913
207	BIOCARTA_GCR_PATHWAY	0.434076506536646	0.2532	-0.00118512666041183	0.9829	0.2532	NA	CDCA	4038	0.52402654028436	0.9996	0.52402654028436
31	KEGG_O_GLYCAN_BIOSYNTHESIS	0.422706772957124	0.2536	-0.0058794466403162	0.8365	0.2536	NA	CDCA	4647	0.52402654028436	0.9996	0.52402654028436
53	KEGG_RIBOFLAVIN_METABOLISM	0.456125927524667	0.2573	-0.0191567097857213	0.7731	0.2573	NA	CDCA	2905	0.529164150943396	0.9996	0.529164150943396
205	BIOCARTA_COMP_PATHWAY	0.447745703877771	0.2584	-0.0579695832510369	0.4037	0.2584	NA	CDCA	7388	0.530592150706437	0.9996	0.530592150706437
139	KEGG_TYPE_II_DIABETES_MELLITUS	0.386118883560387	0.2598	-0.00118670886075949	0.9503	0.2598	NA	CDCA	7278	0.532630721003135	0.9996	0.532630721003135
14	KEGG_PYRIMIDINE_METABOLISM	0.357179157854934	0.2643	-0.00292455635967086	0.8502	0.2643	NA	CDCA	9454	0.540163125	0.9996	0.540163125
101	KEGG_NOTCH_SIGNALING_PATHWAY	0.379732210246960	0.2658	-0.0154279780448005	0.5581	0.2658	NA	CDCA	8556	0.541536448598131	0.9996	0.541536448598131
186	BIOCARTA_ALK_PATHWAY	0.400611365245647	0.2719	-0.0160134433845698	0.5592	0.2719	NA	CDCA	1027	0.551387906976744	0.9996	0.551387906976744
210	BIOCARTA_CELLCYCLE_PATHWAY	0.448961147472882	0.2729	-0.0198054032696202	0.6115	0.2729	NA	CDCA	7260	0.552559133126935	0.9996	0.552559133126935
268	BIOCARTA_P53_PATHWAY	0.449742158928559	0.2764	-0.0318455613705935	0.654	0.2764	NA	CDCA	5963	0.55509754601227	0.9996	0.55509754601227
112	KEGG_COMPLEMENT_AND_COAGULATION_CASCADES	0.380539670208391	0.2867	-0.00861300861300861	0.6591	0.2867	NA	CDCA	9308	0.570781735159817	0.9996	0.570781735159817
143	KEGG_VASOPRESSIN_REGULATED_WATER_REABSORPTION	0.378291738746879	0.2872	-0.00657569465044992	0.7935	0.2872	NA	CDCA	8605	0.57090820668693	0.9996	0.57090820668693
85	KEGG_NEUROACTIVE_LIGAND_RECEPTOR_INTERACTION	0.353909828759237	0.2881	-0.00340017000850042	0.367	0.2881	NA	CDCA	7741	0.571754545454545	0.9996	0.571754545454545
195	BIOCARTA_CARM_ER_PATHWAY	0.393540359532056	0.2903	-0.000938920735323186	0.9776	0.2903	NA	CDCA	904	0.572915837104072	0.9996	0.572915837104072
67	KEGG_RNA_DEGRADATION	0.352737992632397	0.2952	-0.0207787067728689	0.5478	0.2952	NA	CDCA	10611	0.575132444444444	0.9996	0.575132444444444
311	BIOCARTA_TH1TH2_PATHWAY	0.450163041938132	0.2956	-0.00938178945289354	0.8283	0.2956	NA	CDCA	3255	0.575132444444444	0.9996	0.575132444444444
221	BIOCARTA_ERYTH_PATHWAY	0.473327488583142	0.3008	-0.00705998518884226	0.8727	0.3008	NA	CDCA	1699	0.581161595273264	0.9996	0.581161595273264
35	KEGG_GLYCOSAMINOGLYCAN_BIOSYNTHESIS_KERATAN_SULFATE	0.446233584864809	0.3076	-0.0360898543569489	0.5895	0.3076	NA	CDCA	7568	0.590808810572687	0.9996	0.590808810572687
323	BIOCARTA_ARF_PATHWAY	0.431204349816574	0.3161	-0.00118500962820323	0.9881	0.3161	NA	CDCA	7185	0.603472303206997	0.9996	0.603472303206997
144	KEGG_PROXIMAL_TUBULE_BICARBONATE_RECLAMATION	0.424758025630249	0.3162	-0.0324492517409987	0.47	0.3162	NA	CDCA	4544	0.603472303206997	0.9996	0.603472303206997
19	KEGG_LYSINE_DEGRADATION	0.367927663884046	0.3184	-0.0330762385048947	0.3736	0.3184	NA	CDCA	3713	0.605660869565217	0.9996	0.605660869565217
236	BIOCARTA_IL3_PATHWAY	0.435154159568698	0.3195	-0.0838311528017773	0.3266	0.3195	NA	CDCA	6611	0.605660869565217	0.9996	0.605660869565217
226	BIOCARTA_GATA3_PATHWAY	0.421616990684512	0.3205	-0.0230571738915770	0.7658	0.3205	NA	CDCA	3895	0.605800578034682	0.9996	0.605800578034682
317	BIOCARTA_TNFR1_PATHWAY	0.396256457744118	0.3212	-0.0187737759992095	0.6483	0.3212	NA	CDCA	6423	0.606247619047619	0.9996	0.606247619047619
135	KEGG_GNRH_SIGNALING_PATHWAY	0.351380502335876	0.3232	-0.0130391670798215	0.3075	0.3232	NA	CDCA	6045	0.608267050359712	0.9996	0.608267050359712
260	BIOCARTA_VIP_PATHWAY	0.396177229309848	0.3246	-0.00489033787788975	0.9122	0.3246	NA	CDCA	5962	0.610024137931034	0.9996	0.610024137931034
94	KEGG_PEROXISOME	0.370369771833004	0.3295	-0.0076264051899173	0.6525	0.3295	NA	CDCA	3912	0.614815977175464	0.9996	0.614815977175464
180	BIOCARTA_NO1_PATHWAY	0.400214589291848	0.3331	-0.0141304347826087	0.6341	0.3331	NA	CDCA	9831	0.618748936170213	0.9996	0.618748936170213
2	KEGG_CITRATE_CYCLE_TCA_CYCLE	0.386872791248386	0.3374	-0.0125494071146245	0.8512	0.3374	NA	CDCA	6344	0.62333220338983	0.9996	0.62333220338983
169	KEGG_ASTHMA	0.412832222962883	0.3516	-0.0110666469047972	0.6545	0.3516	NA	CDCA	4981	0.639628372739917	0.9996	0.639628372739917
25	KEGG_BETA_ALANINE_METABOLISM	0.401967364473482	0.3559	-0.0532398261556697	0.4039	0.3559	NA	CDCA	1723	0.64386887966805	0.9996	0.64386887966805
265	BIOCARTA_NO2IL12_PATHWAY	0.42552990268917	0.3591	-0.0203426652841554	0.7322	0.3591	NA	CDCA	2273	0.64608363136176	0.9996	0.64608363136176
196	BIOCARTA_CASPASE_PATHWAY	0.420413686225164	0.3666	-0.0120017780411913	0.7346	0.3666	NA	CDCA	7168	0.651352226720648	0.9996	0.651352226720648
128	KEGG_LONG_TERM_POTENTIATION	0.33606639645813	0.369	-0.0614356435643564	0.046	0.369	NA	CDCA	5695	0.651352226720648	0.9996	0.651352226720648
256	BIOCARTA_MTOR_PATHWAY	0.386881275500651	0.369	-0.00118536079419173	0.979	0.369	NA	CDCA	5897	0.651352226720648	0.9996	0.651352226720648
20	KEGG_ARGININE_AND_PROLINE_METABOLISM	0.358059955333375	0.3779	-0.0302715536429737	0.2993	0.3779	NA	CDCA	11044	0.660819786096257	0.9996	0.660819786096257
253	BIOCARTA_MCALPAIN_PATHWAY	0.367332031149673	0.3882	-0.035858935098291	0.6048	0.3882	NA	CDCA	6353	0.670048021108179	0.9996	0.670048021108179
8	KEGG_FATTY_ACID_METABOLISM	0.388328827342772	0.3883	-0.00761283306144644	0.7787	0.3883	NA	CDCA	6201	0.670048021108179	0.9996	0.670048021108179
69	KEGG_BASAL_TRANSCRIPTION_FACTORS	0.379675748099718	0.393	-0.0547566098344453	0.2605	0.393	NA	CDCA	5823	0.675484888304862	0.9996	0.675484888304862
18	KEGG_VALINE_LEUCINE_AND_ISOLEUCINE_DEGRADATION	0.352048551303933	0.4031	-0.00168100464748344	0.9601	0.4031	NA	CDCA	11044	0.689221960784314	0.9996	0.689221960784314
32	KEGG_AMINO_SUGAR_AND_NUCLEOTIDE_SUGAR_METABOLISM	0.362923593813366	0.4113	-0.0220508256699298	0.4701	0.4113	NA	CDCA	8399	0.697939299610895	0.9996	0.697939299610895
57	KEGG_PORPHYRIN_AND_CHLOROPHYLL_METABOLISM	0.378313864792643	0.4188	-0.00711532760154165	0.8387	0.4188	NA	CDCA	8978	0.708176516129032	0.9996	0.708176516129032
287	BIOCARTA_RHO_PATHWAY	0.351684197328374	0.4196	-0.00607767565965016	0.9203	0.4196	NA	CDCA	7899	0.708176516129032	0.9996	0.708176516129032
188	BIOCARTA_CHEMICAL_PATHWAY	0.392186715710407	0.4213	-0.00918609245357566	0.8697	0.4213	NA	CDCA	5113	0.710129381443299	0.9996	0.710129381443299
309	BIOCARTA_TEL_PATHWAY	0.392466917058024	0.4251	-0.0689314635591547	0.4049	0.4251	NA	CDCA	4364	0.71286	0.9996	0.71286
56	KEGG_RETINOL_METABOLISM	0.38430737319576	0.4264	-0.000692555033391046	0.9382	0.4264	NA	CDCA	8563	0.713211253196931	0.9996	0.713211253196931
189	BIOCARTA_SPPA_PATHWAY	0.377218639971891	0.4285	-0.0675095066423033	0.2991	0.4285	NA	CDCA	7994	0.714895408163265	0.9996	0.714895408163265
27	KEGG_GLUTATHIONE_METABOLISM	0.350503186766218	0.4314	-0.00390702274975272	0.89	0.4314	NA	CDCA	6758	0.718574242424242	0.9996	0.718574242424242
222	BIOCARTA_EIF_PATHWAY	0.372204591742532	0.4328	-0.126444159178434	0.2799	0.4328	NA	CDCA	5624	0.718574242424242	0.9996	0.718574242424242
50	KEGG_PROPANOATE_METABOLISM	0.3673496673184	0.4403	-0.0330566261488289	0.4836	0.4403	NA	CDCA	3155	0.723092597239649	0.9996	0.723092597239649
41	KEGG_ETHER_LIPID_METABOLISM	0.379909809835762	0.4526	-0.00261883585334519	0.93	0.4526	NA	CDCA	2897	0.730865185185185	0.9996	0.730865185185185
132	KEGG_TASTE_TRANSDUCTION	0.353722356602517	0.4533	-0.0133531157270030	0.5242	0.4533	NA	CDCA	4466	0.73109297163995	0.9996	0.73109297163995
327	BIOCARTA_ACTINY_PATHWAY	0.348429205552584	0.4555	-0.076	0.4231	0.4555	NA	CDCA	5284	0.73373645320197	0.9996	0.73373645320197
90	KEGG_SNARE_INTERACTIONS_IN_VESICULAR_TRANSPORT	0.347865846766971	0.4758	-0.06430407275603	0.162	0.4758	NA	CDCA	10384	0.752534945586457	0.9996	0.752534945586457
197	BIOCARTA_CCR3_PATHWAY	0.345366967510713	0.4879	-0.0429693287894503	0.5106	0.4879	NA	CDCA	4305	0.764279281437126	0.9996	0.764279281437126
231	BIOCARTA_P53HYPOXIA_PATHWAY	0.370406225615765	0.4906	-0.00429672066376926	0.9439	0.4906	NA	CDCA	1909	0.766672401433692	0.9996	0.766672401433692
63	KEGG_DRUG_METABOLISM_OTHER_ENZYMES	0.351756708589346	0.4973	-0.00291674906070793	0.8892	0.4973	NA	CDCA	7911	0.769357260920897	0.9996	0.769357260920897
215	BIOCARTA_CALCINEURIN_PATHWAY	0.369786555642723	0.5077	-0.0942129172427415	0.2677	0.5077	NA	CDCA	7801	0.780342655699177	0.9996	0.780342655699177
52	KEGG_ONE_CARBON_POOL_BY_FOLATE	0.371835404087494	0.51	-0.0699649434651657	0.4009	0.51	NA	CDCA	3268	0.781889929742389	0.9996	0.781889929742389
140	KEGG_TYPE_I_DIABETES_MELLITUS	0.346129819526618	0.5142	-0.0110732117257403	0.6266	0.5142	NA	CDCA	7216	0.786635789473684	0.9996	0.786635789473684
4	KEGG_PENTOSE_AND_GLUCURONATE_INTERCONVERSIONS	0.368690040164644	0.5266	-0.0331835464915313	0.565	0.5266	NA	CDCA	8978	0.795372748267898	0.9996	0.795372748267898
76	KEGG_NUCLEOTIDE_EXCISION_REPAIR	0.347846179814436	0.5328	-0.0547809749826955	0.1641	0.5328	NA	CDCA	5797	0.802069804822044	0.9996	0.802069804822044
170	KEGG_AUTOIMMUNE_THYROID_DISEASE	0.32385368072766	0.5394	-0.0110781404549951	0.6274	0.5394	NA	CDCA	11121	0.806325942857143	0.9996	0.806325942857143
113	KEGG_ANTIGEN_PROCESSING_AND_PRESENTATION	0.313882359742231	0.5466	-0.00733217735942532	0.5472	0.5466	NA	CDCA	8658	0.814297038724374	0.9996	0.814297038724374
183	BIOCARTA_ARAP_PATHWAY	0.33621465528983	0.5559	-0.0527823038562188	0.6152	0.5559	NA	CDCA	8936	0.819748816234498	0.9996	0.819748816234498
70	KEGG_DNA_REPLICATION	0.338756099921233	0.5661	-0.0739349609568054	0.1795	0.5661	NA	CDCA	9358	0.828108361204013	0.9996	0.828108361204013
150	KEGG_VIBRIO_CHOLERAE_INFECTION	0.299308339111837	0.5821	-0.111144086659742	0.0202	0.5821	NA	CDCA	9128	0.838819823788546	0.972162162162162	0.838819823788546
299	BIOCARTA_NKT_PATHWAY	0.353986727908911	0.6027	-0.00938642426637684	0.7444	0.6027	NA	CDCA	3255	0.851540453074434	0.9996	0.851540453074434
182	BIOCARTA_AMI_PATHWAY	0.350840248602264	0.6051	-0.0254814814814815	0.6874	0.6051	NA	CDCA	6176	0.852580728051392	0.9996	0.852580728051392
91	KEGG_REGULATION_OF_AUTOPHAGY	0.318178847054732	0.6125	-0.0424943176203182	0.3963	0.6125	NA	CDCA	9588	0.854243923240938	0.9996	0.854243923240938
33	KEGG_GLYCOSAMINOGLYCAN_DEGRADATION	0.344939320492137	0.6151	-0.0059756037335177	0.9368	0.6151	NA	CDCA	4032	0.855905106382979	0.9996	0.855905106382979
280	BIOCARTA_CHREBP2_PATHWAY	0.299471176490857	0.6169	-0.0271405971920111	0.5167	0.6169	NA	CDCA	10113	0.857497555791711	0.9996	0.857497555791711
184	BIOCARTA_AGR_PATHWAY	0.324303006611346	0.6389	-0.0187793427230047	0.5938	0.6389	NA	CDCA	9652	0.873230094043887	0.9996	0.873230094043887
62	KEGG_DRUG_METABOLISM_CYTOCHROME_P450	0.310831889394714	0.6563	-0.0899193348839511	0.0155	0.6563	NA	CDCA	7121	0.885529484536082	0.972162162162162	0.885529484536082
214	BIOCARTA_MTA3_PATHWAY	0.326493621512819	0.6566	-0.0287393215149869	0.6972	0.6566	NA	CDCA	11268	0.885529484536082	0.9996	0.885529484536082
77	KEGG_MISMATCH_REPAIR	0.337754080760797	0.6669	-0.0635155825554403	0.2972	0.6669	NA	CDCA	6589	0.894580962128966	0.9996	0.894580962128966
111	KEGG_GAP_JUNCTION	0.311576936104348	0.6721	-0.0165510406342914	0.2621	0.6721	NA	CDCA	8963	0.897314693877551	0.9996	0.897314693877551
17	KEGG_CYSTEINE_AND_METHIONINE_METABOLISM	0.317745008301444	0.6766	-0.0278217038940502	0.4574	0.6766	NA	CDCA	12810	0.898735431472081	0.9996	0.898735431472081
293	BIOCARTA_MEF2D_PATHWAY	0.319918954112883	0.683	-0.00933241161366779	0.9173	0.683	NA	CDCA	8381	0.901477295660949	0.9996	0.901477295660949
306	BIOCARTA_STATHMIN_PATHWAY	0.320364427549075	0.6866	-0.103747963063552	0.193	0.6866	NA	CDCA	3895	0.903637386934673	0.9996	0.903637386934673
60	KEGG_AMINOACYL_TRNA_BIOSYNTHESIS	0.277585013540133	0.6981	-0.0797864452024322	0.1567	0.6981	NA	CDCA	9751	0.905263609756098	0.9996	0.905263609756098
78	KEGG_HOMOLOGOUS_RECOMBINATION	0.338134017321049	0.7091	-0.106069252441178	0.0446	0.7091	NA	CDCA	10042	0.905263609756098	0.9996	0.905263609756098
148	KEGG_HUNTINGTONS_DISEASE	0.250334986372196	0.7232	-0.000945320662719538	0.9276	0.7232	NA	CDCA	1251	0.915220502901354	0.9996	0.915220502901354
131	KEGG_OLFACTORY_TRANSDUCTION	0.294861115269386	0.7394	-0.0171468798712727	0.016	0.7394	NA	CDCA	8970	0.919330038022814	0.972162162162162	0.919330038022814
181	BIOCARTA_CSK_PATHWAY	0.293678841152854	0.7474	-0.0707195417057633	0.3099	0.7474	NA	CDCA	10981	0.924006805293006	0.9996	0.924006805293006
42	KEGG_ARACHIDONIC_ACID_METABOLISM	0.313564698898658	0.7609	-0.0449942232218219	0.0885	0.7609	NA	CDCA	10635	0.931798890942699	0.9996	0.931798890942699
68	KEGG_RNA_POLYMERASE	0.275860398728133	0.766	-0.0606195346079739	0.3551	0.766	NA	CDCA	5178	0.931798890942699	0.9996	0.931798890942699
249	BIOCARTA_INTRINSIC_PATHWAY	0.285026462772448	0.7685	-0.0477031211730056	0.4907	0.7685	NA	CDCA	12014	0.931798890942699	0.9996	0.931798890942699
55	KEGG_PANTOTHENATE_AND_COA_BIOSYNTHESIS	0.314427775571326	0.773	-0.0782067739705737	0.34	0.773	NA	CDCA	2152	0.93187465437788	0.9996	0.93187465437788
3	KEGG_PENTOSE_PHOSPHATE_PATHWAY	0.276275295206831	0.7781	-0.0828928518500222	0.2047	0.7781	NA	CDCA	3748	0.935436397058824	0.9996	0.935436397058824
172	KEGG_ALLOGRAFT_REJECTION	0.289702171930925	0.7829	-0.0110704754373826	0.6812	0.7829	NA	CDCA	10600	0.936901372369625	0.9996	0.936901372369625
61	KEGG_METABOLISM_OF_XENOBIOTICS_BY_CYTOCHROME_P450	0.283165728116086	0.7848	-0.0228611014894354	0.3139	0.7848	NA	CDCA	8236	0.937201094890511	0.9996	0.937201094890511
266	BIOCARTA_RARRXR_PATHWAY	0.303219934571876	0.7882	-0.0255245618365836	0.7553	0.7882	NA	CDCA	518	0.93795490909091	0.9996	0.93795490909091
145	KEGG_ALZHEIMERS_DISEASE	0.235502234541885	0.8332	-0.0168539325842697	0.283	0.8332	NA	CDCA	6518	0.953702608695652	0.9996	0.953702608695652
275	BIOCARTA_AKAPCENTROSOME_PATHWAY	0.271995307180741	0.8353	-0.117008146136756	0.2693	0.8353	NA	CDCA	11426	0.953702608695652	0.9996	0.953702608695652
97	KEGG_CARDIAC_MUSCLE_CONTRACTION	0.282263908606436	0.8381	-0.0183681552628973	0.3411	0.8381	NA	CDCA	10145	0.953702608695652	0.9996	0.953702608695652
44	KEGG_ALPHA_LINOLENIC_ACID_METABOLISM	0.30206956497994	0.8464	-0.0390084929883468	0.471	0.8464	NA	CDCA	11368	0.95658025751073	0.9996	0.95658025751073
30	KEGG_OTHER_GLYCAN_DEGRADATION	0.277653884584797	0.8506	-0.170857759070580	0.0872	0.8506	NA	CDCA	10982	0.95658025751073	0.9996	0.95658025751073
29	KEGG_N_GLYCAN_BIOSYNTHESIS	0.263023247886826	0.8596	-0.0361451740506329	0.3555	0.8596	NA	CDCA	9804	0.959831345826235	0.9996	0.959831345826235
127	KEGG_INTESTINAL_IMMUNE_NETWORK_FOR_IGA_PRODUCTION	0.279376885168561	0.8739	-0.00707080696202532	0.6824	0.8739	NA	CDCA	10600	0.962894295302013	0.9996	0.962894295302013
39	KEGG_GLYCOSYLPHOSPHATIDYLINOSITOL_GPI_ANCHOR_BIOSYNTHESIS	0.283156731437885	0.8937	-0.0513213139046678	0.2746	0.8937	NA	CDCA	9478	0.968483512841756	0.9996	0.968483512841756
98	KEGG_VASCULAR_SMOOTH_MUSCLE_CONTRACTION	0.274789932320608	0.9043	-0.0165707481643183	0.1903	0.9043	NA	CDCA	8091	0.968948402948403	0.9996	0.968948402948403
171	KEGG_SYSTEMIC_LUPUS_ERYTHEMATOSUS	0.290857305762439	0.9045	-0.0111221449851043	0.1913	0.9045	NA	CDCA	7388	0.968948402948403	0.9996	0.968948402948403
43	KEGG_LINOLEIC_ACID_METABOLISM	0.259748966741186	0.9163	-0.0606893708805929	0.1944	0.9163	NA	CDCA	12448	0.973249675324675	0.9996	0.973249675324675
71	KEGG_SPLICEOSOME	0.212847994618427	0.9235	-0.0189841244424011	0.3697	0.9235	NA	CDCA	13486	0.976302179176755	0.9996	0.976302179176755
114	KEGG_RENIN_ANGIOTENSIN_SYSTEM	0.234104379517323	0.9294	-0.182138822698362	0.064	0.9294	NA	CDCA	9013	0.978000965406275	0.9996	0.978000965406275
174	KEGG_PRIMARY_IMMUNODEFICIENCY	0.266701394707215	0.9326	-0.0650358290091426	0.0955	0.9326	NA	CDCA	10829	0.979425361155698	0.9996	0.979425361155698
274	BIOCARTA_PROTEASOME_PATHWAY	0.143595231135483	0.9471	-0.484074860500716	7e-04	0.9471	NA	CDCA	9803	0.986510651828299	0.725345454545455	0.986510651828299
73	KEGG_PROTEIN_EXPORT	0.189952690533117	0.9566	-0.127913218231681	0.1539	0.9566	NA	CDCA	14764	0.98677665615142	0.9996	0.98677665615142
92	KEGG_LYSOSOME	0.219928517034315	0.9584	-0.00372226909524046	0.8322	0.9584	NA	CDCA	11393	0.987854373522459	0.9996	0.987854373522459
72	KEGG_PROTEASOME	0.127420710993289	0.9703	-0.128388643303161	0.1523	0.9703	NA	CDCA	7251	0.99230054730258	0.9996	0.99230054730258
12	KEGG_OXIDATIVE_PHOSPHORYLATION	0.131804389466841	0.9918	-0.0423199047430046	0.2142	0.9918	NA	CDCA	10562	0.997903384615385	0.9996	0.997903384615385
66	KEGG_RIBOSOME	0.0815808504836092	0.9933	-0.158983019372344	0.0264	0.9933	NA	CDCA	4339	0.998316193399846	0.972162162162162	0.998316193399846
146	KEGG_PARKINSONS_DISEASE	0.126000154497317	0.9982	-0.0423157059232067	0.1621	0.9982	NA	CDCA	15001	0.9998	0.9996	0.9998
