## Supplemental data and code for "System analysis of cross-talk between nuclear receptors reveals an opposite regulation of the cell cycle by LXR and FXR in human HepaRG liver cells": mygsea2_FXR_4h.txt

	geneset	ks.pos	p.pos	ks.neg	p.neg	p.best	gene.regulation	desc	le.rnk	p.pos.adj	p.neg.adj	p.best.adj
65	KEGG_ABC_TRANSPORTERS	0.649522690737553	0	-0.000148323939483833	0.987	0	NA	FXR	872	0	0.9996	0
82	KEGG_CYTOKINE_CYTOKINE_RECEPTOR_INTERACTION	0.574499529570118	0	0	0.987	0	NA	FXR	2242	0	0.9996	0
83	KEGG_CHEMOKINE_SIGNALING_PATHWAY	0.50737325048627	0	-0.000248941996514812	0.9594	0	NA	FXR	1658	0	0.9996	0
115	KEGG_TOLL_LIKE_RECEPTOR_SIGNALING_PATHWAY	0.62281499187155	0	0	0.9961	0	NA	FXR	2325	0	0.9996	0
116	KEGG_NOD_LIKE_RECEPTOR_SIGNALING_PATHWAY	0.769944169914477	0	0	0.9981	0	NA	FXR	652	0	0.9996	0
118	KEGG_CYTOSOLIC_DNA_SENSING_PATHWAY	0.651937438898294	0	0	0.9985	0	NA	FXR	130	0	0.9996	0
120	KEGG_HEMATOPOIETIC_CELL_LINEAGE	0.572001625159491	0	0	0.9964	0	NA	FXR	988	0	0.9996	0
164	KEGG_BLADDER_CANCER	0.644174044606446	0	-0.000494364247577615	0.9828	0	NA	FXR	1491	0	0.9996	0
167	KEGG_SMALL_CELL_LUNG_CANCER	0.602133433922106	0	-0.00183295353215100	0.884	0	NA	FXR	2229	0	0.9996	0
202	BIOCARTA_LAIR_PATHWAY	0.837284081793982	0	0	0.9996	0	NA	FXR	1475	0	0.9996	0
211	BIOCARTA_CYTOKINE_PATHWAY	0.769780209977182	0	0	0.9978	0	NA	FXR	11	0	0.9996	0
212	BIOCARTA_INFLAM_PATHWAY	0.746859054127253	0	0	0.9973	0	NA	FXR	322	0	0.9996	0
234	BIOCARTA_IL17_PATHWAY	0.783191772076988	0	0	0.9996	0	NA	FXR	11	0	0.9996	0
300	BIOCARTA_IL1R_PATHWAY	0.792777321836673	0	0	0.9991	0	NA	FXR	360	0	0.9996	0
319	BIOCARTA_TOLL_PATHWAY	0.674935806081919	0	-0.00182869569515149	0.9446	0	NA	FXR	2161	0	0.9996	0
103	KEGG_TGF_BETA_SIGNALING_PATHWAY	0.520409094006768	1e-04	-0.00277433737924201	0.7934	1e-04	NA	FXR	2668	0.00396363636363636	0.9996	0.00396363636363636
121	KEGG_NATURAL_KILLER_CELL_MEDIATED_CYTOTOXICITY	0.462620063355519	1e-04	-0.000347636074692094	0.9562	1e-04	NA	FXR	6045	0.00396363636363636	0.9996	0.00396363636363636
134	KEGG_INSULIN_SIGNALING_PATHWAY	0.473488383134773	1e-04	-0.00124168073904838	0.8611	1e-04	NA	FXR	3664	0.00396363636363636	0.9996	0.00396363636363636
149	KEGG_PRION_DISEASES	0.614989700163256	1e-04	0	0.9984	1e-04	NA	FXR	1621	0.00396363636363636	0.9996	0.00396363636363636
151	KEGG_EPITHELIAL_CELL_SIGNALING_IN_HELICOBACTER_PYLORI_INFECTION	0.584480168870164	1e-04	-0.000296985596198584	0.9903	1e-04	NA	FXR	1733	0.00396363636363636	0.9996	0.00396363636363636
154	KEGG_PATHWAYS_IN_CANCER	0.511763670560086	1e-04	0	0.986	1e-04	NA	FXR	2767	0.00396363636363636	0.9996	0.00396363636363636
175	KEGG_HYPERTROPHIC_CARDIOMYOPATHY_HCM	0.530167336828721	1e-04	0	0.9965	1e-04	NA	FXR	2229	0.00396363636363636	0.9996	0.00396363636363636
198	BIOCARTA_CD40_PATHWAY	0.809430795823051	1e-04	-9.87410515921995e-05	0.9996	1e-04	NA	FXR	1733	0.00396363636363636	0.9996	0.00396363636363636
237	BIOCARTA_IL6_PATHWAY	0.723111077573735	1e-04	0	0.9986	1e-04	NA	FXR	3536	0.00396363636363636	0.9996	0.00396363636363636
245	BIOCARTA_RACCYCD_PATHWAY	0.640797304948563	1e-04	-0.00182770203517091	0.9633	1e-04	NA	FXR	549	0.00396363636363636	0.9996	0.00396363636363636
252	BIOCARTA_MAPK_PATHWAY	0.584307640854902	1e-04	-0.00183313515655965	0.91	1e-04	NA	FXR	3193	0.00396363636363636	0.9996	0.00396363636363636
290	BIOCARTA_HER2_PATHWAY	0.692718504511053	1e-04	0	0.9996	1e-04	NA	FXR	193	0.00396363636363636	0.9996	0.00396363636363636
80	KEGG_ERBB_SIGNALING_PATHWAY	0.521933466639945	2e-04	-0.00148639944507754	0.8942	2e-04	NA	FXR	5967	0.00638048780487805	0.9996	0.00638048780487805
88	KEGG_P53_SIGNALING_PATHWAY	0.633136894068029	2e-04	-0.00128700128700129	0.932	2e-04	NA	FXR	1253	0.00638048780487805	0.9996	0.00638048780487805
119	KEGG_JAK_STAT_SIGNALING_PATHWAY	0.517286700780297	2e-04	0	0.9932	2e-04	NA	FXR	2767	0.00638048780487805	0.9996	0.00638048780487805
138	KEGG_ADIPOCYTOKINE_SIGNALING_PATHWAY	0.572377009937741	2e-04	-0.00133636903583449	0.9101	2e-04	NA	FXR	2586	0.00638048780487805	0.9996	0.00638048780487805
204	BIOCARTA_TID_PATHWAY	0.728535877299687	2e-04	-0.00182707026813491	0.9719	2e-04	NA	FXR	1291	0.00638048780487805	0.9996	0.00638048780487805
263	BIOCARTA_NFKB_PATHWAY	0.724895414064004	2e-04	-9.87800661826443e-05	0.9984	2e-04	NA	FXR	2317	0.00638048780487805	0.9996	0.00638048780487805
96	KEGG_APOPTOSIS	0.567726627633695	3e-04	-0.000644106426200268	0.9617	3e-04	NA	FXR	2317	0.00800816326530612	0.9996	0.00800816326530612
107	KEGG_ECM_RECEPTOR_INTERACTION	0.504025055387375	3e-04	-0.00113934710457225	0.9235	3e-04	NA	FXR	2451	0.00800816326530612	0.9996	0.00800816326530612
153	KEGG_LEISHMANIA_INFECTION	0.552497742129986	3e-04	-0.00183168316831683	0.8607	3e-04	NA	FXR	1144	0.00800816326530612	0.9996	0.00800816326530612
165	KEGG_CHRONIC_MYELOID_LEUKEMIA	0.556633551874165	3e-04	-0.00183195524087736	0.9153	3e-04	NA	FXR	3204	0.00800816326530612	0.9996	0.00800816326530612
225	BIOCARTA_FMLP_PATHWAY	0.571741838517402	3e-04	-0.00182851494934519	0.9677	3e-04	NA	FXR	360	0.00800816326530612	0.9996	0.00800816326530612
79	KEGG_MAPK_SIGNALING_PATHWAY	0.464407613639918	4e-04	-0.000599880023995201	0.8666	4e-04	NA	FXR	5118	0.00951272727272727	0.9996	0.00951272727272727
129	KEGG_NEUROTROPHIN_SIGNALING_PATHWAY	0.459396160746717	4e-04	-0.000645353455123114	0.9554	4e-04	NA	FXR	8029	0.00951272727272727	0.9996	0.00951272727272727
262	BIOCARTA_NTHI_PATHWAY	0.779496182197002	4e-04	-0.000493924725871777	0.9885	4e-04	NA	FXR	1902	0.00951272727272727	0.9996	0.00951272727272727
312	BIOCARTA_41BB_PATHWAY	0.743454729434428	4e-04	-0.00182688984347998	0.981	4e-04	NA	FXR	130	0.00951272727272727	0.9996	0.00951272727272727
127	KEGG_INTESTINAL_IMMUNE_NETWORK_FOR_IGA_PRODUCTION	0.548175561124762	5e-04	0	0.9975	5e-04	NA	FXR	1733	0.0109	0.9996	0.0109
240	BIOCARTA_IL2RB_PATHWAY	0.628256409788387	5e-04	-0.00133451957295374	0.9451	5e-04	NA	FXR	2767	0.0109	0.9996	0.0109
270	BIOCARTA_CCR5_PATHWAY	0.715679781454362	5e-04	-0.000246877005875673	0.9936	5e-04	NA	FXR	963	0.0109	0.9996	0.0109
284	BIOCARTA_STEM_PATHWAY	0.825859684071102	5e-04	0	0.9993	5e-04	NA	FXR	322	0.0109	0.9996	0.0109
318	BIOCARTA_TNFR2_PATHWAY	0.78869024126484	5e-04	-9.8755678451511e-05	0.9975	5e-04	NA	FXR	1733	0.0109	0.9996	0.0109
221	BIOCARTA_ERYTH_PATHWAY	0.758954532880347	6e-04	0	0.9989	6e-04	NA	FXR	724	0.0122625	0.9996	0.0122625
238	BIOCARTA_IL10_PATHWAY	0.679359456650146	7e-04	0	0.9989	7e-04	NA	FXR	290	0.0138727272727273	0.9996	0.0138727272727273
123	KEGG_B_CELL_RECEPTOR_SIGNALING_PATHWAY	0.509284511488564	8e-04	-0.00183213666749195	0.9138	8e-04	NA	FXR	6200	0.0147380281690141	0.9996	0.0147380281690141
228	BIOCARTA_HIVNEF_PATHWAY	0.585354059773371	0.001	-0.00183050512046703	0.9178	0.001	NA	FXR	4102	0.0172105263157895	0.9996	0.0172105263157895
250	BIOCARTA_KERATINOCYTE_PATHWAY	0.634329195036443	0.001	-0.00182950949367089	0.9318	0.001	NA	FXR	1962	0.0172105263157895	0.9996	0.0172105263157895
255	BIOCARTA_ETS_PATHWAY	0.749614379067913	0.001	-0.00360458226348015	0.9344	0.001	NA	FXR	963	0.0172105263157895	0.9996	0.0172105263157895
166	KEGG_ACUTE_MYELOID_LEUKEMIA	0.56493206851399	0.0011	-0.00559046158412903	0.7999	0.0011	NA	FXR	3193	0.0186857142857143	0.9996	0.0186857142857143
46	KEGG_GLYCOSPHINGOLIPID_BIOSYNTHESIS_LACTO_AND_NEOLACTO_SERIES	0.601680299099706	0.0013	-0.000839754989132583	0.9838	0.0013	NA	FXR	4797	0.0209925925925926	0.9996	0.0209925925925926
254	BIOCARTA_PPARA_PATHWAY	0.578866481198052	0.0013	-0.00163245115013604	0.9085	0.0013	NA	FXR	1689	0.0209925925925926	0.9996	0.0209925925925926
244	BIOCARTA_DEATH_PATHWAY	0.682767868375425	0.0014	-0.00182824389761834	0.9556	0.0014	NA	FXR	2317	0.0218	0.9996	0.0218
108	KEGG_CELL_ADHESION_MOLECULES_CAMS	0.439829125452113	0.0016	-0.000347601549309763	0.9624	0.0016	NA	FXR	2669	0.0235146067415730	0.9996	0.0235146067415730
267	BIOCARTA_P38MAPK_PATHWAY	0.564466773566709	0.0016	-0.00622806583955316	0.8669	0.0016	NA	FXR	4026	0.0235146067415730	0.9996	0.0235146067415730
104	KEGG_AXON_GUIDANCE	0.448943224572761	0.0017	-0.00372374757956407	0.7035	0.0017	NA	FXR	6147	0.0239096774193548	0.9996	0.0239096774193548
122	KEGG_T_CELL_RECEPTOR_SIGNALING_PATHWAY	0.455828375122676	0.0017	-0.00183513540323381	0.8573	0.0017	NA	FXR	6045	0.0239096774193548	0.9996	0.0239096774193548
277	BIOCARTA_RAC1_PATHWAY	0.623222386215222	0.0017	-0.00726033486442436	0.8546	0.0017	NA	FXR	5890	0.0239096774193548	0.9996	0.0239096774193548
185	BIOCARTA_AKT_PATHWAY	0.631824658724523	0.0018	-0.00182734097194785	0.9639	0.0018	NA	FXR	1931	0.024525	0.9996	0.024525
297	BIOCARTA_TOB1_PATHWAY	0.66599965243982	0.0018	-0.0089378302306059	0.8559	0.0018	NA	FXR	2642	0.024525	0.9996	0.024525
89	KEGG_UBIQUITIN_MEDIATED_PROTEOLYSIS	0.427961336427501	0.0021	-0.00134074883305194	0.917	0.0021	NA	FXR	4221	0.0280285714285714	0.9996	0.0280285714285714
308	BIOCARTA_TCR_PATHWAY	0.52383832996773	0.0022	-0.00182932858696727	0.9437	0.0022	NA	FXR	6045	0.0290666666666667	0.9996	0.0290666666666667
161	KEGG_THYROID_CANCER	0.57674384477638	0.0026	-0.00622498888394842	0.9142	0.0026	NA	FXR	3612	0.0336712871287129	0.9996	0.0336712871287129
316	BIOCARTA_STRESS_PATHWAY	0.653150296223043	0.0029	-0.00182761175598913	0.9599	0.0029	NA	FXR	1733	0.0364730769230769	0.9996	0.0364730769230769
320	BIOCARTA_TPO_PATHWAY	0.589287411520608	0.0029	-0.00484046231354342	0.9134	0.0029	NA	FXR	4871	0.0364730769230769	0.9996	0.0364730769230769
117	KEGG_RIG_I_LIKE_RECEPTOR_SIGNALING_PATHWAY	0.472469591003042	0.0032	-0.000495049504950495	0.9727	0.0032	NA	FXR	1573	0.0384	0.9996	0.0384
173	KEGG_GRAFT_VERSUS_HOST_DISEASE	0.538247517825573	0.0032	0	0.9972	0.0032	NA	FXR	81	0.0384	0.9996	0.0384
180	BIOCARTA_NO1_PATHWAY	0.57575216458485	0.0037	-0.00345849802371542	0.8909	0.0037	NA	FXR	3521	0.0432107142857143	0.9996	0.0432107142857143
314	BIOCARTA_LONGEVITY_PATHWAY	0.643729946665252	0.004	-0.00725746729202666	0.9034	0.004	NA	FXR	4214	0.0450655462184874	0.9996	0.0450655462184874
59	KEGG_NITROGEN_METABOLISM	0.609780558793714	0.0041	-0.0234602657183780	0.5864	0.0041	NA	FXR	2837	0.0450655462184874	0.9996	0.0450655462184874
160	KEGG_PROSTATE_CANCER	0.476271709856162	0.0041	-0.00183331681696561	0.8636	0.0041	NA	FXR	4145	0.0450655462184874	0.9996	0.0450655462184874
157	KEGG_PANCREATIC_CANCER	0.496693550819545	0.0042	-0.00638613861386139	0.7106	0.0042	NA	FXR	5967	0.045401652892562	0.9996	0.045401652892562
156	KEGG_RENAL_CELL_CARCINOMA	0.481027775987461	0.0043	-0.00410891089108911	0.8217	0.0043	NA	FXR	6003	0.0457268292682927	0.9996	0.0457268292682927
194	BIOCARTA_CDMAC_PATHWAY	0.731335144986449	0.0044	-0.00182679964451466	0.9714	0.0044	NA	FXR	1585	0.045984375	0.9996	0.045984375
195	BIOCARTA_CARM_ER_PATHWAY	0.524277269783098	0.0044	-0.0101304605653291	0.7636	0.0044	NA	FXR	4719	0.045984375	0.9996	0.045984375
246	BIOCARTA_GLEEVEC_PATHWAY	0.607995429513606	0.0045	-0.00484022324294957	0.9002	0.0045	NA	FXR	4980	0.045984375	0.9996	0.045984375
208	BIOCARTA_CTCF_PATHWAY	0.650855788959423	0.0046	-0.00622314416950659	0.8999	0.0046	NA	FXR	2642	0.0466418604651163	0.9996	0.0466418604651163
86	KEGG_CELL_CYCLE	0.472903682730487	0.0047	-0.0062540328584901	0.5025	0.0047	NA	FXR	4821	0.0472892307692308	0.9996	0.0472892307692308
155	KEGG_COLORECTAL_CANCER	0.529381306454044	0.005	-0.00484956452889945	0.7894	0.005	NA	FXR	6633	0.0495454545454545	0.9996	0.0495454545454545
216	BIOCARTA_EGF_PATHWAY	0.549722320762562	0.0054	-0.00484213646919314	0.8954	0.0054	NA	FXR	4980	0.0519352941176471	0.9996	0.0519352941176471
247	BIOCARTA_INSULIN_PATHWAY	0.600179671422124	0.0057	-0.00483974517260112	0.9241	0.0057	NA	FXR	4106	0.0532542857142857	0.9996	0.0532542857142857
94	KEGG_PEROXISOME	0.514700639700365	0.0059	-0.00510077749715248	0.7503	0.0059	NA	FXR	4986	0.0543464788732394	0.9996	0.0543464788732394
209	BIOCARTA_CXCR4_PATHWAY	0.550364357606176	0.0062	-0.00637162896374592	0.9213	0.0062	NA	FXR	4832	0.055928275862069	0.9996	0.055928275862069
177	KEGG_DILATED_CARDIOMYOPATHY	0.440891794160708	0.0063	-0.00208116545265349	0.8543	0.0063	NA	FXR	3811	0.056441095890411	0.9996	0.056441095890411
233	BIOCARTA_IGF1_PATHWAY	0.616456091422137	0.0065	-0.00483974517260112	0.9259	0.0065	NA	FXR	3193	0.0574459459459459	0.9996	0.0574459459459459
278	BIOCARTA_RAS_PATHWAY	0.583233679123301	0.0066	-0.00637131426878056	0.9077	0.0066	NA	FXR	4832	0.057552	0.9996	0.057552
158	KEGG_ENDOMETRIAL_CANCER	0.491578266327756	0.0079	-0.00623207043228806	0.7809	0.0079	NA	FXR	6593	0.0662384615384616	0.9996	0.0662384615384616
226	BIOCARTA_GATA3_PATHWAY	0.629333979533435	0.0081	-0.00227115631480201	0.97	0.0081	NA	FXR	1637	0.0670556962025316	0.9996	0.0670556962025316
227	BIOCARTA_GH_PATHWAY	0.559491442143969	0.0081	-0.0072617695005681	0.8538	0.0081	NA	FXR	4871	0.0670556962025316	0.9996	0.0670556962025316
190	BIOCARTA_ATM_PATHWAY	0.659959835202429	0.0083	-0.00182716049382716	0.9628	0.0083	NA	FXR	1344	0.0678525	0.9996	0.0678525
8	KEGG_FATTY_ACID_METABOLISM	0.598329167869832	0.0084	-0.0159177418557516	0.614	0.0084	NA	FXR	4114	0.0682434782608696	0.9996	0.0682434782608696
179	BIOCARTA_RELA_PATHWAY	0.65671648240135	0.0085	-0.00182679964451466	0.9753	0.0085	NA	FXR	2317	0.0686296296296296	0.9996	0.0686296296296296
289	BIOCARTA_CARDIACEGF_PATHWAY	0.641641103334071	0.0086	-0.00483902824412404	0.9106	0.0086	NA	FXR	1491	0.0690110429447853	0.9996	0.0690110429447853
325	BIOCARTA_VEGF_PATHWAY	0.521842541464445	0.0087	-0.00726248703127316	0.8659	0.0087	NA	FXR	4502	0.0693878048780488	0.9996	0.0693878048780488
299	BIOCARTA_NKT_PATHWAY	0.57388607984693	0.0089	-0.00894180416954846	0.7548	0.0089	NA	FXR	2642	0.0701277108433735	0.9996	0.0701277108433735
133	KEGG_REGULATION_OF_ACTIN_CYTOSKELETON	0.388107370978588	0.0095	-0.00209371884346959	0.7134	0.0095	NA	FXR	5753	0.0735266272189349	0.9996	0.0735266272189349
230	BIOCARTA_HCMV_PATHWAY	0.614421148169149	0.0107	-0.00636942675159236	0.9282	0.0107	NA	FXR	360	0.0799748571428571	0.9996	0.0799748571428571
47	KEGG_GLYCOSPHINGOLIPID_BIOSYNTHESIS_GANGLIO_SERIES	0.609841732945437	0.0109	-0.0220192545050605	0.7472	0.0109	NA	FXR	5751	0.0810068181818182	0.9996	0.0810068181818182
224	BIOCARTA_FCER1_PATHWAY	0.503681591606838	0.0116	-0.00484381178331356	0.8705	0.0116	NA	FXR	6407	0.0838276243093923	0.9996	0.0838276243093923
260	BIOCARTA_VIP_PATHWAY	0.540394907953232	0.0116	-0.00182770203517091	0.9701	0.0116	NA	FXR	627	0.0838276243093923	0.9996	0.0838276243093923
259	BIOCARTA_NGF_PATHWAY	0.58614455278997	0.0121	-0.00483902824412404	0.9304	0.0121	NA	FXR	4106	0.0860152173913043	0.9996	0.0860152173913043
176	KEGG_ARRHYTHMOGENIC_RIGHT_VENTRICULAR_CARDIOMYOPATHY_ARVC	0.43042572043502	0.0129	-0.00207951675991484	0.899	0.0129	NA	FXR	5595	0.090716129032258	0.9996	0.090716129032258
305	BIOCARTA_SPRY_PATHWAY	0.579415978432827	0.0133	-0.00873987754295872	0.8611	0.0133	NA	FXR	3193	0.0920444444444444	0.9996	0.0920444444444444
125	KEGG_FC_GAMMA_R_MEDIATED_PHAGOCYTOSIS	0.41698095623983	0.0136	-0.00242874845105328	0.8476	0.0136	NA	FXR	8060	0.0931350785340314	0.9996	0.0931350785340314
100	KEGG_DORSO_VENTRAL_AXIS_FORMATION	0.547632626834907	0.0139	-0.00360565049886397	0.9429	0.0139	NA	FXR	6333	0.09469375	0.9996	0.09469375
269	BIOCARTA_PDGF_PATHWAY	0.523043145207912	0.0143	-0.00484237572882696	0.8817	0.0143	NA	FXR	4980	0.09483	0.9996	0.09483
18	KEGG_VALINE_LEUCINE_AND_ISOLEUCINE_DEGRADATION	0.546768036827548	0.0145	-0.0388608721447642	0.3937	0.0145	NA	FXR	4114	0.09483	0.9996	0.09483
310	BIOCARTA_TGFB_PATHWAY	0.589130722912527	0.0145	-0.0089378302306059	0.897	0.0145	NA	FXR	5542	0.09483	0.9996	0.09483
178	KEGG_VIRAL_MYOCARDITIS	0.430815614379034	0.0151	-0.000346517499133706	0.9861	0.0151	NA	FXR	5735	0.0974588235294118	0.9996	0.0974588235294118
243	BIOCARTA_GSK3_PATHWAY	0.570681217824896	0.0152	-0.00612557427258806	0.8553	0.0152	NA	FXR	6486	0.0974588235294118	0.9996	0.0974588235294118
311	BIOCARTA_TH1TH2_PATHWAY	0.59257317887071	0.0152	-0.0113569030219238	0.794	0.0152	NA	FXR	2111	0.0974588235294118	0.9996	0.0974588235294118
281	BIOCARTA_BAD_PATHWAY	0.520928686657065	0.0163	-0.00726141078838174	0.8683	0.0163	NA	FXR	1811	0.102011483253589	0.9996	0.102011483253589
45	KEGG_SPHINGOLIPID_METABOLISM	0.478677507273519	0.0175	-0.00242202560427067	0.9344	0.0175	NA	FXR	5240	0.108483412322275	0.9996	0.108483412322275
317	BIOCARTA_TNFR1_PATHWAY	0.523610280837565	0.0185	-0.00484165802084877	0.8969	0.0185	NA	FXR	6698	0.113074766355140	0.9996	0.113074766355140
142	KEGG_ALDOSTERONE_REGULATED_SODIUM_REABSORPTION	0.499385553374745	0.0194	-0.00405358643531564	0.8456	0.0194	NA	FXR	6435	0.115936363636364	0.9996	0.115936363636364
294	BIOCARTA_MITOCHONDRIA_PATHWAY	0.576941660189518	0.0195	-0.00306187959899254	0.9522	0.0195	NA	FXR	2930	0.115936363636364	0.9996	0.115936363636364
10	KEGG_PRIMARY_BILE_ACID_BIOSYNTHESIS	0.60012561533143	0.0204	-0.0050854152266219	0.8904	0.0204	NA	FXR	4358	0.119705357142857	0.9996	0.119705357142857
223	BIOCARTA_FAS_PATHWAY	0.535672816046808	0.0208	-0.00484189723320158	0.8934	0.0208	NA	FXR	4980	0.120917333333333	0.9996	0.120917333333333
276	BIOCARTA_PTEN_PATHWAY	0.543256041253051	0.021	-0.00725854236618606	0.9061	0.021	NA	FXR	2767	0.121004405286344	0.9996	0.121004405286344
220	BIOCARTA_ERK_PATHWAY	0.493854023989561	0.0214	-0.00622468135559727	0.8909	0.0214	NA	FXR	3193	0.121700869565217	0.9996	0.121700869565217
106	KEGG_FOCAL_ADHESION	0.391503789820577	0.0218	-0.00209246711837385	0.7373	0.0218	NA	FXR	3331	0.121856410256410	0.9996	0.121856410256410
126	KEGG_LEUKOCYTE_TRANSENDOTHELIAL_MIGRATION	0.407760542072843	0.0226	-0.000347325592934405	0.9774	0.0226	NA	FXR	5950	0.125790638297872	0.9996	0.125790638297872
232	BIOCARTA_HIF_PATHWAY	0.567218044547532	0.0231	-0.00483831152801777	0.9369	0.0231	NA	FXR	4313	0.12644	0.9996	0.12644
16	KEGG_GLYCINE_SERINE_AND_THREONINE_METABOLISM	0.567157475085043	0.0232	-0.0234201294530362	0.4989	0.0232	NA	FXR	3977	0.12644	0.9996	0.12644
207	BIOCARTA_GCR_PATHWAY	0.566091719620543	0.0232	-0.0063700557997136	0.9011	0.0232	NA	FXR	6578	0.12644	0.9996	0.12644
93	KEGG_ENDOCYTOSIS	0.381173039893070	0.0241	-0.00408183583055403	0.6338	0.0241	NA	FXR	9305	0.130259504132231	0.9996	0.130259504132231
218	BIOCARTA_EPO_PATHWAY	0.563987348745899	0.0249	-0.00483926719668165	0.9272	0.0249	NA	FXR	3310	0.132395121951220	0.9996	0.132395121951220
203	BIOCARTA_CERAMIDE_PATHWAY	0.514582708286162	0.0267	-0.00637099960489925	0.9264	0.0267	NA	FXR	4980	0.1396944	0.9996	0.1396944
321	BIOCARTA_CREB_PATHWAY	0.499410841979943	0.027	-0.0072617695005681	0.8881	0.027	NA	FXR	8251	0.140701195219123	0.9996	0.140701195219123
286	BIOCARTA_PML_PATHWAY	0.57200214827276	0.0281	-0.0109613390608799	0.8422	0.0281	NA	FXR	3748	0.145275889328063	0.9996	0.145275889328063
200	BIOCARTA_G1_PATHWAY	0.529591495906989	0.0284	-0.00894180416954846	0.8116	0.0284	NA	FXR	1604	0.146248818897638	0.9996	0.146248818897638
1	KEGG_GLYCOLYSIS_GLUCONEOGENESIS	0.456793974778258	0.0287	-0.00351346001583531	0.8497	0.0287	NA	FXR	5022	0.147214117647059	0.9996	0.147214117647059
28	KEGG_STARCH_AND_SUCROSE_METABOLISM	0.47983675010834	0.0306	-0.00350963914977756	0.8879	0.0306	NA	FXR	6397	0.155040926640927	0.9996	0.155040926640927
51	KEGG_BUTANOATE_METABOLISM	0.54572685639823	0.0312	-0.0422493452586846	0.3782	0.0312	NA	FXR	4114	0.15696	0.9996	0.15696
323	BIOCARTA_ARF_PATHWAY	0.560027249612689	0.0325	-0.00622130054806695	0.9267	0.0325	NA	FXR	4145	0.161634980988593	0.9996	0.161634980988593
141	KEGG_MATURITY_ONSET_DIABETES_OF_THE_YOUNG	0.543199622814183	0.0334	-0.0149659191939148	0.6604	0.0334	NA	FXR	3004	0.164112359550562	0.9996	0.164112359550562
37	KEGG_GLYCEROLIPID_METABOLISM	0.482300086349027	0.0335	-0.00242322338163296	0.9087	0.0335	NA	FXR	2723	0.164112359550562	0.9996	0.164112359550562
22	KEGG_TYROSINE_METABOLISM	0.525380347380754	0.0345	-0.0276830293143507	0.4023	0.0345	NA	FXR	3635	0.165904411764706	0.9996	0.165904411764706
191	BIOCARTA_BCELLSURVIVAL_PATHWAY	0.571209968620427	0.0345	-0.00725746729202666	0.9054	0.0345	NA	FXR	6262	0.165904411764706	0.9996	0.165904411764706
19	KEGG_LYSINE_DEGRADATION	0.459678776532547	0.0347	-0.0508751112429546	0.1993	0.0347	NA	FXR	8410	0.166254945054945	0.9996	0.166254945054945
31	KEGG_O_GLYCAN_BIOSYNTHESIS	0.500046171247931	0.0356	-0.00933794466403162	0.7442	0.0356	NA	FXR	3878	0.168713043478261	0.9996	0.168713043478261
301	BIOCARTA_MET_PATHWAY	0.471085353739987	0.038	-0.0048433330038549	0.8978	0.038	NA	FXR	4637	0.17688256227758	0.9996	0.17688256227758
257	BIOCARTA_IGF1R_PATHWAY	0.487947765221148	0.0388	-0.00726033486442436	0.904	0.0388	NA	FXR	3521	0.179330035335689	0.9996	0.179330035335689
5	KEGG_FRUCTOSE_AND_MANNOSE_METABOLISM	0.497422049404812	0.0403	-0.00677011267048824	0.7988	0.0403	NA	FXR	6541	0.184309090909091	0.9996	0.184309090909091
99	KEGG_WNT_SIGNALING_PATHWAY	0.396898785489153	0.041	-0.00333001988071571	0.6859	0.041	NA	FXR	6633	0.185564013840830	0.9996	0.185564013840830
192	BIOCARTA_BCR_PATHWAY	0.469807827300037	0.0423	-0.00484285431903538	0.8962	0.0423	NA	FXR	7907	0.190131958762887	0.9996	0.190131958762887
139	KEGG_TYPE_II_DIABETES_MELLITUS	0.451744651251555	0.0434	-0.00133504746835443	0.9451	0.0434	NA	FXR	6633	0.193085714285714	0.9996	0.193085714285714
24	KEGG_TRYPTOPHAN_METABOLISM	0.489871009905116	0.0438	-0.0354424122590213	0.3436	0.0438	NA	FXR	4403	0.193337373737374	0.9996	0.193337373737374
35	KEGG_GLYCOSAMINOGLYCAN_BIOSYNTHESIS_KERATAN_SULFATE	0.56252722966713	0.0476	-0.0220192545050605	0.7247	0.0476	NA	FXR	4340	0.205481188118812	0.9996	0.205481188118812
6	KEGG_GALACTOSE_METABOLISM	0.517835531222011	0.0493	-0.00350703877500617	0.9261	0.0493	NA	FXR	6478	0.208687378640777	0.9996	0.208687378640777
40	KEGG_GLYCEROPHOSPHOLIPID_METABOLISM	0.423242745294689	0.0497	-0.00242622301445831	0.8627	0.0497	NA	FXR	3396	0.209701935483871	0.9996	0.209701935483871
162	KEGG_BASAL_CELL_CARCINOMA	0.456901209666833	0.0537	-0.0245857036853821	0.2302	0.0537	NA	FXR	6593	0.223518987341772	0.9996	0.223518987341772
196	BIOCARTA_CASPASE_PATHWAY	0.52139108471712	0.0556	-0.00306218205166197	0.9254	0.0556	NA	FXR	4011	0.228387460815047	0.9996	0.228387460815047
322	BIOCARTA_TFF_PATHWAY	0.487143063283102	0.0564	-0.00725961775890167	0.8973	0.0564	NA	FXR	2767	0.229816822429907	0.9996	0.229816822429907
261	BIOCARTA_NFAT_PATHWAY	0.423563940391372	0.0605	-0.000939803135974675	0.9525	0.0605	NA	FXR	8251	0.238818018018018	0.9996	0.238818018018018
163	KEGG_MELANOMA	0.424097763917522	0.0619	-0.0071290657953364	0.6322	0.0619	NA	FXR	4239	0.240967857142857	0.9996	0.240967857142857
186	BIOCARTA_ALK_PATHWAY	0.466150217664910	0.0674	-0.00894578164384916	0.7186	0.0674	NA	FXR	5542	0.254479083094556	0.9996	0.254479083094556
304	BIOCARTA_SHH_PATHWAY	0.525490928173037	0.0679	-0.0309074750666535	0.6351	0.0679	NA	FXR	4131	0.254479083094556	0.9996	0.254479083094556
239	BIOCARTA_IL12_PATHWAY	0.525490953891905	0.0689	-0.00483974517260112	0.8902	0.0689	NA	FXR	2111	0.255300849858357	0.9996	0.255300849858357
36	KEGG_GLYCOSAMINOGLYCAN_BIOSYNTHESIS_HEPARAN_SULFATE	0.477901785526448	0.0701	-0.00632286109464533	0.8628	0.0701	NA	FXR	1380	0.256119553072626	0.9996	0.256119553072626
248	BIOCARTA_INTEGRIN_PATHWAY	0.434328097722018	0.0713	-0.00484357238175258	0.9088	0.0713	NA	FXR	5721	0.258701385041551	0.9996	0.258701385041551
213	BIOCARTA_DC_PATHWAY	0.501008000124752	0.0728	-0.00493875938364283	0.8949	0.0728	NA	FXR	1144	0.261241643835616	0.9996	0.261241643835616
315	BIOCARTA_PAR1_PATHWAY	0.458053833716848	0.0746	-0.00726535857262887	0.8076	0.0746	NA	FXR	2740	0.263721081081081	0.9996	0.263721081081081
201	BIOCARTA_G2_PATHWAY	0.499524605549125	0.0751	-0.0135335374888867	0.7208	0.0751	NA	FXR	7275	0.264773045822102	0.9996	0.264773045822102
199	BIOCARTA_MCM_PATHWAY	0.577737211071392	0.0763	-0.027059055895714	0.6025	0.0763	NA	FXR	5403	0.2675296	0.9996	0.2675296
33	KEGG_GLYCOSAMINOGLYCAN_DEGRADATION	0.479616890646267	0.0767	-0.00632129981727493	0.9329	0.0767	NA	FXR	2219	0.2675296	0.9996	0.2675296
251	BIOCARTA_PYK2_PATHWAY	0.454880996882076	0.0777	-0.00484141883213121	0.9284	0.0777	NA	FXR	7907	0.269579840848806	0.9996	0.269579840848806
74	KEGG_PPAR_SIGNALING_PATHWAY	0.461931159907601	0.0856	-0.0129690129690130	0.4267	0.0856	NA	FXR	5521	0.290034782608696	0.9996	0.290034782608696
272	BIOCARTA_EDG1_PATHWAY	0.464156392533531	0.0856	-0.0072617695005681	0.847	0.0856	NA	FXR	756	0.290034782608696	0.9996	0.290034782608696
112	KEGG_COMPLEMENT_AND_COAGULATION_CASCADES	0.456689032541917	0.086	-0.000891000891000891	0.9577	0.086	NA	FXR	7889	0.290034782608696	0.9996	0.290034782608696
217	BIOCARTA_NDKDYNAMIN_PATHWAY	0.488243473299871	0.0863	-0.0166888855971955	0.8512	0.0863	NA	FXR	6582	0.290034782608696	0.9996	0.290034782608696
124	KEGG_FC_EPSILON_RI_SIGNALING_PATHWAY	0.399735095072924	0.0866	-0.00728011093502377	0.6218	0.0866	NA	FXR	5967	0.290034782608696	0.9996	0.290034782608696
109	KEGG_ADHERENS_JUNCTION	0.404681726128122	0.0891	-0.0215873644600683	0.4088	0.0891	NA	FXR	4157	0.295045063291139	0.9996	0.295045063291139
326	BIOCARTA_WNT_PATHWAY	0.460074519494877	0.0913	-0.00622406639004149	0.8836	0.0913	NA	FXR	6486	0.299299248120301	0.9996	0.299299248120301
273	BIOCARTA_MYOSIN_PATHWAY	0.469658170406952	0.095	-0.0081031671525273	0.8088	0.095	NA	FXR	2740	0.303814180929095	0.9996	0.303814180929095
235	BIOCARTA_IL2_PATHWAY	0.485810262529267	0.0975	-0.00483998419596997	0.9053	0.0975	NA	FXR	3193	0.306973205741627	0.9996	0.306973205741627
50	KEGG_PROPANOATE_METABOLISM	0.482427515788268	0.0977	-0.0483743452910367	0.3392	0.0977	NA	FXR	4769	0.306973205741627	0.9996	0.306973205741627
279	BIOCARTA_NKCELLS_PATHWAY	0.493126471461964	0.0981	-0.00725925925925926	0.8614	0.0981	NA	FXR	5890	0.306973205741627	0.9996	0.306973205741627
231	BIOCARTA_P53HYPOXIA_PATHWAY	0.478535779734477	0.1019	-0.00814895298301067	0.8841	0.1019	NA	FXR	425	0.310688111888112	0.9996	0.310688111888112
275	BIOCARTA_AKAPCENTROSOME_PATHWAY	0.478029921897778	0.1057	-0.0309059491483584	0.7633	0.1057	NA	FXR	7368	0.317828965517241	0.9996	0.317828965517241
143	KEGG_VASOPRESSIN_REGULATED_WATER_REABSORPTION	0.421259168807471	0.1093	-0.00385642242657965	0.8687	0.1093	NA	FXR	4315	0.324775510204082	0.9996	0.324775510204082
285	BIOCARTA_PGC1A_PATHWAY	0.490297490534495	0.1095	-0.0101244567364678	0.8323	0.1095	NA	FXR	7160	0.324775510204082	0.9996	0.324775510204082
241	BIOCARTA_IL22BP_PATHWAY	0.51402309637796	0.1118	-0.00133307001086205	0.9793	0.1118	NA	FXR	5332	0.330847058823529	0.9996	0.330847058823529
302	BIOCARTA_GPCR_PATHWAY	0.420527555117973	0.1182	-0.00484285431903538	0.907	0.1182	NA	FXR	7014	0.339792527472527	0.9996	0.339792527472527
62	KEGG_DRUG_METABOLISM_CYTOCHROME_P450	0.476567612377571	0.1191	-0.0179640718562874	0.3932	0.1191	NA	FXR	5658	0.341628947368421	0.9996	0.341628947368421
42	KEGG_ARACHIDONIC_ACID_METABOLISM	0.432317258056543	0.1232	-0.0185029436501262	0.349	0.1232	NA	FXR	5314	0.348046652267819	0.9996	0.348046652267819
25	KEGG_BETA_ALANINE_METABOLISM	0.477752095743582	0.1241	-0.0341268273409720	0.5663	0.1241	NA	FXR	8001	0.349833620689655	0.9996	0.349833620689655
268	BIOCARTA_P53_PATHWAY	0.508504085964548	0.1258	-0.0135281919620816	0.8446	0.1258	NA	FXR	4145	0.350845202558635	0.9996	0.350845202558635
280	BIOCARTA_CHREBP2_PATHWAY	0.380658615158016	0.1295	-0.00944235712873245	0.8118	0.1295	NA	FXR	6486	0.357354430379747	0.9996	0.357354430379747
54	KEGG_NICOTINATE_AND_NICOTINAMIDE_METABOLISM	0.462582338335036	0.1304	-0.0504272237862399	0.3153	0.1304	NA	FXR	8062	0.359080421052632	0.9996	0.359080421052632
135	KEGG_GNRH_SIGNALING_PATHWAY	0.379731039147738	0.1309	-0.00485870104115022	0.6508	0.1309	NA	FXR	7655	0.3597	0.9996	0.3597
147	KEGG_AMYOTROPHIC_LATERAL_SCLEROSIS_ALS	0.413442713691482	0.1392	-0.0102389078498294	0.6199	0.1392	NA	FXR	6593	0.374942094455852	0.9996	0.374942094455852
30	KEGG_OTHER_GLYCAN_DEGRADATION	0.489334174378624	0.1395	-0.072973239853856	0.3864	0.1395	NA	FXR	6013	0.374942094455852	0.9996	0.374942094455852
187	BIOCARTA_AT1R_PATHWAY	0.420121270683574	0.1425	-0.00484237572882696	0.917	0.1425	NA	FXR	8460	0.376378313253012	0.9996	0.376378313253012
184	BIOCARTA_AGR_PATHWAY	0.424323673471539	0.1426	-0.004843093649617	0.8782	0.1426	NA	FXR	5628	0.376378313253012	0.9996	0.376378313253012
258	BIOCARTA_PITX2_PATHWAY	0.50088623901968	0.1433	-0.0372253764502592	0.678	0.1433	NA	FXR	8889	0.376378313253012	0.9996	0.376378313253012
188	BIOCARTA_CHEMICAL_PATHWAY	0.472658317659623	0.1437	-0.0102232319241407	0.8536	0.1437	NA	FXR	2181	0.376672545090180	0.9996	0.376672545090180
229	BIOCARTA_MPR_PATHWAY	0.394143958789915	0.1513	-0.00583119193516505	0.898	0.1513	NA	FXR	10876	0.392659523809524	0.9996	0.392659523809524
105	KEGG_VEGF_SIGNALING_PATHWAY	0.377209065459348	0.1525	-0.0072790294627383	0.6531	0.1525	NA	FXR	8029	0.394198821218075	0.9996	0.394198821218075
291	BIOCARTA_ERK5_PATHWAY	0.463900245981309	0.153	-0.00725818397274478	0.9265	0.153	NA	FXR	5947	0.394198821218075	0.9996	0.394198821218075
236	BIOCARTA_IL3_PATHWAY	0.491445663292518	0.1534	-0.047494445815848	0.5437	0.1534	NA	FXR	4871	0.394198821218075	0.9996	0.394198821218075
13	KEGG_PURINE_METABOLISM	0.356898440680151	0.1542	-0.0124788704385005	0.2249	0.1542	NA	FXR	2989	0.394959686888454	0.9996	0.394959686888454
136	KEGG_PROGESTERONE_MEDIATED_OOCYTE_MATURATION	0.376138639605447	0.1555	-0.00728227484395125	0.613	0.1555	NA	FXR	8029	0.39725390625	0.9996	0.39725390625
159	KEGG_GLIOMA	0.397270706121024	0.1586	-0.00727542687453601	0.6658	0.1586	NA	FXR	9181	0.400952307692308	0.9996	0.400952307692308
283	BIOCARTA_EIF4_PATHWAY	0.437917224641002	0.1592	-0.00726069347031512	0.8959	0.1592	NA	FXR	2126	0.400952307692308	0.9996	0.400952307692308
52	KEGG_ONE_CARBON_POOL_BY_FOLATE	0.474488807857277	0.1598	-0.0682861798252111	0.4089	0.1598	NA	FXR	4517	0.401186948176583	0.9996	0.401186948176583
309	BIOCARTA_TEL_PATHWAY	0.48908041097349	0.1618	-0.00622160774244519	0.9374	0.1618	NA	FXR	1811	0.405429885057471	0.9996	0.405429885057471
38	KEGG_INOSITOL_PHOSPHATE_METABOLISM	0.400073993959323	0.1688	-0.0167194301543332	0.5048	0.1688	NA	FXR	5890	0.418957115749526	0.9996	0.418957115749526
21	KEGG_HISTIDINE_METABOLISM	0.434024697021988	0.1705	-0.0509362185662764	0.3107	0.1705	NA	FXR	5420	0.420781132075472	0.9996	0.420781132075472
296	BIOCARTA_CDC42RAC_PATHWAY	0.438828700888371	0.1731	-0.0072578256146934	0.9444	0.1731	NA	FXR	10661	0.425591729323308	0.9996	0.425591729323308
152	KEGG_PATHOGENIC_ESCHERICHIA_COLI_INFECTION	0.383021455281514	0.1756	-0.00435341842287524	0.8353	0.1756	NA	FXR	6187	0.428516417910448	0.9996	0.428516417910448
56	KEGG_RETINOL_METABOLISM	0.449910965672524	0.1769	-0.00222606975018551	0.8475	0.1769	NA	FXR	6018	0.430084014869889	0.9996	0.430084014869889
2	KEGG_CITRATE_CYCLE_TCA_CYCLE	0.433764422412602	0.1781	-0.0508399209486166	0.417	0.1781	NA	FXR	10961	0.431397777777778	0.9996	0.431397777777778
137	KEGG_MELANOGENESIS	0.374238408181616	0.1856	-0.00773464227279488	0.4782	0.1856	NA	FXR	7640	0.440028260869565	0.9996	0.440028260869565
84	KEGG_PHOSPHATIDYLINOSITOL_SIGNALING_SYSTEM	0.380999442437530	0.1894	-0.00727938991779737	0.6629	0.1894	NA	FXR	8070	0.443969892473118	0.9996	0.443969892473118
15	KEGG_ALANINE_ASPARTATE_AND_GLUTAMATE_METABOLISM	0.453024527264254	0.2021	-0.0259907105445202	0.4735	0.2021	NA	FXR	8687	0.458935416666667	0.9996	0.458935416666667
282	BIOCARTA_CK1_PATHWAY	0.426536646903989	0.2102	-0.0309090011356342	0.6989	0.2102	NA	FXR	6486	0.473531958762887	0.9996	0.473531958762887
206	BIOCARTA_HDAC_PATHWAY	0.427271890683854	0.2147	-0.0072617695005681	0.8569	0.2147	NA	FXR	8016	0.476787096774194	0.9996	0.476787096774194
306	BIOCARTA_STATHMIN_PATHWAY	0.433228642697997	0.2228	-0.0309120537257419	0.6363	0.2228	NA	FXR	5742	0.487012	0.9996	0.487012
64	KEGG_BIOSYNTHESIS_OF_UNSATURATED_FATTY_ACIDS	0.45820345885196	0.2249	-0.00508692216515211	0.8764	0.2249	NA	FXR	5446	0.488059701492537	0.9996	0.488059701492537
101	KEGG_NOTCH_SIGNALING_PATHWAY	0.386778933966566	0.225	-0.0246748751421649	0.3729	0.225	NA	FXR	10092	0.488059701492537	0.9996	0.488059701492537
110	KEGG_TIGHT_JUNCTION	0.33582661096402	0.2299	-0.00436984804846559	0.7045	0.2299	NA	FXR	8623	0.493180327868852	0.9996	0.493180327868852
75	KEGG_BASE_EXCISION_REPAIR	0.422656225631444	0.23	-0.00958640114641498	0.7572	0.23	NA	FXR	4495	0.493180327868852	0.9996	0.493180327868852
324	BIOCARTA_UCALPAIN_PATHWAY	0.434894834765573	0.2434	-0.0132819829161112	0.8833	0.2434	NA	FXR	8376	0.514325040387722	0.9996	0.514325040387722
92	KEGG_LYSOSOME	0.335793134838850	0.2478	-0.0370241699339918	0.0984	0.2478	NA	FXR	7537	0.519021086261981	0.9996	0.519021086261981
11	KEGG_STEROID_HORMONE_BIOSYNTHESIS	0.428536065657547	0.2494	-0.017998417721519	0.3651	0.2494	NA	FXR	6397	0.520279425837321	0.9996	0.520279425837321
181	BIOCARTA_CSK_PATHWAY	0.399453588288589	0.2513	-0.0309151069188602	0.6307	0.2513	NA	FXR	4030	0.521956259904913	0.9996	0.521956259904913
29	KEGG_N_GLYCAN_BIOSYNTHESIS	0.366802564761414	0.2545	-0.0386174841772152	0.3299	0.2545	NA	FXR	4855	0.525056782334385	0.9996	0.525056782334385
111	KEGG_GAP_JUNCTION	0.367615176670995	0.2553	-0.0374132804757185	0.0498	0.2553	NA	FXR	7491	0.525877795275591	0.9996	0.525877795275591
113	KEGG_ANTIGEN_PROCESSING_AND_PRESENTATION	0.352686420028001	0.2757	-0.0192221946990339	0.2251	0.2757	NA	FXR	5735	0.55509754601227	0.9996	0.55509754601227
168	KEGG_NON_SMALL_CELL_LUNG_CANCER	0.37669699591315	0.2765	-0.00727146814404432	0.7152	0.2765	NA	FXR	8029	0.55509754601227	0.9996	0.55509754601227
87	KEGG_OOCYTE_MEIOSIS	0.337237988404318	0.2775	-0.0358648742497148	0.0529	0.2775	NA	FXR	7700	0.555849923430322	0.9996	0.555849923430322
20	KEGG_ARGININE_AND_PROLINE_METABOLISM	0.377116216280964	0.2803	-0.0234456150764208	0.3961	0.2803	NA	FXR	8787	0.5606	0.9996	0.5606
61	KEGG_METABOLISM_OF_XENOBIOTICS_BY_CYTOCHROME_P450	0.401074039446972	0.289	-0.0286011183136226	0.243	0.289	NA	FXR	6436	0.571878971255673	0.9996	0.571878971255673
26	KEGG_SELENOAMINO_ACID_METABOLISM	0.412300641952620	0.2919	-0.050928670223276	0.3669	0.2919	NA	FXR	7596	0.57387027027027	0.9996	0.57387027027027
303	BIOCARTA_IGF1MTOR_PATHWAY	0.426426626556498	0.2956	-0.00725925925925926	0.8812	0.2956	NA	FXR	2126	0.575132444444444	0.9996	0.575132444444444
3	KEGG_PENTOSE_PHOSPHATE_PATHWAY	0.388764129175428	0.2997	-0.0585881539297535	0.3423	0.2997	NA	FXR	7798	0.579892899408284	0.9996	0.579892899408284
95	KEGG_MTOR_SIGNALING_PATHWAY	0.363395290601173	0.3165	-0.00727038923784559	0.7682	0.3165	NA	FXR	10345	0.603472303206997	0.9996	0.603472303206997
58	KEGG_TERPENOID_BACKBONE_BIOSYNTHESIS	0.462371813980131	0.3219	-0.0422117995556653	0.5569	0.3219	NA	FXR	3884	0.606693371757925	0.9996	0.606693371757925
253	BIOCARTA_MCALPAIN_PATHWAY	0.384664091751836	0.3283	-0.0309196878395732	0.6496	0.3283	NA	FXR	5721	0.614815977175464	0.9996	0.614815977175464
197	BIOCARTA_CCR3_PATHWAY	0.375878232395483	0.3289	-0.0169901713834148	0.7955	0.3289	NA	FXR	4773	0.614815977175464	0.9996	0.614815977175464
242	BIOCARTA_IL7_PATHWAY	0.442815057168925	0.3308	-0.00725818397274478	0.8881	0.3308	NA	FXR	5890	0.616362393162393	0.9996	0.616362393162393
266	BIOCARTA_RARRXR_PATHWAY	0.433740267114582	0.3369	-0.0196000987410516	0.8144	0.3369	NA	FXR	4344	0.62328882602546	0.9996	0.62328882602546
43	KEGG_LINOLEIC_ACID_METABOLISM	0.418754912794079	0.3543	-0.111945459934789	0.0548	0.3543	NA	FXR	7260	0.641862049861496	0.9996	0.641862049861496
55	KEGG_PANTOTHENATE_AND_COA_BIOSYNTHESIS	0.429536484105878	0.3569	-0.0162930779105362	0.7986	0.3569	NA	FXR	8605	0.644786187845304	0.9996	0.644786187845304
214	BIOCARTA_MTA3_PATHWAY	0.392157328146464	0.3613	-0.0215298009974816	0.7738	0.3613	NA	FXR	8528	0.646673770491803	0.9996	0.646673770491803
4	KEGG_PENTOSE_AND_GLUCURONATE_INTERCONVERSIONS	0.411698062127841	0.3675	-0.0878968939805442	0.2275	0.3675	NA	FXR	6397	0.651352226720648	0.9996	0.651352226720648
132	KEGG_TASTE_TRANSDUCTION	0.366605693988765	0.3792	-0.0382789317507418	0.1825	0.3792	NA	FXR	11176	0.662207743658211	0.9996	0.662207743658211
210	BIOCARTA_CELLCYCLE_PATHWAY	0.422352508398368	0.3847	-0.0157060305230405	0.6801	0.3847	NA	FXR	8030	0.670023435419441	0.9996	0.670023435419441
293	BIOCARTA_MEF2D_PATHWAY	0.385103784214069	0.3847	-0.0654581385542736	0.4297	0.3847	NA	FXR	8430	0.670023435419441	0.9996	0.670023435419441
32	KEGG_AMINO_SUGAR_AND_NUCLEOTIDE_SUGAR_METABOLISM	0.366551378119905	0.3914	-0.0445466231583111	0.2056	0.3914	NA	FXR	9234	0.674507509881423	0.9996	0.674507509881423
7	KEGG_ASCORBATE_AND_ALDARATE_METABOLISM	0.391502988139420	0.4074	-0.087883874790165	0.4038	0.4074	NA	FXR	6397	0.695664751958225	0.9996	0.695664751958225
27	KEGG_GLUTATHIONE_METABOLISM	0.355660529609424	0.4085	-0.0066271018793274	0.8133	0.4085	NA	FXR	9166	0.6957265625	0.9996	0.6957265625
256	BIOCARTA_MTOR_PATHWAY	0.376149875986967	0.413	-0.00726033486442436	0.8851	0.413	NA	FXR	2126	0.699746113989637	0.9996	0.699746113989637
102	KEGG_HEDGEHOG_SIGNALING_PATHWAY	0.364760640664323	0.4224	-0.0369545859305432	0.1075	0.4224	NA	FXR	5359	0.711067181467181	0.9996	0.711067181467181
41	KEGG_ETHER_LIPID_METABOLISM	0.384867524134045	0.4234	-0.00242118786441348	0.9358	0.4234	NA	FXR	3912	0.711760205391528	0.9996	0.711760205391528
49	KEGG_GLYOXYLATE_AND_DICARBOXYLATE_METABOLISM	0.403236547633681	0.4332	-0.0219709686975412	0.7962	0.4332	NA	FXR	6812	0.718574242424242	0.9996	0.718574242424242
292	BIOCARTA_MAL_PATHWAY	0.374066698799495	0.4349	-0.0733790923904992	0.3749	0.4349	NA	FXR	9088	0.718574242424242	0.9996	0.718574242424242
271	BIOCARTA_PTDINS_PATHWAY	0.39357673153299	0.4376	-0.0264236677038574	0.6061	0.4376	NA	FXR	3988	0.720882619647355	0.9996	0.720882619647355
295	BIOCARTA_ACH_PATHWAY	0.392086214091124	0.4446	-0.0072578256146934	0.8998	0.4446	NA	FXR	148	0.726883582089552	0.9996	0.726883582089552
48	KEGG_PYRUVATE_METABOLISM	0.348161100864035	0.4453	-0.0999505684626792	0.0399	0.4453	NA	FXR	10849	0.726883582089552	0.9996	0.726883582089552
264	BIOCARTA_NOS1_PATHWAY	0.366608942823517	0.4468	-0.0309151069188602	0.5873	0.4468	NA	FXR	8251	0.726883582089552	0.9996	0.726883582089552
67	KEGG_RNA_DEGRADATION	0.32067996516353	0.4608	-0.0268638994706377	0.4571	0.4608	NA	FXR	8660	0.741360885608856	0.9996	0.741360885608856
130	KEGG_LONG_TERM_DEPRESSION	0.331214091703683	0.4623	-0.0217800217800218	0.3236	0.4623	NA	FXR	4502	0.741948957055215	0.9996	0.741948957055215
60	KEGG_AMINOACYL_TRNA_BIOSYNTHESIS	0.320360590054418	0.4649	-0.0354441643185526	0.4876	0.4649	NA	FXR	8896	0.744295226438188	0.9996	0.744295226438188
57	KEGG_PORPHYRIN_AND_CHLOROPHYLL_METABOLISM	0.367166912077726	0.4677	-0.0142800672003162	0.7052	0.4677	NA	FXR	6448	0.745448477466504	0.9996	0.745448477466504
249	BIOCARTA_INTRINSIC_PATHWAY	0.368543032771281	0.4739	-0.0517113646466143	0.4617	0.4739	NA	FXR	10748	0.751346909090909	0.9996	0.751346909090909
23	KEGG_PHENYLALANINE_METABOLISM	0.384532329556175	0.494	-0.034118402212018	0.6433	0.494	NA	FXR	10249	0.767401425178147	0.9996	0.767401425178147
313	BIOCARTA_CTLA4_PATHWAY	0.383766964435736	0.4959	-0.00725854236618606	0.8814	0.4959	NA	FXR	9247	0.769357260920897	0.9996	0.769357260920897
144	KEGG_PROXIMAL_TUBULE_BICARBONATE_RECLAMATION	0.383451481215322	0.4968	-0.0259791574060355	0.5447	0.4968	NA	FXR	8153	0.769357260920897	0.9996	0.769357260920897
81	KEGG_CALCIUM_SIGNALING_PATHWAY	0.322185786502767	0.5029	-0.0034838003284726	0.5596	0.5029	NA	FXR	7597	0.774785865724382	0.9996	0.774785865724382
9	KEGG_STEROID_BIOSYNTHESIS	0.370751831881103	0.5099	-0.103243963857206	0.2892	0.5099	NA	FXR	5755	0.781889929742389	0.9996	0.781889929742389
85	KEGG_NEUROACTIVE_LIGAND_RECEPTOR_INTERACTION	0.326770237658463	0.5154	-0.00350017500875044	0.3574	0.5154	NA	FXR	8155	0.78755046728972	0.9996	0.78755046728972
287	BIOCARTA_RHO_PATHWAY	0.330060225232439	0.517	-0.00810356754620022	0.8886	0.517	NA	FXR	11588	0.789073512252042	0.9996	0.789073512252042
288	BIOCARTA_ATRBRCA_PATHWAY	0.371955451556509	0.5215	-0.0334814814814815	0.5634	0.5215	NA	FXR	11599	0.792083526682135	0.9996	0.792083526682135
205	BIOCARTA_COMP_PATHWAY	0.378347376142844	0.522	-0.0490321943511752	0.4672	0.522	NA	FXR	8934	0.792083526682135	0.9996	0.792083526682135
219	BIOCARTA_ECM_PATHWAY	0.340742215653688	0.5238	-0.00726033486442436	0.922	0.5238	NA	FXR	11305	0.793429166666667	0.9996	0.793429166666667
189	BIOCARTA_SPPA_PATHWAY	0.352382343171947	0.5443	-0.0372857918909576	0.5345	0.5443	NA	FXR	10506	0.811795210946408	0.9996	0.811795210946408
63	KEGG_DRUG_METABOLISM_OTHER_ENZYMES	0.338392147327451	0.5735	-0.00721771801463318	0.7531	0.5735	NA	FXR	9851	0.833486666666667	0.9996	0.833486666666667
44	KEGG_ALPHA_LINOLENIC_ACID_METABOLISM	0.382583296023981	0.5762	-0.121963262887616	0.0931	0.5762	NA	FXR	7028	0.835553880266075	0.9996	0.835553880266075
148	KEGG_HUNTINGTONS_DISEASE	0.278388371400155	0.5814	-0.00388079008905916	0.7506	0.5814	NA	FXR	8897	0.838819823788546	0.9996	0.838819823788546
12	KEGG_OXIDATIVE_PHOSPHORYLATION	0.269792815499706	0.5823	-0.0612720777932129	0.1038	0.5823	NA	FXR	11449	0.838819823788546	0.9996	0.838819823788546
145	KEGG_ALZHEIMERS_DISEASE	0.285434979530743	0.5872	-0.00397732922342647	0.7411	0.5872	NA	FXR	11325	0.84124600219058	0.9996	0.84124600219058
17	KEGG_CYSTEINE_AND_METHIONINE_METABOLISM	0.332486914191026	0.6026	-0.0354813204190551	0.3693	0.6026	NA	FXR	7104	0.851540453074434	0.9996	0.851540453074434
169	KEGG_ASTHMA	0.364839155699463	0.6027	-0.119015858900252	0.0135	0.6027	NA	FXR	5844	0.851540453074434	0.972162162162162	0.851540453074434
146	KEGG_PARKINSONS_DISEASE	0.264912442195477	0.6149	-0.0499057446175216	0.113	0.6149	NA	FXR	12986	0.855905106382979	0.9996	0.855905106382979
215	BIOCARTA_CALCINEURIN_PATHWAY	0.330233517025966	0.6528	-0.220422674303772	0.0258	0.6528	NA	FXR	7226	0.885529484536082	0.972162162162162	0.885529484536082
193	BIOCARTA_BIOPEPTIDES_PATHWAY	0.307081302325483	0.6567	-0.0373245006921099	0.3129	0.6567	NA	FXR	10459	0.885529484536082	0.9996	0.885529484536082
174	KEGG_PRIMARY_IMMUNODEFICIENCY	0.335694550429076	0.6663	-0.0537682233753398	0.1451	0.6663	NA	FXR	9777	0.894580962128966	0.9996	0.894580962128966
71	KEGG_SPLICEOSOME	0.272902467391702	0.6707	-0.0388204924543288	0.1366	0.6707	NA	FXR	5864	0.89700981595092	0.9996	0.89700981595092
140	KEGG_TYPE_I_DIABETES_MELLITUS	0.316552784561275	0.6768	-0.00395471847347867	0.8362	0.6768	NA	FXR	6195	0.898735431472081	0.9996	0.898735431472081
128	KEGG_LONG_TERM_POTENTIATION	0.291812228643374	0.6826	-0.0537623762376238	0.0729	0.6826	NA	FXR	7700	0.901477295660949	0.9996	0.901477295660949
98	KEGG_VASCULAR_SMOOTH_MUSCLE_CONTRACTION	0.308222046806114	0.6829	-0.0218297281206589	0.1116	0.6829	NA	FXR	7491	0.901477295660949	0.9996	0.901477295660949
69	KEGG_BASAL_TRANSCRIPTION_FACTORS	0.309110921040304	0.7049	-0.0420558438349395	0.3571	0.7049	NA	FXR	6931	0.905263609756098	0.9996	0.905263609756098
171	KEGG_SYSTEMIC_LUPUS_ERYTHEMATOSUS	0.320894552449895	0.7245	-0.0109235352532274	0.1972	0.7245	NA	FXR	10138	0.9156	0.9996	0.9156
327	BIOCARTA_ACTINY_PATHWAY	0.287642546841681	0.7296	-0.123111111111111	0.1884	0.7296	NA	FXR	10661	0.918495476419634	0.9996	0.918495476419634
307	BIOCARTA_HSP27_PATHWAY	0.329762999182166	0.7344	-0.0893606516909405	0.2781	0.7344	NA	FXR	7095	0.919330038022814	0.9996	0.919330038022814
265	BIOCARTA_NO2IL12_PATHWAY	0.316662276044449	0.743	-0.0794943958919666	0.2924	0.743	NA	FXR	10432	0.922053130929791	0.9996	0.922053130929791
34	KEGG_GLYCOSAMINOGLYCAN_BIOSYNTHESIS_CHONDROITIN_SULFATE	0.326460367820015	0.7459	-0.0200019755037535	0.6268	0.7459	NA	FXR	3069	0.923024787133396	0.9996	0.923024787133396
53	KEGG_RIBOFLAVIN_METABOLISM	0.322288903541298	0.7658	-0.0882294855337217	0.2702	0.7658	NA	FXR	12951	0.931798890942699	0.9996	0.931798890942699
114	KEGG_RENIN_ANGIOTENSIN_SYSTEM	0.298456051605123	0.7822	-0.0658174097664544	0.4297	0.7822	NA	FXR	12243	0.936901372369625	0.9996	0.936901372369625
182	BIOCARTA_AMI_PATHWAY	0.293144238000590	0.8006	-0.079358024691358	0.282	0.8006	NA	FXR	11524	0.941876266666667	0.9996	0.941876266666667
274	BIOCARTA_PROTEASOME_PATHWAY	0.222069702566752	0.8089	-0.0861192039899264	0.5322	0.8089	NA	FXR	14444	0.941876266666667	0.9996	0.941876266666667
14	KEGG_PYRIMIDINE_METABOLISM	0.266434526444745	0.8119	-0.00723703777138892	0.6663	0.8119	NA	FXR	4357	0.942154255319149	0.9996	0.942154255319149
90	KEGG_SNARE_INTERACTIONS_IN_VESICULAR_TRANSPORT	0.278965030819626	0.8174	-0.00578291814946619	0.8739	0.8174	NA	FXR	1060	0.945437665782493	0.9996	0.945437665782493
298	BIOCARTA_BARRESTIN_SRC_PATHWAY	0.259769500561749	0.8382	-0.105554184152061	0.3111	0.8382	NA	FXR	12394	0.953702608695652	0.9996	0.953702608695652
39	KEGG_GLYCOSYLPHOSPHATIDYLINOSITOL_GPI_ANCHOR_BIOSYNTHESIS	0.299384386329785	0.8472	-0.0736478142751297	0.15	0.8472	NA	FXR	8555	0.95658025751073	0.9996	0.95658025751073
76	KEGG_NUCLEOTIDE_EXCISION_REPAIR	0.267708592477805	0.869	-0.0261544546623158	0.413	0.869	NA	FXR	12681	0.962894295302013	0.9996	0.962894295302013
150	KEGG_VIBRIO_CHOLERAE_INFECTION	0.245747190078875	0.8695	-0.0537171687193946	0.1824	0.8695	NA	FXR	10071	0.962894295302013	0.9996	0.962894295302013
91	KEGG_REGULATION_OF_AUTOPHAGY	0.255111048831405	0.8903	-0.113598181638502	0.0529	0.8903	NA	FXR	8157	0.96763754152824	0.9996	0.96763754152824
73	KEGG_PROTEIN_EXPORT	0.227248530107351	0.8907	-0.131673828221465	0.1424	0.8907	NA	FXR	14729	0.96763754152824	0.9996	0.96763754152824
222	BIOCARTA_EIF_PATHWAY	0.213757679739217	0.8937	-0.210763874994214	0.095	0.8937	NA	FXR	10305	0.968483512841756	0.9996	0.968483512841756
70	KEGG_DNA_REPLICATION	0.232340823720837	0.9021	-0.0812177612518124	0.1521	0.9021	NA	FXR	12681	0.968948402948403	0.9996	0.968948402948403
97	KEGG_CARDIAC_MUSCLE_CONTRACTION	0.2625031129828	0.9148	-0.00425784731161501	0.7771	0.9148	NA	FXR	11125	0.973249675324675	0.9996	0.973249675324675
183	BIOCARTA_ARAP_PATHWAY	0.216429039394180	0.9161	-0.124228509356639	0.2592	0.9161	NA	FXR	8644	0.973249675324675	0.9996	0.973249675324675
72	KEGG_PROTEASOME	0.162388527144115	0.9167	-0.133675230590911	0.1399	0.9167	NA	FXR	14815	0.973249675324675	0.9996	0.973249675324675
77	KEGG_MISMATCH_REPAIR	0.239938143855145	0.9257	-0.292932286264632	0.0027	0.9257	NA	FXR	5931	0.97636618357488	0.725345454545455	0.97636618357488
131	KEGG_OLFACTORY_TRANSDUCTION	0.240907133019768	0.9519	-0.0258460300698949	0.0061	0.9519	NA	FXR	8771	0.98653185770751	0.725345454545455	0.98653185770751
68	KEGG_RNA_POLYMERASE	0.198950545047245	0.9604	-0.0876932957857813	0.2067	0.9604	NA	FXR	2545	0.98799245283019	0.9996	0.98799245283019
66	KEGG_RIBOSOME	0.111288243642755	0.9624	-0.147674908600861	0.035	0.9624	NA	FXR	10483	0.988084144427002	0.9996	0.988084144427002
172	KEGG_ALLOGRAFT_REJECTION	0.202178775722738	0.9814	-0.157606009686666	0.0044	0.9814	NA	FXR	12655	0.997161200923787	0.725345454545455	0.997161200923787
78	KEGG_HOMOLOGOUS_RECOMBINATION	0.222015234607028	0.9832	-0.165250469321213	0.0078	0.9832	NA	FXR	11562	0.997161200923787	0.7848	0.997161200923787
170	KEGG_AUTOIMMUNE_THYROID_DISEASE	0.154909480664896	0.9992	-0.157715133531157	0.002	0.9992	NA	FXR	3189	0.9998	0.725345454545455	0.9998
