## Supplemental data and code for "System analysis of cross-talk between nuclear receptors reveals an opposite regulation of the cell cycle by LXR and FXR in human HepaRG liver cells": mygsea2_LXR_4h.txt

	geneset	ks.pos	p.pos	ks.neg	p.neg	p.best	gene.regulation	desc	le.rnk	p.pos.adj	p.neg.adj	p.best.adj
280	BIOCARTA_CHREBP2_PATHWAY	0.460267793882058	0.0056	-0.00603124382044691	0.8798	0.0056	NA	LXR	5228	0.0526964028776978	0.9996	0.0526964028776978
65	KEGG_ABC_TRANSPORTERS	0.502280249321216	0.0155	0	0.9964	0.0155	NA	LXR	5552	0.0984174757281553	0.9996	0.0984174757281553
13	KEGG_PURINE_METABOLISM	0.381324001019062	0.0571	-0.00178979815054191	0.8278	0.0571	NA	LXR	6527	0.230514814814815	0.9996	0.230514814814815
134	KEGG_INSULIN_SIGNALING_PATHWAY	0.380445712674396	0.0598	-4.9667229561935e-05	0.9945	0.0598	NA	LXR	7951	0.237025454545455	0.9996	0.237025454545455
238	BIOCARTA_IL10_PATHWAY	0.529894077616508	0.0608	-0.0293289882980299	0.6042	0.0608	NA	LXR	6562	0.238818018018018	0.9996	0.238818018018018
73	KEGG_PROTEIN_EXPORT	0.480162706057957	0.0683	-0.00370425248184916	0.9618	0.0683	NA	LXR	7989	0.255246857142857	0.9996	0.255246857142857
90	KEGG_SNARE_INTERACTIONS_IN_VESICULAR_TRANSPORT	0.459024950018182	0.0689	-0.00988533017002768	0.7866	0.0689	NA	LXR	6186	0.255300849858357	0.9996	0.255300849858357
113	KEGG_ANTIGEN_PROCESSING_AND_PRESENTATION	0.407346147477712	0.0696	-0.0114936834282883	0.4016	0.0696	NA	LXR	7013	0.256088764044944	0.9996	0.256088764044944
74	KEGG_PPAR_SIGNALING_PATHWAY	0.469925175783576	0.0745	-0.000346500346500347	0.962	0.0745	NA	LXR	1889	0.263721081081081	0.9996	0.263721081081081
101	KEGG_NOTCH_SIGNALING_PATHWAY	0.41835679202415	0.0949	-0.00469762152005143	0.838	0.0949	NA	LXR	7343	0.303814180929095	0.9996	0.303814180929095
39	KEGG_GLYCOSYLPHOSPHATIDYLINOSITOL_GPI_ANCHOR_BIOSYNTHESIS	0.472696120902628	0.0986	-0.0103729315880464	0.7736	0.0986	NA	LXR	4631	0.307068571428571	0.9996	0.307068571428571
14	KEGG_PYRIMIDINE_METABOLISM	0.39589645976123	0.1199	-0.00178447506691782	0.9048	0.1199	NA	LXR	7309	0.342421834061135	0.9996	0.342421834061135
2	KEGG_CITRATE_CYCLE_TCA_CYCLE	0.454180266690846	0.1273	-0.049802371541502	0.425	0.1273	NA	LXR	8578	0.35202621564482	0.9996	0.35202621564482
75	KEGG_BASE_EXCISION_REPAIR	0.448231276588298	0.1419	-0.00484261501210654	0.8761	0.1419	NA	LXR	6230	0.376378313253012	0.9996	0.376378313253012
208	BIOCARTA_CTCF_PATHWAY	0.470238264951180	0.1431	-0.0245962364794784	0.6612	0.1431	NA	LXR	5611	0.376378313253012	0.9996	0.376378313253012
29	KEGG_N_GLYCAN_BIOSYNTHESIS	0.391316765567345	0.1465	-0.0285799050632911	0.4506	0.1465	NA	LXR	8860	0.381717131474104	0.9996	0.381717131474104
86	KEGG_CELL_CYCLE	0.38418447599654	0.1578	-0.00337519233632799	0.6821	0.1578	NA	LXR	5798	0.400952307692308	0.9996	0.400952307692308
60	KEGG_AMINOACYL_TRNA_BIOSYNTHESIS	0.378272074092432	0.1764	-0.0375698254980474	0.4623	0.1764	NA	LXR	9807	0.429667039106145	0.9996	0.429667039106145
282	BIOCARTA_CK1_PATHWAY	0.436483609572503	0.1808	-0.00538191872808967	0.946	0.1808	NA	LXR	3402	0.434717647058823	0.9996	0.434717647058823
195	BIOCARTA_CARM_ER_PATHWAY	0.418735509722036	0.1812	-0.0106740462542004	0.752	0.1812	NA	LXR	6179	0.43488	0.9996	0.43488
149	KEGG_PRION_DISEASES	0.416971110097897	0.182	-0.0293550778354337	0.4161	0.182	NA	LXR	8020	0.436	0.9996	0.436
93	KEGG_ENDOCYTOSIS	0.343104673825424	0.1856	-0.00851212106127732	0.3628	0.1856	NA	LXR	8013	0.440028260869565	0.9996	0.440028260869565
235	BIOCARTA_IL2_PATHWAY	0.447514529466268	0.1908	-0.0896384828131173	0.1845	0.1908	NA	LXR	7600	0.446451520572451	0.9996	0.446451520572451
85	KEGG_NEUROACTIVE_LIGAND_RECEPTOR_INTERACTION	0.36761338448156	0.1961	-0.0008000400020001	0.7816	0.1961	NA	LXR	5424	0.452840211640212	0.9996	0.452840211640212
293	BIOCARTA_MEF2D_PATHWAY	0.433510199483845	0.1973	-0.103742840213312	0.217	0.1973	NA	LXR	8303	0.453777152899824	0.9996	0.453777152899824
64	KEGG_BIOSYNTHESIS_OF_UNSATURATED_FATTY_ACIDS	0.467079169566473	0.1986	-0.00400039510075069	0.8978	0.1986	NA	LXR	2913	0.454033507853403	0.9996	0.454033507853403
94	KEGG_PEROXISOME	0.401652088952428	0.2017	-0.000594265339474075	0.9616	0.2017	NA	LXR	5254	0.458823652173913	0.9996	0.458823652173913
150	KEGG_VIBRIO_CHOLERAE_INFECTION	0.368406510651514	0.2048	-0.0158282633427314	0.6273	0.2048	NA	LXR	8040	0.464260658578856	0.9996	0.464260658578856
258	BIOCARTA_PITX2_PATHWAY	0.465210295487165	0.2221	-0.0161441619353246	0.8458	0.2221	NA	LXR	8525	0.486611055276382	0.9996	0.486611055276382
59	KEGG_NITROGEN_METABOLISM	0.45027908657594	0.2268	-0.0506741739516966	0.3124	0.2268	NA	LXR	3410	0.489584184514003	0.9996	0.489584184514003
211	BIOCARTA_CYTOKINE_PATHWAY	0.454470474731744	0.2348	-0.0293347819645415	0.5387	0.2348	NA	LXR	7322	0.500192833876221	0.9996	0.500192833876221
54	KEGG_NICOTINATE_AND_NICOTINAMIDE_METABOLISM	0.428180195280823	0.2415	-0.00177804119128760	0.9609	0.2415	NA	LXR	7296	0.511135922330097	0.9996	0.511135922330097
318	BIOCARTA_TNFR2_PATHWAY	0.476158543793525	0.2448	-0.047649614852854	0.4774	0.2448	NA	LXR	4958	0.515209003215434	0.9996	0.515209003215434
87	KEGG_OOCYTE_MEIOSIS	0.337534474546585	0.2751	-0.00337318319361079	0.7637	0.2751	NA	LXR	6898	0.55509754601227	0.9996	0.55509754601227
288	BIOCARTA_ATRBRCA_PATHWAY	0.437888207074273	0.2831	-0.0102716049382716	0.8427	0.2831	NA	LXR	5713	0.565335572519084	0.9996	0.565335572519084
68	KEGG_RNA_POLYMERASE	0.39400496248436	0.2922	-0.0449088483770565	0.4757	0.2922	NA	LXR	4611	0.57387027027027	0.9996	0.57387027027027
279	BIOCARTA_NKCELLS_PATHWAY	0.429212307892108	0.2942	-0.0561975308641975	0.3379	0.2942	NA	LXR	2870	0.575132444444444	0.9996	0.575132444444444
270	BIOCARTA_CCR5_PATHWAY	0.440675016463956	0.3038	-0.0409322075741865	0.538	0.3038	NA	LXR	7823	0.58609203539823	0.9996	0.58609203539823
125	KEGG_FC_GAMMA_R_MEDIATED_PHAGOCYTOSIS	0.345280817213785	0.3047	-0.0308049857122337	0.0905	0.3047	NA	LXR	6229	0.586962592047128	0.9996	0.586962592047128
192	BIOCARTA_BCR_PATHWAY	0.384329931372026	0.3059	-0.0312314686696976	0.4661	0.3059	NA	LXR	8595	0.588407647058824	0.9996	0.588407647058824
42	KEGG_ARACHIDONIC_ACID_METABOLISM	0.390181082338822	0.3086	-0.0422500371048335	0.1014	0.3086	NA	LXR	9154	0.590993850658858	0.9996	0.590993850658858
18	KEGG_VALINE_LEUCINE_AND_ISOLEUCINE_DEGRADATION	0.375141649000484	0.3191	-0.00400474636606348	0.9096	0.3191	NA	LXR	7130	0.605660869565217	0.9996	0.605660869565217
43	KEGG_LINOLEIC_ACID_METABOLISM	0.428021074464517	0.3195	-0.000395217863847446	0.9866	0.3195	NA	LXR	9072	0.605660869565217	0.9996	0.605660869565217
3	KEGG_PENTOSE_PHOSPHATE_PATHWAY	0.380777499774713	0.3294	-0.0387788371288841	0.4935	0.3294	NA	LXR	8975	0.614815977175464	0.9996	0.614815977175464
41	KEGG_ETHER_LIPID_METABOLISM	0.401570161119072	0.3335	-0.0395790097835755	0.272	0.3335	NA	LXR	7075	0.618748936170213	0.9996	0.618748936170213
58	KEGG_TERPENOID_BACKBONE_BIOSYNTHESIS	0.455947207206225	0.3381	-0.00128363367069859	0.9746	0.3381	NA	LXR	5533	0.62374442877292	0.9996	0.62374442877292
199	BIOCARTA_MCM_PATHWAY	0.445038978726783	0.3387	-0.0182698005135295	0.7048	0.3387	NA	LXR	6915	0.623971267605634	0.9996	0.623971267605634
191	BIOCARTA_BCELLSURVIVAL_PATHWAY	0.437252238215494	0.3425	-0.000938039990125895	0.9865	0.3425	NA	LXR	4361	0.629199438202247	0.9996	0.629199438202247
32	KEGG_AMINO_SUGAR_AND_NUCLEOTIDE_SUGAR_METABOLISM	0.37422739811502	0.3477	-0.0332245624443785	0.3123	0.3477	NA	LXR	7647	0.636963025210084	0.9996	0.636963025210084
326	BIOCARTA_WNT_PATHWAY	0.376457560373227	0.3485	-0.0348745307251531	0.5335	0.3485	NA	LXR	4956	0.637535664335664	0.9996	0.637535664335664
80	KEGG_ERBB_SIGNALING_PATHWAY	0.35310570417027	0.3492	-0.0319575880691671	0.1155	0.3492	NA	LXR	8474	0.637581589958159	0.9996	0.637581589958159
63	KEGG_DRUG_METABOLISM_OTHER_ENZYMES	0.378496098618254	0.3495	-0.000395491398062092	0.9838	0.3495	NA	LXR	8653	0.637581589958159	0.9996	0.637581589958159
266	BIOCARTA_RARRXR_PATHWAY	0.427032684544363	0.3588	-0.0369291532954826	0.6543	0.3588	NA	LXR	7625	0.64608363136176	0.9996	0.64608363136176
21	KEGG_HISTIDINE_METABOLISM	0.386495444397189	0.3609	-0.00113630749468900	0.9741	0.3609	NA	LXR	2451	0.646673770491803	0.9996	0.646673770491803
218	BIOCARTA_EPO_PATHWAY	0.404958712734027	0.3619	-0.0896252036936448	0.2632	0.3619	NA	LXR	8474	0.646673770491803	0.9996	0.646673770491803
161	KEGG_THYROID_CANCER	0.361961084042228	0.3685	-0.0430808754508176	0.4543	0.3685	NA	LXR	1877	0.651352226720648	0.9996	0.651352226720648
92	KEGG_LYSOSOME	0.316667706525061	0.3695	-0.00848677353714825	0.6291	0.3695	NA	LXR	11023	0.651355795148248	0.9996	0.651355795148248
300	BIOCARTA_IL1R_PATHWAY	0.385787464044518	0.3751	-0.0293521767060335	0.4793	0.3751	NA	LXR	5611	0.658564832214765	0.9996	0.658564832214765
116	KEGG_NOD_LIKE_RECEPTOR_SIGNALING_PATHWAY	0.367391116304884	0.3762	-0.00697743467933492	0.7168	0.3762	NA	LXR	9629	0.65961072386059	0.9996	0.65961072386059
47	KEGG_GLYCOSPHINGOLIPID_BIOSYNTHESIS_GANGLIO_SERIES	0.426168720324081	0.3768	-0.0143174524808689	0.8311	0.3768	NA	LXR	8639	0.659778313253012	0.9996	0.659778313253012
155	KEGG_COLORECTAL_CANCER	0.353866838880368	0.3862	-0.000940221694378464	0.9552	0.3862	NA	LXR	6289	0.670048021108179	0.9996	0.670048021108179
10	KEGG_PRIMARY_BILE_ACID_BIOSYNTHESIS	0.445702534330516	0.3879	-0.0129850893650637	0.7631	0.3879	NA	LXR	8285	0.670048021108179	0.9996	0.670048021108179
136	KEGG_PROGESTERONE_MEDIATED_OOCYTE_MATURATION	0.338704897671843	0.3953	-0.00336867135638561	0.8032	0.3953	NA	LXR	6763	0.678546456692913	0.9996	0.678546456692913
27	KEGG_GLUTATHIONE_METABOLISM	0.358552900418341	0.3968	-0.0896142433234421	0.0431	0.3968	NA	LXR	9436	0.680228571428571	0.9996	0.680228571428571
307	BIOCARTA_HSP27_PATHWAY	0.408442818102286	0.4085	-0.0293260923228832	0.6962	0.4085	NA	LXR	5481	0.6957265625	0.9996	0.6957265625
173	KEGG_GRAFT_VERSUS_HOST_DISEASE	0.364649802950907	0.4258	-0.0146811665842808	0.5109	0.4258	NA	LXR	7322	0.713119590268886	0.9996	0.713119590268886
5	KEGG_FRUCTOSE_AND_MANNOSE_METABOLISM	0.379532889964027	0.4276	-0.0815378533306978	0.0698	0.4276	NA	LXR	6315	0.714304980842912	0.9996	0.714304980842912
202	BIOCARTA_LAIR_PATHWAY	0.40840127086311	0.4333	-0.0293289882980299	0.6857	0.4333	NA	LXR	9502	0.718574242424242	0.9996	0.718574242424242
224	BIOCARTA_FCER1_PATHWAY	0.362437645055427	0.4337	-0.0592131277184658	0.1624	0.4337	NA	LXR	8733	0.718574242424242	0.9996	0.718574242424242
180	BIOCARTA_NO1_PATHWAY	0.379027857399373	0.4343	-0.0335474308300395	0.3569	0.4343	NA	LXR	6865	0.718574242424242	0.9996	0.718574242424242
40	KEGG_GLYCEROPHOSPHOLIPID_METABOLISM	0.349071149326281	0.4383	-0.0120320855614973	0.4575	0.4383	NA	LXR	10840	0.721127547169811	0.9996	0.721127547169811
217	BIOCARTA_NDKDYNAMIN_PATHWAY	0.36975300101071	0.4437	-0.0710018268898435	0.4289	0.4437	NA	LXR	6865	0.726883582089552	0.9996	0.726883582089552
232	BIOCARTA_HIF_PATHWAY	0.399447304059022	0.4465	-0.063836089854357	0.4113	0.4465	NA	LXR	6763	0.726883582089552	0.9996	0.726883582089552
254	BIOCARTA_PPARA_PATHWAY	0.359061615579868	0.4467	-0.000346277516695523	0.9747	0.4467	NA	LXR	8178	0.726883582089552	0.9996	0.726883582089552
237	BIOCARTA_IL6_PATHWAY	0.369774610544122	0.4483	-0.0604998024496247	0.4345	0.4483	NA	LXR	4609	0.727676426799007	0.9996	0.727676426799007
310	BIOCARTA_TGFB_PATHWAY	0.375413730511176	0.4484	-0.0913535134067453	0.3183	0.4484	NA	LXR	5611	0.727676426799007	0.9996	0.727676426799007
26	KEGG_SELENOAMINO_ACID_METABOLISM	0.375127243393817	0.4496	-0.00113613910294408	0.9833	0.4496	NA	LXR	4531	0.728534981458591	0.9996	0.728534981458591
289	BIOCARTA_CARDIACEGF_PATHWAY	0.417146012601705	0.4504	-0.0430574758048588	0.4562	0.4504	NA	LXR	7807	0.728534981458591	0.9996	0.728534981458591
77	KEGG_MISMATCH_REPAIR	0.396358471229063	0.4506	-0.0125944584382872	0.7793	0.4506	NA	LXR	5745	0.728534981458591	0.9996	0.728534981458591
221	BIOCARTA_ERYTH_PATHWAY	0.427164215747109	0.4621	-0.0293260923228832	0.6146	0.4621	NA	LXR	6492	0.741948957055215	0.9996	0.741948957055215
139	KEGG_TYPE_II_DIABETES_MELLITUS	0.351221528391738	0.4663	-0.0469244462025316	0.1365	0.4663	NA	LXR	5778	0.745448477466504	0.9996	0.745448477466504
205	BIOCARTA_COMP_PATHWAY	0.392176238640048	0.4679	-0.0356721744288752	0.5752	0.4679	NA	LXR	7689	0.745448477466504	0.9996	0.745448477466504
212	BIOCARTA_INFLAM_PATHWAY	0.38574461296644	0.4694	-0.0203043177551625	0.5626	0.4694	NA	LXR	7322	0.746928467153285	0.9996	0.746928467153285
100	KEGG_DORSO_VENTRAL_AXIS_FORMATION	0.375010752763571	0.4706	-0.0261780104712042	0.6074	0.4706	NA	LXR	3808	0.747928068043742	0.9996	0.747928068043742
8	KEGG_FATTY_ACID_METABOLISM	0.362076687921906	0.4774	-0.0005932077710218	0.976	0.4774	NA	LXR	1825	0.753243908323281	0.9996	0.753243908323281
12	KEGG_OXIDATIVE_PHOSPHORYLATION	0.306425199540912	0.4824	-0.0158761659059337	0.5395	0.4824	NA	LXR	10146	0.759301083032491	0.9996	0.759301083032491
62	KEGG_DRUG_METABOLISM_CYTOCHROME_P450	0.348473259735236	0.4843	-0.000395902410055921	0.9685	0.4843	NA	LXR	8603	0.761089555822329	0.9996	0.761089555822329
127	KEGG_INTESTINAL_IMMUNE_NETWORK_FOR_IGA_PRODUCTION	0.353860407292945	0.4887	-0.0340684335443038	0.1947	0.4887	NA	LXR	7868	0.764616746411483	0.9996	0.764616746411483
175	KEGG_HYPERTROPHIC_CARDIOMYOPATHY_HCM	0.328048612850959	0.4918	-0.0110957004160888	0.4673	0.4918	NA	LXR	7009	0.766715613825983	0.9996	0.766715613825983
81	KEGG_CALCIUM_SIGNALING_PATHWAY	0.323043754101401	0.4927	-0.00542477479719305	0.408	0.4927	NA	LXR	7372	0.767204285714286	0.9996	0.767204285714286
48	KEGG_PYRUVATE_METABOLISM	0.339913173915911	0.4933	-0.0096885813148789	0.7669	0.4933	NA	LXR	6624	0.767225208085612	0.9996	0.767225208085612
46	KEGG_GLYCOSPHINGOLIPID_BIOSYNTHESIS_LACTO_AND_NEOLACTO_SERIES	0.380840890735456	0.4981	-0.00755779490219324	0.8197	0.4981	NA	LXR	10022	0.769357260920897	0.9996	0.769357260920897
70	KEGG_DNA_REPLICATION	0.35629975729117	0.5	-0.0126025501630918	0.7153	0.5	NA	LXR	6915	0.77122641509434	0.9996	0.77122641509434
138	KEGG_ADIPOCYTOKINE_SIGNALING_PATHWAY	0.346072998794359	0.5059	-0.000544446644228866	0.9623	0.5059	NA	LXR	5049	0.778490823529412	0.9996	0.778490823529412
96	KEGG_APOPTOSIS	0.323068426623568	0.5105	-0.0109498092454045	0.4985	0.5105	NA	LXR	6964	0.781889929742389	0.9996	0.781889929742389
148	KEGG_HUNTINGTONS_DISEASE	0.294500148530315	0.5181	-0.00850788596447584	0.5275	0.5181	NA	LXR	9665	0.789830769230769	0.9996	0.789830769230769
11	KEGG_STEROID_HORMONE_BIOSYNTHESIS	0.375386645120659	0.5201	-0.000395569620253165	0.9635	0.5201	NA	LXR	4678	0.791035813953488	0.9996	0.791035813953488
89	KEGG_UBIQUITIN_MEDIATED_PROTEOLYSIS	0.305388186541159	0.5277	-0.00337670076472341	0.7967	0.5277	NA	LXR	5817	0.796114878892733	0.9996	0.796114878892733
275	BIOCARTA_AKAPCENTROSOME_PATHWAY	0.353777228651739	0.5335	-0.165391261416934	0.1244	0.5335	NA	LXR	8291	0.802069804822044	0.9996	0.802069804822044
153	KEGG_LEISHMANIA_INFECTION	0.339894512002724	0.534	-0.0294059405940594	0.1379	0.534	NA	LXR	7186	0.802069804822044	0.9996	0.802069804822044
165	KEGG_CHRONIC_MYELOID_LEUKEMIA	0.3166221906875	0.5341	-0.0431747289201367	0.1361	0.5341	NA	LXR	5890	0.802069804822044	0.9996	0.802069804822044
314	BIOCARTA_LONGEVITY_PATHWAY	0.388216356646042	0.537	-0.0899037274746976	0.2363	0.537	NA	LXR	3557	0.8055	0.9996	0.8055
4	KEGG_PENTOSE_AND_GLUCURONATE_INTERCONVERSIONS	0.364421143720514	0.5412	-0.0211347587773443	0.6814	0.5412	NA	LXR	1593	0.808093150684931	0.9996	0.808093150684931
183	BIOCARTA_ARAP_PATHWAY	0.338200276629608	0.5487	-0.0240458203722905	0.8325	0.5487	NA	LXR	7540	0.815166930917327	0.9996	0.815166930917327
72	KEGG_PROTEASOME	0.295262750018956	0.5493	-0.0911203401562345	0.2775	0.5493	NA	LXR	8849	0.815166930917327	0.9996	0.815166930917327
309	BIOCARTA_TEL_PATHWAY	0.35798528394631	0.5498	-0.0430574758048588	0.579	0.5498	NA	LXR	7812	0.815166930917327	0.9996	0.815166930917327
196	BIOCARTA_CASPASE_PATHWAY	0.380948490227539	0.5515	-0.0109151973131822	0.7582	0.5515	NA	LXR	9582	0.81602036199095	0.9996	0.81602036199095
141	KEGG_MATURITY_ONSET_DIABETES_OF_THE_YOUNG	0.379361616250623	0.5554	-0.0424281339523857	0.3342	0.5554	NA	LXR	9393	0.819748816234498	0.9996	0.819748816234498
15	KEGG_ALANINE_ASPARTATE_AND_GLUTAMATE_METABOLISM	0.358011303787383	0.5611	-0.0553908488981125	0.2096	0.5611	NA	LXR	7534	0.825362696629213	0.9996	0.825362696629213
61	KEGG_METABOLISM_OF_XENOBIOTICS_BY_CYTOCHROME_P450	0.332910621773635	0.5616	-0.000395863229254293	0.9647	0.5616	NA	LXR	8515	0.825362696629213	0.9996	0.825362696629213
79	KEGG_MAPK_SIGNALING_PATHWAY	0.312278285211977	0.5631	-0.0160967806438712	0.0264	0.5631	NA	LXR	10758	0.826638383838384	0.972162162162162	0.826638383838384
260	BIOCARTA_VIP_PATHWAY	0.33928408738371	0.567	-0.0337383916222090	0.5231	0.567	NA	LXR	6865	0.828108361204013	0.9996	0.828108361204013
45	KEGG_SPHINGOLIPID_METABOLISM	0.345126209136882	0.5673	-0.013691859028224	0.6267	0.5673	NA	LXR	10510	0.828108361204013	0.9996	0.828108361204013
121	KEGG_NATURAL_KILLER_CELL_MEDIATED_CYTOTOXICITY	0.309503653951565	0.5679	-0.0147497020262217	0.1941	0.5679	NA	LXR	7959	0.828108361204013	0.9996	0.828108361204013
274	BIOCARTA_PROTEASOME_PATHWAY	0.318727401106344	0.5691	-0.0910078514641252	0.5103	0.5691	NA	LXR	5580	0.82893407572383	0.9996	0.82893407572383
76	KEGG_NUCLEOTIDE_EXCISION_REPAIR	0.339759400680577	0.5748	-0.0126075348561258	0.644	0.5748	NA	LXR	6550	0.834448834628191	0.9996	0.834448834628191
194	BIOCARTA_CDMAC_PATHWAY	0.369339989125573	0.5796	-0.0430532240545078	0.5611	0.5796	NA	LXR	8375	0.838624778761062	0.9996	0.838624778761062
186	BIOCARTA_ALK_PATHWAY	0.339495375732649	0.5833	-0.0246132555725794	0.4211	0.5833	NA	LXR	11005	0.83933597359736	0.9996	0.83933597359736
259	BIOCARTA_NGF_PATHWAY	0.353200624416579	0.5849	-0.0896207781947462	0.2587	0.5849	NA	LXR	4657	0.840713406593407	0.9996	0.840713406593407
67	KEGG_RNA_DEGRADATION	0.298551085414717	0.5869	-0.0113293425023500	0.7306	0.5869	NA	LXR	7127	0.84124600219058	0.9996	0.84124600219058
102	KEGG_HEDGEHOG_SIGNALING_PATHWAY	0.341114149624945	0.5903	-0.031166518254675	0.1521	0.5903	NA	LXR	6883	0.842917467248908	0.9996	0.842917467248908
197	BIOCARTA_CCR3_PATHWAY	0.325952588658665	0.5935	-0.0536869659702672	0.4185	0.5935	NA	LXR	8375	0.846562704471101	0.9996	0.846562704471101
140	KEGG_TYPE_I_DIABETES_MELLITUS	0.33102861110117	0.5953	-0.0293637846655791	0.3074	0.5953	NA	LXR	7698	0.84742459194777	0.9996	0.84742459194777
131	KEGG_OLFACTORY_TRANSDUCTION	0.316321868515712	0.5987	-0.00714034293759743	0.0765	0.5987	NA	LXR	7361	0.850271009771987	0.9996	0.850271009771987
177	KEGG_DILATED_CARDIOMYOPATHY	0.312380587404877	0.6032	-0.0122392349239384	0.3915	0.6032	NA	LXR	9398	0.851540453074434	0.9996	0.851540453074434
246	BIOCARTA_GLEEVEC_PATHWAY	0.351306397833237	0.6058	-0.0430681088556329	0.4245	0.6058	NA	LXR	4210	0.852580728051392	0.9996	0.852580728051392
52	KEGG_ONE_CARBON_POOL_BY_FOLATE	0.347171822026414	0.6075	-0.108477756381771	0.2317	0.6075	NA	LXR	8542	0.852580728051392	0.9996	0.852580728051392
236	BIOCARTA_IL3_PATHWAY	0.35503581504585	0.6088	-0.089607504319921	0.3005	0.6088	NA	LXR	2471	0.852580728051392	0.9996	0.852580728051392
144	KEGG_PROXIMAL_TUBULE_BICARBONATE_RECLAMATION	0.359593924036743	0.6107	-0.0553662270953722	0.2759	0.6107	NA	LXR	6515	0.853553846153846	0.9996	0.853553846153846
104	KEGG_AXON_GUIDANCE	0.307568209618812	0.6108	-0.0154400705357237	0.2148	0.6108	NA	LXR	8958	0.853553846153846	0.9996	0.853553846153846
146	KEGG_PARKINSONS_DISEASE	0.263671025119515	0.6204	-0.0281773985514436	0.2945	0.6204	NA	LXR	10446	0.86053361611877	0.9996	0.86053361611877
216	BIOCARTA_EGF_PATHWAY	0.326875958526820	0.6219	-0.0896783437916893	0.125	0.6219	NA	LXR	8595	0.86120380952381	0.9996	0.86120380952381
98	KEGG_VASCULAR_SMOOTH_MUSCLE_CONTRACTION	0.314789596942364	0.6222	-0.0138420321492360	0.2481	0.6222	NA	LXR	9399	0.86120380952381	0.9996	0.86120380952381
284	BIOCARTA_STEM_PATHWAY	0.373016417908403	0.6283	-0.020291286102197	0.7435	0.6283	NA	LXR	7322	0.86689493670886	0.9996	0.86689493670886
262	BIOCARTA_NTHI_PATHWAY	0.324550665207304	0.6321	-0.0476637360466265	0.447	0.6321	NA	LXR	5049	0.870080503144654	0.9996	0.870080503144654
299	BIOCARTA_NKT_PATHWAY	0.346209877070946	0.6334	-0.0203043177551625	0.5439	0.6334	NA	LXR	7322	0.870080503144654	0.9996	0.870080503144654
265	BIOCARTA_NO2IL12_PATHWAY	0.348006231802475	0.6338	-0.0202932898829803	0.7326	0.6338	NA	LXR	5973	0.870080503144654	0.9996	0.870080503144654
44	KEGG_ALPHA_LINOLENIC_ACID_METABOLISM	0.366890663105186	0.6344	-0.0421686746987952	0.4431	0.6344	NA	LXR	10606	0.870080503144654	0.9996	0.870080503144654
292	BIOCARTA_MAL_PATHWAY	0.327484156521399	0.6346	-0.0913535134067453	0.286	0.6346	NA	LXR	12296	0.870080503144654	0.9996	0.870080503144654
253	BIOCARTA_MCALPAIN_PATHWAY	0.3064266665671	0.6381	-0.167983799268991	0.0783	0.6381	NA	LXR	7195	0.873230094043887	0.9996	0.873230094043887
53	KEGG_RIBOFLAVIN_METABOLISM	0.355844744536241	0.6449	-0.0874395181198776	0.2736	0.6449	NA	LXR	10181	0.879592492179354	0.9996	0.879592492179354
119	KEGG_JAK_STAT_SIGNALING_PATHWAY	0.307984747111390	0.6484	-0.00299939151695056	0.6743	0.6484	NA	LXR	8145	0.883445	0.9996	0.883445
124	KEGG_FC_EPSILON_RI_SIGNALING_PATHWAY	0.314435928504406	0.6535	-0.0422939778129952	0.0576	0.6535	NA	LXR	8063	0.885529484536082	0.9996	0.885529484536082
190	BIOCARTA_ATM_PATHWAY	0.345579865866849	0.6535	-0.035358024691358	0.522	0.6535	NA	LXR	8881	0.885529484536082	0.9996	0.885529484536082
285	BIOCARTA_PGC1A_PATHWAY	0.330730864144445	0.654	-0.0439549585144212	0.4592	0.654	NA	LXR	2511	0.885529484536082	0.9996	0.885529484536082
324	BIOCARTA_UCALPAIN_PATHWAY	0.327472974802039	0.6635	-0.137214239865699	0.1628	0.6635	NA	LXR	12296	0.89377754891864	0.9996	0.89377754891864
241	BIOCARTA_IL22BP_PATHWAY	0.357585026888886	0.667	-0.0863039399624766	0.2463	0.667	NA	LXR	6562	0.894580962128966	0.9996	0.894580962128966
231	BIOCARTA_P53HYPOXIA_PATHWAY	0.331688136746027	0.6679	-0.0130383247728171	0.8118	0.6679	NA	LXR	8881	0.894580962128966	0.9996	0.894580962128966
143	KEGG_VASOPRESSIN_REGULATED_WATER_REABSORPTION	0.313061243041393	0.6738	-0.0151290418273509	0.593	0.6738	NA	LXR	10845	0.8984	0.9996	0.8984
302	BIOCARTA_GPCR_PATHWAY	0.296955581707634	0.6749	-0.0692330500098834	0.194	0.6749	NA	LXR	7807	0.898735431472081	0.9996	0.898735431472081
187	BIOCARTA_AT1R_PATHWAY	0.302144729825684	0.6755	-0.0914121948809171	0.1144	0.6755	NA	LXR	12296	0.898735431472081	0.9996	0.898735431472081
56	KEGG_RETINOL_METABOLISM	0.333657461839906	0.6809	-0.000395745733366312	0.9622	0.6809	NA	LXR	8378	0.901477295660949	0.9996	0.901477295660949
152	KEGG_PATHOGENIC_ESCHERICHIA_COLI_INFECTION	0.301216561892229	0.6842	-0.0078658355595132	0.721	0.6842	NA	LXR	7124	0.902150806451613	0.9996	0.902150806451613
19	KEGG_LYSINE_DEGRADATION	0.306518801919484	0.6868	-0.0088005537427074	0.8133	0.6868	NA	LXR	7429	0.903637386934673	0.9996	0.903637386934673
189	BIOCARTA_SPPA_PATHWAY	0.319621256743054	0.6874	-0.00158032495431873	0.9803	0.6874	NA	LXR	12044	0.903637386934673	0.9996	0.903637386934673
273	BIOCARTA_MYOSIN_PATHWAY	0.329217638622711	0.6893	-0.0445180880784975	0.2605	0.6893	NA	LXR	8854	0.904732732732733	0.9996	0.904732732732733
132	KEGG_TASTE_TRANSDUCTION	0.312952591210551	0.6903	-0.0147873392680514	0.4948	0.6903	NA	LXR	4751	0.904732732732733	0.9996	0.904732732732733
133	KEGG_REGULATION_OF_ACTIN_CYTOSKELETON	0.294716618774912	0.6908	-0.0123130608175474	0.1317	0.6908	NA	LXR	10191	0.904732732732733	0.9996	0.904732732732733
78	KEGG_HOMOLOGOUS_RECOMBINATION	0.341767093233733	0.691	-0.0125975694101373	0.6859	0.691	NA	LXR	3944	0.904732732732733	0.9996	0.904732732732733
305	BIOCARTA_SPRY_PATHWAY	0.334340368952257	0.6935	-0.0913490025676476	0.2102	0.6935	NA	LXR	12707	0.905263609756098	0.9996	0.905263609756098
298	BIOCARTA_BARRESTIN_SRC_PATHWAY	0.306428739819261	0.6937	-0.0709948160947914	0.4808	0.6937	NA	LXR	3020	0.905263609756098	0.9996	0.905263609756098
267	BIOCARTA_P38MAPK_PATHWAY	0.297455715244087	0.6954	-0.0431021699372251	0.3199	0.6954	NA	LXR	12827	0.905263609756098	0.9996	0.905263609756098
83	KEGG_CHEMOKINE_SIGNALING_PATHWAY	0.295708781084697	0.696	-0.0070201643017177	0.335	0.696	NA	LXR	11079	0.905263609756098	0.9996	0.905263609756098
215	BIOCARTA_CALCINEURIN_PATHWAY	0.317900625063105	0.6968	-0.120876950424649	0.1748	0.6968	NA	LXR	8294	0.905263609756098	0.9996	0.905263609756098
158	KEGG_ENDOMETRIAL_CANCER	0.298200073732893	0.6978	-0.040953605697893	0.2015	0.6978	NA	LXR	8525	0.905263609756098	0.9996	0.905263609756098
71	KEGG_SPLICEOSOME	0.266486923249559	0.6996	-0.00387212073073868	0.8	0.6996	NA	LXR	8000	0.905263609756098	0.9996	0.905263609756098
145	KEGG_ALZHEIMERS_DISEASE	0.261837818676005	0.7024	-0.000348016307049816	0.9714	0.7024	NA	LXR	10300	0.905263609756098	0.9996	0.905263609756098
171	KEGG_SYSTEMIC_LUPUS_ERYTHEMATOSUS	0.323650399627273	0.7032	-0.00690168818272095	0.3411	0.7032	NA	LXR	6503	0.905263609756098	0.9996	0.905263609756098
287	BIOCARTA_RHO_PATHWAY	0.289844928832592	0.7036	-0.170866686431466	0.0199	0.7036	NA	LXR	9130	0.905263609756098	0.972162162162162	0.905263609756098
107	KEGG_ECM_RECEPTOR_INTERACTION	0.313576524628305	0.7044	-0.0122355971664933	0.4179	0.7044	NA	LXR	6311	0.905263609756098	0.9996	0.905263609756098
157	KEGG_PANCREATIC_CANCER	0.297349351146333	0.7047	-0.0707920792079208	0.0395	0.7047	NA	LXR	7245	0.905263609756098	0.9996	0.905263609756098
206	BIOCARTA_HDAC_PATHWAY	0.314323967094476	0.7048	-0.144239117333089	0.0389	0.7048	NA	LXR	11797	0.905263609756098	0.9996	0.905263609756098
320	BIOCARTA_TPO_PATHWAY	0.310475362817632	0.7054	-0.0896473377457276	0.1922	0.7054	NA	LXR	8474	0.905263609756098	0.9996	0.905263609756098
91	KEGG_REGULATION_OF_AUTOPHAGY	0.301039156979059	0.7063	-0.0124518233026979	0.8001	0.7063	NA	LXR	11115	0.905263609756098	0.9996	0.905263609756098
142	KEGG_ALDOSTERONE_REGULATED_SODIUM_REABSORPTION	0.324121003883971	0.7092	-0.0469128478916407	0.1468	0.7092	NA	LXR	7030	0.905263609756098	0.9996	0.905263609756098
20	KEGG_ARGININE_AND_PROLINE_METABOLISM	0.301649680939837	0.7105	-0.0124152940594549	0.6193	0.7105	NA	LXR	11413	0.905783625730994	0.9996	0.905783625730994
252	BIOCARTA_MAPK_PATHWAY	0.286635706557852	0.712	-0.0432025366627031	0.0838	0.712	NA	LXR	9949	0.906812074001947	0.9996	0.906812074001947
188	BIOCARTA_CHEMICAL_PATHWAY	0.319896833847506	0.7133	-0.0814401422362702	0.2321	0.7133	NA	LXR	10098	0.907584046692607	0.9996	0.907584046692607
126	KEGG_LEUKOCYTE_TRANSENDOTHELIAL_MIGRATION	0.289331864823889	0.721	-0.0357249181303960	0.051	0.721	NA	LXR	10290	0.914711930164888	0.9996	0.914711930164888
24	KEGG_TRYPTOPHAN_METABOLISM	0.294088935116126	0.7252	-0.131209214426967	0.0212	0.7252	NA	LXR	8123	0.9156	0.972162162162162	0.9156
294	BIOCARTA_MITOCHONDRIA_PATHWAY	0.3318189905233	0.7261	-0.0109141192157637	0.8184	0.7261	NA	LXR	11266	0.915852266152363	0.9996	0.915852266152363
312	BIOCARTA_41BB_PATHWAY	0.304567885447177	0.728	-0.144620550041969	0.1479	0.728	NA	LXR	9041	0.91736416184971	0.9996	0.91736416184971
9	KEGG_STEROID_BIOSYNTHESIS	0.294973830750603	0.7321	-0.0971214141114897	0.3106	0.7321	NA	LXR	8752	0.919330038022814	0.9996	0.919330038022814
240	BIOCARTA_IL2RB_PATHWAY	0.310068206580878	0.7335	-0.0431000395413207	0.2249	0.7335	NA	LXR	7600	0.919330038022814	0.9996	0.919330038022814
244	BIOCARTA_DEATH_PATHWAY	0.309875876800292	0.7344	-0.0109200513884771	0.7443	0.7344	NA	LXR	6371	0.919330038022814	0.9996	0.919330038022814
88	KEGG_P53_SIGNALING_PATHWAY	0.300526748914679	0.7356	-0.00866250866250866	0.6134	0.7356	NA	LXR	5481	0.919330038022814	0.9996	0.919330038022814
129	KEGG_NEUROTROPHIN_SIGNALING_PATHWAY	0.278090966304179	0.7359	-0.0233816521048451	0.152	0.7359	NA	LXR	8595	0.919330038022814	0.9996	0.919330038022814
323	BIOCARTA_ARF_PATHWAY	0.325810416166798	0.7364	-0.02384831876759	0.7103	0.7364	NA	LXR	2270	0.919330038022814	0.9996	0.919330038022814
239	BIOCARTA_IL12_PATHWAY	0.331535743884803	0.7376	-0.123215961282039	0.0696	0.7376	NA	LXR	7909	0.919330038022814	0.9996	0.919330038022814
249	BIOCARTA_INTRINSIC_PATHWAY	0.294040348280722	0.7382	-0.154393243443473	0.0796	0.7382	NA	LXR	5720	0.919330038022814	0.9996	0.919330038022814
263	BIOCARTA_NFKB_PATHWAY	0.307264633035874	0.7387	-0.0293376796562454	0.5676	0.7387	NA	LXR	12355	0.919330038022814	0.9996	0.919330038022814
151	KEGG_EPITHELIAL_CELL_SIGNALING_IN_HELICOBACTER_PYLORI_INFECTION	0.293523522310080	0.7427	-0.0302903805563005	0.2364	0.7427	NA	LXR	8261	0.922053130929791	0.9996	0.922053130929791
156	KEGG_RENAL_CELL_CARCINOMA	0.288240590148326	0.7448	-0.000544554455445545	0.9792	0.7448	NA	LXR	10760	0.922536363636364	0.9996	0.922536363636364
214	BIOCARTA_MTA3_PATHWAY	0.30414952810702	0.7496	-0.00785146412522838	0.9259	0.7496	NA	LXR	6082	0.924978113207547	0.9996	0.924978113207547
69	KEGG_BASAL_TRANSCRIPTION_FACTORS	0.297027498578524	0.7532	-0.0499813649315561	0.2949	0.7532	NA	LXR	11408	0.92854439208294	0.9996	0.92854439208294
167	KEGG_SMALL_CELL_LUNG_CANCER	0.292539541465089	0.7584	-0.0109481819082532	0.5006	0.7584	NA	LXR	7466	0.93144338028169	0.9996	0.93144338028169
120	KEGG_HEMATOPOIETIC_CELL_LINEAGE	0.309483479342598	0.7656	-0.0203616546940798	0.1706	0.7656	NA	LXR	7092	0.931798890942699	0.9996	0.931798890942699
213	BIOCARTA_DC_PATHWAY	0.329496898547079	0.7665	-0.0406459897273805	0.3988	0.7665	NA	LXR	7068	0.931798890942699	0.9996	0.931798890942699
277	BIOCARTA_RAC1_PATHWAY	0.318850480858274	0.7679	-0.00439571294512767	0.9056	0.7679	NA	LXR	10189	0.931798890942699	0.9996	0.931798890942699
103	KEGG_TGF_BETA_SIGNALING_PATHWAY	0.303668250750101	0.7688	-0.00118900173396086	0.9056	0.7688	NA	LXR	7407	0.931798890942699	0.9996	0.931798890942699
315	BIOCARTA_PAR1_PATHWAY	0.300099780677828	0.77	-0.00158157465526615	0.9609	0.77	NA	LXR	8854	0.931798890942699	0.9996	0.931798890942699
204	BIOCARTA_TID_PATHWAY	0.307791893503028	0.7702	-0.0724408671176732	0.314	0.7702	NA	LXR	12355	0.931798890942699	0.9996	0.931798890942699
234	BIOCARTA_IL17_PATHWAY	0.340535862293253	0.7705	-0.020291286102197	0.6996	0.7705	NA	LXR	12248	0.931798890942699	0.9996	0.931798890942699
198	BIOCARTA_CD40_PATHWAY	0.314916397763089	0.7708	-0.0476425573932362	0.5577	0.7708	NA	LXR	4958	0.931798890942699	0.9996	0.931798890942699
264	BIOCARTA_NOS1_PATHWAY	0.294657409452542	0.7708	-0.120894859005383	0.0976	0.7708	NA	LXR	11797	0.931798890942699	0.9996	0.931798890942699
1	KEGG_GLYCOLYSIS_GLUCONEOGENESIS	0.284211999007289	0.772	-0.0096991290577989	0.6371	0.772	NA	LXR	13364	0.93187465437788	0.9996	0.93187465437788
174	KEGG_PRIMARY_IMMUNODEFICIENCY	0.314148952867264	0.7766	-0.0203113417346182	0.4939	0.7766	NA	LXR	3584	0.935352486187845	0.9996	0.935352486187845
233	BIOCARTA_IGF1_PATHWAY	0.287185095359411	0.778	-0.0896340560027656	0.252	0.778	NA	LXR	3875	0.935436397058824	0.9996	0.935436397058824
164	KEGG_BLADDER_CANCER	0.296094832463306	0.7818	-0.043108562388768	0.2174	0.7818	NA	LXR	8294	0.936901372369625	0.9996	0.936901372369625
316	BIOCARTA_STRESS_PATHWAY	0.306583644170917	0.7824	-0.153716967152383	0.0227	0.7824	NA	LXR	9041	0.936901372369625	0.972162162162162	0.936901372369625
207	BIOCARTA_GCR_PATHWAY	0.286665226324883	0.7848	-0.0464668411436472	0.4709	0.7848	NA	LXR	10467	0.937201094890511	0.9996	0.937201094890511
327	BIOCARTA_ACTINY_PATHWAY	0.273354056322078	0.7853	-0.045037037037037	0.6515	0.7853	NA	LXR	9130	0.937201094890511	0.9996	0.937201094890511
30	KEGG_OTHER_GLYCAN_DEGRADATION	0.301209593253938	0.7869	-0.288486224943221	0.0084	0.7869	NA	LXR	12557	0.93795490909091	0.7848	0.93795490909091
34	KEGG_GLYCOSAMINOGLYCAN_BIOSYNTHESIS_CHONDROITIN_SULFATE	0.313244602860676	0.7878	-0.0202820789295852	0.6235	0.7878	NA	LXR	8451	0.93795490909091	0.9996	0.93795490909091
130	KEGG_LONG_TERM_DEPRESSION	0.287397013235112	0.7888	-0.0422730422730423	0.1036	0.7888	NA	LXR	10758	0.93795490909091	0.9996	0.93795490909091
290	BIOCARTA_HER2_PATHWAY	0.275594955902710	0.7925	-0.0734887396286053	0.3248	0.7925	NA	LXR	8474	0.93988804347826	0.9996	0.93988804347826
271	BIOCARTA_PTDINS_PATHWAY	0.308496246728882	0.7931	-0.103977907593522	0.1087	0.7931	NA	LXR	10583	0.93988804347826	0.9996	0.93988804347826
117	KEGG_RIG_I_LIKE_RECEPTOR_SIGNALING_PATHWAY	0.287456157066565	0.7944	-0.090063335344481	0.003	0.7944	NA	LXR	11454	0.939962386980108	0.725345454545455	0.939962386980108
247	BIOCARTA_INSULIN_PATHWAY	0.283120997853578	0.7996	-0.0896340560027656	0.2392	0.7996	NA	LXR	3875	0.941876266666667	0.9996	0.941876266666667
37	KEGG_GLYCEROLIPID_METABOLISM	0.289240024405232	0.8	-0.000346174768804708	0.9875	0.8	NA	LXR	8257	0.941876266666667	0.9996	0.941876266666667
36	KEGG_GLYCOSAMINOGLYCAN_BIOSYNTHESIS_HEPARAN_SULFATE	0.303783600610803	0.8007	-0.0233654962210227	0.5622	0.8007	NA	LXR	12768	0.941876266666667	0.9996	0.941876266666667
201	BIOCARTA_G2_PATHWAY	0.306128664268788	0.8018	-0.0353650103724192	0.4204	0.8018	NA	LXR	11275	0.941876266666667	0.9996	0.941876266666667
66	KEGG_RIBOSOME	0.181904294388925	0.806	-0.00445919833523262	0.851	0.806	NA	LXR	10221	0.941876266666667	0.9996	0.941876266666667
169	KEGG_ASTHMA	0.321428391984278	0.8061	-0.0555802578923966	0.1398	0.8061	NA	LXR	7013	0.941876266666667	0.9996	0.941876266666667
50	KEGG_PROPANOATE_METABOLISM	0.271932258163416	0.808	-0.00968475145765392	0.8088	0.808	NA	LXR	13347	0.941876266666667	0.9996	0.941876266666667
269	BIOCARTA_PDGF_PATHWAY	0.282854108899575	0.8081	-0.0896827749777646	0.1111	0.8081	NA	LXR	10608	0.941876266666667	0.9996	0.941876266666667
286	BIOCARTA_PML_PATHWAY	0.306144646593987	0.8086	-0.106814957956520	0.1653	0.8086	NA	LXR	12423	0.941876266666667	0.9996	0.941876266666667
220	BIOCARTA_ERK_PATHWAY	0.276964302825399	0.8094	-0.0186246418338109	0.6932	0.8094	NA	LXR	10808	0.941876266666667	0.9996	0.941876266666667
108	KEGG_CELL_ADHESION_MOLECULES_CAMS	0.289140615330882	0.8095	-0.0175290495580495	0.1377	0.8095	NA	LXR	9515	0.941876266666667	0.9996	0.941876266666667
248	BIOCARTA_INTEGRIN_PATHWAY	0.275696673031976	0.8125	-0.0914347847575743	0.0866	0.8125	NA	LXR	12274	0.942154255319149	0.9996	0.942154255319149
135	KEGG_GNRH_SIGNALING_PATHWAY	0.291579359668134	0.8155	-0.0423401090728805	0.0212	0.8155	NA	LXR	11041	0.944795394154119	0.972162162162162	0.944795394154119
105	KEGG_VEGF_SIGNALING_PATHWAY	0.286408872990723	0.8193	-0.0137162664025749	0.4327	0.8193	NA	LXR	8063	0.946682332155477	0.9996	0.946682332155477
6	KEGG_GALACTOSE_METABOLISM	0.300112774278354	0.8217	-0.0647567300568041	0.2251	0.8217	NA	LXR	5026	0.948617475728155	0.9996	0.948617475728155
228	BIOCARTA_HIVNEF_PATHWAY	0.283404831082804	0.8225	-0.0109335576114382	0.6193	0.8225	NA	LXR	11454	0.948703703703704	0.9996	0.948703703703704
301	BIOCARTA_MET_PATHWAY	0.265122480548108	0.8242	-0.0897005041020065	0.1097	0.8242	NA	LXR	12070	0.949826960352423	0.9996	0.949826960352423
16	KEGG_GLYCINE_SERINE_AND_THREONINE_METABOLISM	0.299220434665271	0.8261	-0.0561327548332657	0.2049	0.8261	NA	LXR	7690	0.95117852112676	0.9996	0.95117852112676
82	KEGG_CYTOKINE_CYTOKINE_RECEPTOR_INTERACTION	0.287035863643147	0.8281	-0.00124912561207155	0.7007	0.8281	NA	LXR	11407	0.952642744063324	0.9996	0.952642744063324
28	KEGG_STARCH_AND_SUCROSE_METABOLISM	0.272807516662171	0.829	-0.0648047454275828	0.1286	0.829	NA	LXR	7636	0.95284007029877	0.9996	0.95284007029877
297	BIOCARTA_TOB1_PATHWAY	0.276554683082282	0.8319	-0.105377512221619	0.1907	0.8319	NA	LXR	12173	0.953702608695652	0.9996	0.953702608695652
243	BIOCARTA_GSK3_PATHWAY	0.289655769245405	0.8346	-0.101763572592995	0.0821	0.8346	NA	LXR	8525	0.953702608695652	0.9996	0.953702608695652
261	BIOCARTA_NFAT_PATHWAY	0.283495280379763	0.8381	-0.00123658307365089	0.9414	0.8381	NA	LXR	8261	0.953702608695652	0.9996	0.953702608695652
35	KEGG_GLYCOSAMINOGLYCAN_BIOSYNTHESIS_KERATAN_SULFATE	0.301342729612413	0.8385	-0.0309059491483584	0.637	0.8385	NA	LXR	11655	0.953702608695652	0.9996	0.953702608695652
251	BIOCARTA_PYK2_PATHWAY	0.265313980422443	0.8415	-0.0913941310147219	0.1434	0.8415	NA	LXR	14071	0.956283231972198	0.9996	0.956283231972198
57	KEGG_PORPHYRIN_AND_CHLOROPHYLL_METABOLISM	0.273978906207335	0.845	-0.0448660934874988	0.3363	0.845	NA	LXR	12112	0.95658025751073	0.9996	0.95658025751073
122	KEGG_T_CELL_RECEPTOR_SIGNALING_PATHWAY	0.268798399854043	0.845	-0.0203848824521377	0.1831	0.845	NA	LXR	8216	0.95658025751073	0.9996	0.95658025751073
168	KEGG_NON_SMALL_CELL_LUNG_CANCER	0.272897966291589	0.8486	-0.042194301543332	0.1562	0.8486	NA	LXR	7948	0.95658025751073	0.9996	0.95658025751073
203	BIOCARTA_CERAMIDE_PATHWAY	0.274144253740891	0.8488	-0.0913670485973923	0.2176	0.8488	NA	LXR	14071	0.95658025751073	0.9996	0.95658025751073
225	BIOCARTA_FMLP_PATHWAY	0.272557515455326	0.8492	-0.0537188040523845	0.2307	0.8492	NA	LXR	12355	0.95658025751073	0.9996	0.95658025751073
325	BIOCARTA_VEGF_PATHWAY	0.282951265890866	0.8496	-0.137147374141594	0.0225	0.8496	NA	LXR	8533	0.95658025751073	0.972162162162162	0.95658025751073
250	BIOCARTA_KERATINOCYTE_PATHWAY	0.271367756713555	0.8513	-0.0897448575949367	0.0367	0.8513	NA	LXR	9607	0.95658025751073	0.9996	0.95658025751073
111	KEGG_GAP_JUNCTION	0.285208954895064	0.8515	-0.0054013875123885	0.6438	0.8515	NA	LXR	12044	0.95658025751073	0.9996	0.95658025751073
295	BIOCARTA_ACH_PATHWAY	0.279579505449036	0.852	-0.133455119976301	0.1311	0.852	NA	LXR	11846	0.95658025751073	0.9996	0.95658025751073
31	KEGG_O_GLYCAN_BIOSYNTHESIS	0.296306764173917	0.8575	-0.0181818181818182	0.5615	0.8575	NA	LXR	12288	0.959831345826235	0.9996	0.959831345826235
227	BIOCARTA_GH_PATHWAY	0.264621552723619	0.8586	-0.0913896161636121	0.1481	0.8586	NA	LXR	8474	0.959831345826235	0.9996	0.959831345826235
128	KEGG_LONG_TERM_POTENTIATION	0.25925110775619	0.8611	-0.0681683168316832	0.0331	0.8611	NA	LXR	8375	0.959831345826235	0.9996	0.959831345826235
319	BIOCARTA_TOLL_PATHWAY	0.278880464658446	0.8611	-0.0365739139030297	0.3194	0.8611	NA	LXR	4958	0.959831345826235	0.9996	0.959831345826235
223	BIOCARTA_FAS_PATHWAY	0.277445211451191	0.8612	-0.0599802371541502	0.2226	0.8612	NA	LXR	11155	0.959831345826235	0.9996	0.959831345826235
278	BIOCARTA_RAS_PATHWAY	0.262745037993424	0.8612	-0.0706277473205907	0.2843	0.8612	NA	LXR	7186	0.959831345826235	0.9996	0.959831345826235
283	BIOCARTA_EIF4_PATHWAY	0.257319984352007	0.8632	-0.139632520003951	0.068	0.8632	NA	LXR	7823	0.960680475382003	0.9996	0.960680475382003
97	KEGG_CARDIAC_MUSCLE_CONTRACTION	0.275791421407096	0.8639	-0.0367858203782553	0.1123	0.8639	NA	LXR	9380	0.960680475382003	0.9996	0.960680475382003
184	BIOCARTA_AGR_PATHWAY	0.27336241275405	0.8649	-0.0335557202866321	0.3793	0.8649	NA	LXR	12296	0.960680475382003	0.9996	0.960680475382003
159	KEGG_GLIOMA	0.266791615492499	0.8715	-0.0739420935412027	0.0194	0.8715	NA	LXR	8474	0.962894295302013	0.972162162162162	0.962894295302013
123	KEGG_B_CELL_RECEPTOR_SIGNALING_PATHWAY	0.257112390055401	0.8729	-0.0312948749690517	0.2007	0.8729	NA	LXR	8474	0.962894295302013	0.9996	0.962894295302013
306	BIOCARTA_STATHMIN_PATHWAY	0.261530668075623	0.8729	-0.123944496568071	0.1351	0.8729	NA	LXR	6235	0.962894295302013	0.9996	0.962894295302013
154	KEGG_PATHWAYS_IN_CANCER	0.271629679742086	0.8743	-0.000551516670844823	0.8639	0.8743	NA	LXR	7466	0.962894295302013	0.9996	0.962894295302013
179	BIOCARTA_RELA_PATHWAY	0.243663639155412	0.8745	-0.244741779401600	0.0398	0.8745	NA	LXR	4957	0.962894295302013	0.9996	0.962894295302013
172	KEGG_ALLOGRAFT_REJECTION	0.264015928459781	0.8752	-0.0555994860136404	0.1762	0.8752	NA	LXR	12294	0.962894295302013	0.9996	0.962894295302013
22	KEGG_TYROSINE_METABOLISM	0.26636705754362	0.8759	-0.00113698156112512	0.9564	0.8759	NA	LXR	13364	0.962894295302013	0.9996	0.962894295302013
317	BIOCARTA_TNFR1_PATHWAY	0.273076786495201	0.8764	-0.0599772738501062	0.2259	0.8764	NA	LXR	12040	0.962894295302013	0.9996	0.962894295302013
255	BIOCARTA_ETS_PATHWAY	0.289340706436515	0.8775	-0.0896207781947462	0.1789	0.8775	NA	LXR	8896	0.962894295302013	0.9996	0.962894295302013
200	BIOCARTA_G1_PATHWAY	0.272845490374421	0.8817	-0.0217369825116095	0.598	0.8817	NA	LXR	12824	0.964595317725752	0.9996	0.964595317725752
162	KEGG_BASAL_CELL_CARCINOMA	0.28071269202118	0.8843	-0.0311649765025971	0.1607	0.8843	NA	LXR	9509	0.96610909090909	0.9996	0.96610909090909
106	KEGG_FOCAL_ADHESION	0.271472418998507	0.8853	-0.0110103626943005	0.2001	0.8853	NA	LXR	8216	0.96610909090909	0.9996	0.96610909090909
209	BIOCARTA_CXCR4_PATHWAY	0.239516224913199	0.8856	-0.0536896177022622	0.4463	0.8856	NA	LXR	7807	0.96610909090909	0.9996	0.96610909090909
322	BIOCARTA_TFF_PATHWAY	0.246194926156814	0.8875	-0.103906365746457	0.1778	0.8875	NA	LXR	12044	0.967375	0.9996	0.967375
170	KEGG_AUTOIMMUNE_THYROID_DISEASE	0.255757440299544	0.8888	-0.0556379821958457	0.1111	0.8888	NA	LXR	11589	0.96763754152824	0.9996	0.96763754152824
137	KEGG_MELANOGENESIS	0.269688921308886	0.8907	-0.00535475234270415	0.5922	0.8907	NA	LXR	12044	0.96763754152824	0.9996	0.96763754152824
84	KEGG_PHOSPHATIDYLINOSITOL_SIGNALING_SYSTEM	0.267825495765677	0.8929	-0.0383282163018718	0.0881	0.8929	NA	LXR	8375	0.968483512841756	0.9996	0.968483512841756
176	KEGG_ARRHYTHMOGENIC_RIGHT_VENTRICULAR_CARDIOMYOPATHY_ARVC	0.261924378392024	0.8979	-0.0122295390404516	0.4996	0.8979	NA	LXR	11014	0.968948402948403	0.9996	0.968948402948403
23	KEGG_PHENYLALANINE_METABOLISM	0.252506199362123	0.8999	-0.225546832568015	0.025	0.8999	NA	LXR	13364	0.968948402948403	0.972162162162162	0.968948402948403
230	BIOCARTA_HCMV_PATHWAY	0.250823627693870	0.9009	-0.0691749370463635	0.4122	0.9009	NA	LXR	1851	0.968948402948403	0.9996	0.968948402948403
166	KEGG_ACUTE_MYELOID_LEUKEMIA	0.23935416914708	0.9011	-0.0431405531093850	0.1913	0.9011	NA	LXR	3376	0.968948402948403	0.9996	0.968948402948403
219	BIOCARTA_ECM_PATHWAY	0.223824725046401	0.9029	-0.167987185737062	0.0695	0.9029	NA	LXR	14071	0.968948402948403	0.9996	0.968948402948403
308	BIOCARTA_TCR_PATHWAY	0.261483514629939	0.9033	-0.0878572134875902	0.0418	0.9033	NA	LXR	8595	0.968948402948403	0.9996	0.968948402948403
49	KEGG_GLYOXYLATE_AND_DICARBOXYLATE_METABOLISM	0.252058197124396	0.9079	-0.108472400513479	0.2374	0.9079	NA	LXR	8578	0.971794762684124	0.9996	0.971794762684124
276	BIOCARTA_PTEN_PATHWAY	0.242296021659908	0.9106	-0.153798032244118	0.0851	0.9106	NA	LXR	14071	0.973249675324675	0.9996	0.973249675324675
272	BIOCARTA_EDG1_PATHWAY	0.250095674315795	0.9141	-0.0600146039878996	0.2546	0.9141	NA	LXR	12402	0.973249675324675	0.9996	0.973249675324675
25	KEGG_BETA_ALANINE_METABOLISM	0.244009311720484	0.9144	-0.262248123271434	0.005	0.9144	NA	LXR	5310	0.973249675324675	0.725345454545455	0.973249675324675
291	BIOCARTA_ERK5_PATHWAY	0.231779133337385	0.9201	-0.0691749370463635	0.4116	0.9201	NA	LXR	12707	0.975806158833063	0.9996	0.975806158833063
114	KEGG_RENIN_ANGIOTENSIN_SYSTEM	0.239490352270246	0.9206	-0.241050708537007	0.0201	0.9206	NA	LXR	4882	0.975806158833063	0.972162162162162	0.975806158833063
193	BIOCARTA_BIOPEPTIDES_PATHWAY	0.243803928085632	0.9242	-0.0914573858018588	0.0462	0.9242	NA	LXR	13501	0.976302179176755	0.9996	0.976302179176755
112	KEGG_COMPLEMENT_AND_COAGULATION_CASCADES	0.238783541970746	0.9245	-0.0253935253935254	0.2882	0.9245	NA	LXR	12939	0.976302179176755	0.9996	0.976302179176755
229	BIOCARTA_MPR_PATHWAY	0.221853274458631	0.9248	-0.0214963431508203	0.6481	0.9248	NA	LXR	6434	0.976302179176755	0.9996	0.976302179176755
17	KEGG_CYSTEINE_AND_METHIONINE_METABOLISM	0.248152484710193	0.9271	-0.00968570863807077	0.766	0.9271	NA	LXR	13306	0.97636618357488	0.9996	0.97636618357488
181	BIOCARTA_CSK_PATHWAY	0.232288302958976	0.9319	-0.0296200532804394	0.643	0.9319	NA	LXR	13980	0.979425361155698	0.9996	0.979425361155698
38	KEGG_INOSITOL_PHOSPHATE_METABOLISM	0.257433671067784	0.9349	-0.0508508112386229	0.1062	0.9349	NA	LXR	11520	0.979481505204163	0.9996	0.979481505204163
7	KEGG_ASCORBATE_AND_ALDARATE_METABOLISM	0.191131441518195	0.9368	-0.376962575293769	0.0058	0.9368	NA	LXR	7635	0.979483932853717	0.725345454545455	0.979483932853717
304	BIOCARTA_SHH_PATHWAY	0.234142551523807	0.9382	-0.159129060926237	0.0927	0.9382	NA	LXR	7951	0.980164217252396	0.9996	0.980164217252396
268	BIOCARTA_P53_PATHWAY	0.237824920976053	0.9451	-0.265725288831836	0.0082	0.9451	NA	LXR	5382	0.986510651828299	0.7848	0.986510651828299
99	KEGG_WNT_SIGNALING_PATHWAY	0.251191129259279	0.9485	-0.0313121272365805	0.0275	0.9485	NA	LXR	13519	0.986510651828299	0.972162162162162	0.986510651828299
110	KEGG_TIGHT_JUNCTION	0.244459748585862	0.9488	-0.0375409673254544	0.0283	0.9488	NA	LXR	12252	0.986510651828299	0.974115789473684	0.986510651828299
147	KEGG_AMYOTROPHIC_LATERAL_SCLEROSIS_ALS	0.244832808315272	0.9525	-0.0815650195380126	0.0231	0.9525	NA	LXR	14030	0.98653185770751	0.972162162162162	0.98653185770751
185	BIOCARTA_AKT_PATHWAY	0.226079922929735	0.9526	-0.103911497431845	0.1224	0.9526	NA	LXR	12355	0.98653185770751	0.9996	0.98653185770751
222	BIOCARTA_EIF_PATHWAY	0.172446355513407	0.953	-0.139577367433593	0.2392	0.953	NA	LXR	12054	0.98653185770751	0.9996	0.98653185770751
163	KEGG_MELANOMA	0.255364923290485	0.9541	-0.0385662656567157	0.0806	0.9541	NA	LXR	12168	0.98653185770751	0.9996	0.98653185770751
311	BIOCARTA_TH1TH2_PATHWAY	0.255845446325708	0.9541	-0.086016195931266	0.1683	0.9541	NA	LXR	12173	0.98653185770751	0.9996	0.98653185770751
303	BIOCARTA_IGF1MTOR_PATHWAY	0.230920548269458	0.9551	-0.165432098765432	0.0373	0.9551	NA	LXR	12054	0.98677665615142	0.9996	0.98677665615142
118	KEGG_CYTOSOLIC_DNA_SENSING_PATHWAY	0.242106663950065	0.9566	-0.111193549982688	0.006	0.9566	NA	LXR	7068	0.98677665615142	0.725345454545455	0.98677665615142
321	BIOCARTA_CREB_PATHWAY	0.205093006045407	0.9605	-0.109911544186667	0.1127	0.9605	NA	LXR	13462	0.98799245283019	0.9996	0.98799245283019
160	KEGG_PROSTATE_CANCER	0.224776067610683	0.9608	-0.0255606003502857	0.175	0.9608	NA	LXR	10400	0.98799245283019	0.9996	0.98799245283019
109	KEGG_ADHERENS_JUNCTION	0.202074078020788	0.9624	-0.0657523394563549	0.0586	0.9624	NA	LXR	12296	0.988084144427002	0.9996	0.988084144427002
55	KEGG_PANTOTHENATE_AND_COA_BIOSYNTHESIS	0.215015250334726	0.9643	-0.109706724597610	0.2148	0.9643	NA	LXR	14830	0.988778403755868	0.9996	0.988778403755868
257	BIOCARTA_IGF1R_PATHWAY	0.193572433117552	0.9651	-0.091371561218946	0.2304	0.9651	NA	LXR	12707	0.988778403755868	0.9996	0.988778403755868
115	KEGG_TOLL_LIKE_RECEPTOR_SIGNALING_PATHWAY	0.237799637129506	0.9657	-0.0366881507188894	0.0549	0.9657	NA	LXR	12493	0.988778403755868	0.9996	0.988778403755868
210	BIOCARTA_CELLCYCLE_PATHWAY	0.250951077147896	0.9661	-0.0724057885118783	0.1629	0.9661	NA	LXR	14161	0.988778403755868	0.9996	0.988778403755868
51	KEGG_BUTANOATE_METABOLISM	0.199568298558783	0.9725	-0.19637298018481	0.0056	0.9725	NA	LXR	14102	0.992997658079625	0.725345454545455	0.992997658079625
245	BIOCARTA_RACCYCD_PATHWAY	0.202192551211965	0.9779	-0.114346789539724	0.0783	0.9779	NA	LXR	12824	0.99695494933749	0.9996	0.99695494933749
33	KEGG_GLYCOSAMINOGLYCAN_DEGRADATION	0.203616362286033	0.9817	-0.215418045335572	0.0102	0.9817	NA	LXR	4362	0.997161200923787	0.88944	0.997161200923787
313	BIOCARTA_CTLA4_PATHWAY	0.19889547896801	0.9835	-0.060586608730002	0.3325	0.9835	NA	LXR	13162	0.997161200923787	0.9996	0.997161200923787
242	BIOCARTA_IL7_PATHWAY	0.193678610156883	0.9847	-0.121957240902582	0.1238	0.9847	NA	LXR	2639	0.997161200923787	0.9996	0.997161200923787
296	BIOCARTA_CDC42RAC_PATHWAY	0.159913883574190	0.986	-0.210970672459761	0.0623	0.986	NA	LXR	4273	0.997161200923787	0.9996	0.997161200923787
226	BIOCARTA_GATA3_PATHWAY	0.146338638483041	0.9863	-0.167917448405253	0.1285	0.9863	NA	LXR	3401	0.997161200923787	0.9996	0.997161200923787
281	BIOCARTA_BAD_PATHWAY	0.17492586852896	0.9888	-0.0968682078640585	0.1295	0.9888	NA	LXR	14071	0.997161200923787	0.9996	0.997161200923787
95	KEGG_MTOR_SIGNALING_PATHWAY	0.215014743281356	0.9899	-0.0738908947030021	0.035	0.9899	NA	LXR	6858	0.997161200923787	0.9996	0.997161200923787
182	BIOCARTA_AMI_PATHWAY	0.160187589766329	0.9903	-0.158370370370370	0.0674	0.9903	NA	LXR	14344	0.997161200923787	0.9996	0.997161200923787
178	KEGG_VIRAL_MYOCARDITIS	0.200267420462628	0.9945	-0.0556903123607742	0.0409	0.9945	NA	LXR	12296	0.998316193399846	0.9996	0.998316193399846
256	BIOCARTA_MTOR_PATHWAY	0.148617256195523	0.9953	-0.139625623549168	0.0689	0.9953	NA	LXR	7494	0.998353067484663	0.9996	0.998353067484663
