## Supplemental data and code for "System analysis of cross-talk between nuclear receptors reveals an opposite regulation of the cell cycle by LXR and FXR in human HepaRG liver cells": mygsea2_PPARA_4h.txt

	geneset	ks.pos	p.pos	ks.neg	p.neg	p.best	gene.regulation	desc	le.rnk	p.pos.adj	p.neg.adj	p.best.adj
8	KEGG_FATTY_ACID_METABOLISM	0.77033918553909	0	-0.000346037866429384	0.986	0	NA	PPARA	2108	0	0.9996	0
138	KEGG_ADIPOCYTOKINE_SIGNALING_PATHWAY	0.596683760308889	1e-04	-0.00034646604632746	0.9749	1e-04	NA	PPARA	2776	0.00396363636363636	0.9996	0.00396363636363636
232	BIOCARTA_HIF_PATHWAY	0.690693601594028	2e-04	-0.00241915576400889	0.97	2e-04	NA	PPARA	2178	0.00638048780487805	0.9996	0.00638048780487805
74	KEGG_PPAR_SIGNALING_PATHWAY	0.651358125513929	4e-04	-4.95000495000495e-05	0.9947	4e-04	NA	PPARA	2194	0.00951272727272727	0.9996	0.00951272727272727
94	KEGG_PEROXISOME	0.561729260809028	4e-04	-0.000247610558114198	0.9823	4e-04	NA	PPARA	2926	0.00951272727272727	0.9996	0.00951272727272727
180	BIOCARTA_NO1_PATHWAY	0.617252364165834	6e-04	-0.00242094861660079	0.9226	6e-04	NA	PPARA	1457	0.0122625	0.9996	0.0122625
40	KEGG_GLYCEROPHOSPHOLIPID_METABOLISM	0.497401508771093	8e-04	-0.00158447217270747	0.9168	8e-04	NA	PPARA	3440	0.0147380281690141	0.9996	0.0147380281690141
54	KEGG_NICOTINATE_AND_NICOTINAMIDE_METABOLISM	0.60850611347794	9e-04	-0.0384254457450487	0.4218	9e-04	NA	PPARA	3623	0.0161260273972603	0.9996	0.0161260273972603
325	BIOCARTA_VEGF_PATHWAY	0.561412164094169	0.0017	-0.00192678227360308	0.9671	0.0017	NA	PPARA	1335	0.0239096774193548	0.9996	0.0239096774193548
160	KEGG_PROSTATE_CANCER	0.473469962757806	0.005	-0.000396392825289862	0.9625	0.005	NA	PPARA	3485	0.0495454545454545	0.9996	0.0495454545454545
184	BIOCARTA_AGR_PATHWAY	0.529816361168602	0.0064	-0.000642451198418582	0.9843	0.0064	NA	PPARA	2178	0.0569469387755102	0.9996	0.0569469387755102
167	KEGG_SMALL_CELL_LUNG_CANCER	0.498023907192909	0.0067	-0.000644010700485485	0.9528	0.0067	NA	PPARA	3570	0.0580370860927152	0.9996	0.0580370860927152
96	KEGG_APOPTOSIS	0.481031180619747	0.009	-0.000941386315215776	0.9438	0.009	NA	PPARA	3570	0.0704910179640719	0.9996	0.0704910179640719
321	BIOCARTA_CREB_PATHWAY	0.528060850215943	0.0104	-0.00192659190831399	0.9676	0.0104	NA	PPARA	1897	0.0790883720930233	0.9996	0.0790883720930233
191	BIOCARTA_BCELLSURVIVAL_PATHWAY	0.618997861582958	0.0113	-0.00192545050604789	0.973	0.0113	NA	PPARA	603	0.0830359550561798	0.9996	0.0830359550561798
275	BIOCARTA_AKAPCENTROSOME_PATHWAY	0.566980095645784	0.0133	-0.0439397679585288	0.6704	0.0133	NA	PPARA	2385	0.0920444444444444	0.9996	0.0920444444444444
105	KEGG_VEGF_SIGNALING_PATHWAY	0.431023406840641	0.0143	-0.00193117108195098	0.9046	0.0143	NA	PPARA	5684	0.09483	0.9996	0.09483
106	KEGG_FOCAL_ADHESION	0.397908092324746	0.0144	-0.000647668393782383	0.9116	0.0144	NA	PPARA	6227	0.09483	0.9996	0.09483
156	KEGG_RENAL_CELL_CARCINOMA	0.455590693628004	0.0158	-0.00193069306930693	0.9142	0.0158	NA	PPARA	2178	0.0998376811594203	0.9996	0.0998376811594203
143	KEGG_VASOPRESSIN_REGULATED_WATER_REABSORPTION	0.47524986973528	0.0194	-0.000395530505290221	0.9811	0.0194	NA	PPARA	2524	0.115936363636364	0.9996	0.115936363636364
80	KEGG_ERBB_SIGNALING_PATHWAY	0.447996185421154	0.0209	-0.00193231927860080	0.8703	0.0209	NA	PPARA	2660	0.120961061946903	0.9996	0.120961061946903
31	KEGG_O_GLYCAN_BIOSYNTHESIS	0.512798922897834	0.0217	-0.00637351778656126	0.8233	0.0217	NA	PPARA	4957	0.121818025751073	0.9996	0.121818025751073
304	BIOCARTA_SHH_PATHWAY	0.572720249765971	0.0217	-0.00987459267305224	0.861	0.0217	NA	PPARA	3749	0.121818025751073	0.9996	0.121818025751073
139	KEGG_TYPE_II_DIABETES_MELLITUS	0.47074976054014	0.0227	-0.00192840189873418	0.9225	0.0227	NA	PPARA	3543	0.125811864406780	0.9996	0.125811864406780
322	BIOCARTA_TFF_PATHWAY	0.520725917748321	0.0253	-0.00192602103807595	0.9704	0.0253	NA	PPARA	6395	0.133977327935223	0.9996	0.133977327935223
300	BIOCARTA_IL1R_PATHWAY	0.568190984220453	0.0277	-0.00093887433908188	0.9717	0.0277	NA	PPARA	2776	0.143776190476190	0.9996	0.143776190476190
259	BIOCARTA_NGF_PATHWAY	0.550403184393484	0.0329	-0.00192573572980446	0.9704	0.0329	NA	PPARA	5902	0.163004545454545	0.9996	0.163004545454545
210	BIOCARTA_CELLCYCLE_PATHWAY	0.54418008962474	0.0337	-0.0387217859435966	0.3849	0.0337	NA	PPARA	3434	0.164476119402985	0.9996	0.164476119402985
307	BIOCARTA_HSP27_PATHWAY	0.55355346703861	0.0378	-0.0157985682547519	0.8351	0.0378	NA	PPARA	6395	0.17658	0.9996	0.17658
56	KEGG_RETINOL_METABOLISM	0.529392748538412	0.0402	-0.0130101409844175	0.4365	0.0402	NA	PPARA	4439	0.184309090909091	0.9996	0.184309090909091
107	KEGG_ECM_RECEPTOR_INTERACTION	0.42895056899538	0.0409	-0.000643978798236489	0.9588	0.0409	NA	PPARA	4150	0.185564013840830	0.9996	0.185564013840830
196	BIOCARTA_CASPASE_PATHWAY	0.534246488441212	0.0415	-0.00721094483133304	0.8304	0.0415	NA	PPARA	7653	0.187179310344828	0.9996	0.187179310344828
245	BIOCARTA_RACCYCD_PATHWAY	0.503861057807635	0.0439	-0.00192649673977475	0.9617	0.0439	NA	PPARA	3434	0.193337373737374	0.9996	0.193337373737374
294	BIOCARTA_MITOCHONDRIA_PATHWAY	0.547246729893091	0.045	-0.00721023260407921	0.8763	0.045	NA	PPARA	3570	0.19751677852349	0.9996	0.19751677852349
154	KEGG_PATHWAYS_IN_CANCER	0.390955562366975	0.0462	-0.000651792429180246	0.8269	0.0462	NA	PPARA	3937	0.202105685618729	0.9996	0.202105685618729
214	BIOCARTA_MTA3_PATHWAY	0.506202540139424	0.0473	-0.0282948990173325	0.7023	0.0473	NA	PPARA	5423	0.204862251655629	0.9996	0.204862251655629
141	KEGG_MATURITY_ONSET_DIABETES_OF_THE_YOUNG	0.529095982993141	0.048	-0.0144226019954559	0.669	0.048	NA	PPARA	2769	0.206526315789474	0.9996	0.206526315789474
268	BIOCARTA_P53_PATHWAY	0.560419800234299	0.0484	-0.0387084032783648	0.5915	0.0484	NA	PPARA	5846	0.207564590163934	0.9996	0.207564590163934
290	BIOCARTA_HER2_PATHWAY	0.530228595067182	0.0486	-0.00192611615962070	0.9636	0.0486	NA	PPARA	290	0.207741176470588	0.9996	0.207741176470588
22	KEGG_TYROSINE_METABOLISM	0.507248019788379	0.0517	-0.0135449107716644	0.6327	0.0517	NA	PPARA	5847	0.21743922829582	0.9996	0.21743922829582
64	KEGG_BIOSYNTHESIS_OF_UNSATURATED_FATTY_ACIDS	0.532255332131651	0.0557	-0.00893915448439352	0.8034	0.0557	NA	PPARA	2805	0.228387460815047	0.9996	0.228387460815047
185	BIOCARTA_AKT_PATHWAY	0.510788539935485	0.0559	-0.00192611615962070	0.9614	0.0559	NA	PPARA	6592	0.22849125	0.9996	0.22849125
84	KEGG_PHOSPHATIDYLINOSITOL_SIGNALING_SYSTEM	0.420364542545925	0.0568	-0.00193126671288502	0.9075	0.0568	NA	PPARA	6994	0.230514814814815	0.9996	0.230514814814815
129	KEGG_NEUROTROPHIN_SIGNALING_PATHWAY	0.384926270390925	0.0589	-0.00193606036536934	0.8615	0.0589	NA	PPARA	7250	0.235280487804878	0.9996	0.235280487804878
291	BIOCARTA_ERK5_PATHWAY	0.513998255514136	0.0597	-0.00192564064583025	0.9827	0.0597	NA	PPARA	1897	0.237025454545455	0.9996	0.237025454545455
278	BIOCARTA_RAS_PATHWAY	0.499271575006096	0.0608	-0.00192621129056156	0.9757	0.0608	NA	PPARA	6592	0.238818018018018	0.9996	0.238818018018018
209	BIOCARTA_CXCR4_PATHWAY	0.47123718578283	0.0634	-0.00192630643089993	0.9782	0.0634	NA	PPARA	7109	0.246074777448071	0.9996	0.246074777448071
126	KEGG_LEUKOCYTE_TRANSENDOTHELIAL_MIGRATION	0.385341898241141	0.0645	-0.00193509973206311	0.8602	0.0645	NA	PPARA	5493	0.24852	0.9996	0.24852
314	BIOCARTA_LONGEVITY_PATHWAY	0.540655508708663	0.0646	-0.00192545050604789	0.9732	0.0646	NA	PPARA	5902	0.24852	0.9996	0.24852
90	KEGG_SNARE_INTERACTIONS_IN_VESICULAR_TRANSPORT	0.462000394001862	0.0655	-0.0265915381573745	0.492	0.0655	NA	PPARA	4784	0.251243401759531	0.9996	0.251243401759531
25	KEGG_BETA_ALANINE_METABOLISM	0.511304351215475	0.0659	-0.00182734097194785	0.9653	0.0659	NA	PPARA	246	0.251303790087464	0.9996	0.251303790087464
134	KEGG_INSULIN_SIGNALING_PATHWAY	0.378112565607118	0.0663	-0.00049667229561935	0.9423	0.0663	NA	PPARA	6587	0.252094186046512	0.9996	0.252094186046512
272	BIOCARTA_EDG1_PATHWAY	0.475727757599599	0.0665	-0.00192659190831399	0.9513	0.0665	NA	PPARA	5288	0.252121739130435	0.9996	0.252121739130435
165	KEGG_CHRONIC_MYELOID_LEUKEMIA	0.424008797550468	0.0685	-0.00193097984849235	0.9114	0.0685	NA	PPARA	5902	0.255264957264957	0.9996	0.255264957264957
26	KEGG_SELENOAMINO_ACID_METABOLISM	0.493729289677873	0.0695	-0.016004742145821	0.7442	0.0695	NA	PPARA	5320	0.256088764044944	0.9996	0.256088764044944
37	KEGG_GLYCEROLIPID_METABOLISM	0.458062746314399	0.0701	-0.00271994461203699	0.8964	0.0701	NA	PPARA	6158	0.256119553072626	0.9996	0.256119553072626
18	KEGG_VALINE_LEUCINE_AND_ISOLEUCINE_DEGRADATION	0.482024049241852	0.0731	-0.00766340353999802	0.8352	0.0731	NA	PPARA	6931	0.261242622950820	0.9996	0.261242622950820
47	KEGG_GLYCOSPHINGOLIPID_BIOSYNTHESIS_GANGLIO_SERIES	0.534319657984144	0.0742	-0.0182670945445569	0.7855	0.0742	NA	PPARA	1245	0.263721081081081	0.9996	0.263721081081081
188	BIOCARTA_CHEMICAL_PATHWAY	0.503577182274362	0.0767	-0.0158040300276571	0.7718	0.0767	NA	PPARA	7109	0.2675296	0.9996	0.2675296
35	KEGG_GLYCOSAMINOGLYCAN_BIOSYNTHESIS_KERATAN_SULFATE	0.537317786307953	0.0771	-0.0182670945445569	0.7653	0.0771	NA	PPARA	8015	0.268209574468085	0.9996	0.268209574468085
38	KEGG_INOSITOL_PHOSPHATE_METABOLISM	0.427174179683967	0.0819	-0.00796398891966759	0.7371	0.0819	NA	PPARA	7285	0.282652242744063	0.9996	0.282652242744063
239	BIOCARTA_IL12_PATHWAY	0.516086010925397	0.0858	-0.0117536668477456	0.7553	0.0858	NA	PPARA	2504	0.290034782608696	0.9996	0.290034782608696
244	BIOCARTA_DEATH_PATHWAY	0.499826380680797	0.0867	-0.00721415159600751	0.8228	0.0867	NA	PPARA	3570	0.290034782608696	0.9996	0.290034782608696
213	BIOCARTA_DC_PATHWAY	0.49251777087769	0.0878	-0.0369419201896484	0.434	0.0878	NA	PPARA	7195	0.292219847328244	0.9996	0.292219847328244
153	KEGG_LEISHMANIA_INFECTION	0.422552650958718	0.0907	-0.00094059405940594	0.9224	0.0907	NA	PPARA	7860	0.298079396984925	0.9996	0.298079396984925
158	KEGG_ENDOMETRIAL_CANCER	0.418895025436696	0.0925	-0.00192897418142249	0.9273	0.0925	NA	PPARA	5684	0.300872456575682	0.9996	0.300872456575682
286	BIOCARTA_PML_PATHWAY	0.51915155502637	0.0927	-0.00488816471633832	0.9266	0.0927	NA	PPARA	1553	0.300872456575682	0.9996	0.300872456575682
224	BIOCARTA_FCER1_PATHWAY	0.440495056435046	0.0937	-0.00192763938315540	0.9468	0.0937	NA	PPARA	7810	0.301870935960591	0.9996	0.301870935960591
216	BIOCARTA_EGF_PATHWAY	0.46016501362674	0.095	-0.00192697267651564	0.9589	0.095	NA	PPARA	5902	0.303814180929095	0.9996	0.303814180929095
276	BIOCARTA_PTEN_PATHWAY	0.480035577651172	0.096	-0.00192573572980446	0.9705	0.096	NA	PPARA	5902	0.305518248175182	0.9996	0.305518248175182
104	KEGG_AXON_GUIDANCE	0.373601997467990	0.0963	-0.00819224467504096	0.4469	0.0963	NA	PPARA	8783	0.305729126213592	0.9996	0.305729126213592
88	KEGG_P53_SIGNALING_PATHWAY	0.436130816184271	0.0979	-0.00252450252450252	0.8714	0.0979	NA	PPARA	1898	0.306973205741627	0.9996	0.306973205741627
59	KEGG_NITROGEN_METABOLISM	0.496571304635404	0.0991	-0.0160023707215884	0.6956	0.0991	NA	PPARA	6719	0.307892636579572	0.9996	0.307892636579572
161	KEGG_THYROID_CANCER	0.441418100954293	0.1001	-0.0387332641667902	0.493	0.1001	NA	PPARA	7310	0.309529078014184	0.9996	0.309529078014184
207	BIOCARTA_GCR_PATHWAY	0.493363163263583	0.1007	-0.00192583082316923	0.9675	0.1007	NA	PPARA	6592	0.31065	0.9996	0.31065
261	BIOCARTA_NFAT_PATHWAY	0.408657266814544	0.1015	-0.00192906959489539	0.9117	0.1015	NA	PPARA	6478	0.310688111888112	0.9996	0.310688111888112
103	KEGG_TGF_BETA_SIGNALING_PATHWAY	0.412257551677797	0.1016	-0.00297250433490215	0.7789	0.1016	NA	PPARA	6231	0.310688111888112	0.9996	0.310688111888112
295	BIOCARTA_ACH_PATHWAY	0.500447401905765	0.1017	-0.00192554557124519	0.9712	0.1017	NA	PPARA	1039	0.310688111888112	0.9996	0.310688111888112
243	BIOCARTA_GSK3_PATHWAY	0.491737223535147	0.1042	-0.00192659190831399	0.9516	0.1042	NA	PPARA	5446	0.316226450116009	0.9996	0.316226450116009
247	BIOCARTA_INSULIN_PATHWAY	0.480867794492115	0.1048	-0.00192602103807595	0.9652	0.1048	NA	PPARA	5902	0.317311111111111	0.9996	0.317311111111111
149	KEGG_PRION_DISEASES	0.44088105186075	0.1051	-0.000938967136150235	0.9728	0.1051	NA	PPARA	558	0.317355760368664	0.9996	0.317355760368664
255	BIOCARTA_ETS_PATHWAY	0.54339341786277	0.1053	-0.0509579300809797	0.3863	0.1053	NA	PPARA	5160	0.317355760368664	0.9996	0.317355760368664
269	BIOCARTA_PDGF_PATHWAY	0.447984570651314	0.1067	-0.0019270678920842	0.948	0.1067	NA	PPARA	5902	0.3201	0.9996	0.3201
163	KEGG_MELANOMA	0.408173866978301	0.109	-0.00193078865290361	0.8848	0.109	NA	PPARA	5684	0.324765375854214	0.9996	0.324765375854214
19	KEGG_LYSINE_DEGRADATION	0.417894149237722	0.1128	-0.012113121724513	0.7378	0.1128	NA	PPARA	4995	0.333052821670429	0.9996	0.333052821670429
320	BIOCARTA_TPO_PATHWAY	0.469275221489885	0.1134	-0.00192630643089993	0.9648	0.1134	NA	PPARA	5902	0.33407027027027	0.9996	0.33407027027027
301	BIOCARTA_MET_PATHWAY	0.428028176077961	0.1141	-0.00192744884847287	0.9571	0.1141	NA	PPARA	5684	0.335211659192825	0.9996	0.335211659192825
228	BIOCARTA_HIVNEF_PATHWAY	0.420900872959251	0.1152	-0.00489783802503339	0.805	0.1152	NA	PPARA	7950	0.336342857142857	0.9996	0.336342857142857
323	BIOCARTA_ARF_PATHWAY	0.497716204514675	0.1162	-0.00192564064583025	0.9784	0.1162	NA	PPARA	3006	0.337417699115044	0.9996	0.337417699115044
233	BIOCARTA_IGF1_PATHWAY	0.483429623270466	0.1165	-0.00192602103807595	0.9683	0.1165	NA	PPARA	5902	0.337417699115044	0.9996	0.337417699115044
21	KEGG_HISTIDINE_METABOLISM	0.452009061534677	0.1174	-0.0227755545674621	0.6042	0.1174	NA	PPARA	7143	0.338236123348018	0.9996	0.338236123348018
29	KEGG_N_GLYCAN_BIOSYNTHESIS	0.39809956569876	0.1227	-0.0060818829113924	0.855	0.1227	NA	PPARA	9169	0.348046652267819	0.9996	0.348046652267819
166	KEGG_ACUTE_MYELOID_LEUKEMIA	0.418710055761109	0.1249	-0.00192945134319497	0.927	0.1249	NA	PPARA	5874	0.35075641025641	0.9996	0.35075641025641
62	KEGG_DRUG_METABOLISM_CYTOCHROME_P450	0.47195455978937	0.1252	-0.0166773890236057	0.4175	0.1252	NA	PPARA	6797	0.35075641025641	0.9996	0.35075641025641
60	KEGG_AMINOACYL_TRNA_BIOSYNTHESIS	0.393525403046185	0.1255	-0.0218003855850512	0.6654	0.1255	NA	PPARA	9509	0.35075641025641	0.9996	0.35075641025641
79	KEGG_MAPK_SIGNALING_PATHWAY	0.360863249502732	0.1255	-0.000949810037992401	0.7977	0.1255	NA	PPARA	7304	0.35075641025641	0.9996	0.35075641025641
157	KEGG_PANCREATIC_CANCER	0.405946928190537	0.1264	-0.00193069306930693	0.9032	0.1264	NA	PPARA	2776	0.351768510638298	0.9996	0.351768510638298
136	KEGG_PROGESTERONE_MEDIATED_OOCYTE_MATURATION	0.382467697587171	0.1271	-0.00193203210145645	0.882	0.1271	NA	PPARA	2387	0.35202621564482	0.9996	0.35202621564482
164	KEGG_BLADDER_CANCER	0.432526417085195	0.1331	-0.00242238481313031	0.9228	0.1331	NA	PPARA	4974	0.364978616352201	0.9996	0.364978616352201
315	BIOCARTA_PAR1_PATHWAY	0.433573021621386	0.135	-0.00192754411110562	0.9497	0.135	NA	PPARA	6619	0.368643006263048	0.9996	0.368643006263048
319	BIOCARTA_TOLL_PATHWAY	0.460437330795422	0.1355	-0.0224385904215885	0.4978	0.1355	NA	PPARA	6979	0.368741787941788	0.9996	0.368741787941788
123	KEGG_B_CELL_RECEPTOR_SIGNALING_PATHWAY	0.396485878666447	0.1356	-0.00193117108195098	0.908	0.1356	NA	PPARA	7810	0.368741787941788	0.9996	0.368741787941788
137	KEGG_MELANOGENESIS	0.383269742356258	0.1393	-0.000396648321681789	0.9551	0.1393	NA	PPARA	8883	0.374942094455852	0.9996	0.374942094455852
197	BIOCARTA_CCR3_PATHWAY	0.426430266750677	0.1396	-0.0484022324294957	0.4613	0.1396	NA	PPARA	5684	0.374942094455852	0.9996	0.374942094455852
289	BIOCARTA_CARDIACEGF_PATHWAY	0.512122334566461	0.1402	-0.0213312265455264	0.6748	0.1402	NA	PPARA	4974	0.375280981595092	0.9996	0.375280981595092
10	KEGG_PRIMARY_BILE_ACID_BIOSYNTHESIS	0.519755520484661	0.1417	-0.0083934037720944	0.8358	0.1417	NA	PPARA	305	0.376378313253012	0.9996	0.376378313253012
205	BIOCARTA_COMP_PATHWAY	0.488900861826601	0.1428	-0.0187142010665613	0.7495	0.1428	NA	PPARA	3356	0.376378313253012	0.9996	0.376378313253012
279	BIOCARTA_NKCELLS_PATHWAY	0.474018605251727	0.1432	-0.00192592592592593	0.9561	0.1432	NA	PPARA	5801	0.376378313253012	0.9996	0.376378313253012
115	KEGG_TOLL_LIKE_RECEPTOR_SIGNALING_PATHWAY	0.394282169215468	0.1461	-0.000941993058998513	0.9191	0.1461	NA	PPARA	2178	0.381717131474104	0.9996	0.381717131474104
262	BIOCARTA_NTHI_PATHWAY	0.511496391066466	0.1465	-0.000938456979156377	0.9801	0.1465	NA	PPARA	6592	0.381717131474104	0.9996	0.381717131474104
55	KEGG_PANTOTHENATE_AND_COA_BIOSYNTHESIS	0.499077476944777	0.1534	-0.00162930779105362	0.9766	0.1534	NA	PPARA	4700	0.394198821218075	0.9996	0.394198821218075
24	KEGG_TRYPTOPHAN_METABOLISM	0.427099865701383	0.1563	-0.0119130004943154	0.693	0.1563	NA	PPARA	3545	0.398519298245614	0.9996	0.398519298245614
246	BIOCARTA_GLEEVEC_PATHWAY	0.468926693421399	0.1586	-0.00192621129056156	0.9594	0.1586	NA	PPARA	5713	0.400952307692308	0.9996	0.400952307692308
227	BIOCARTA_GH_PATHWAY	0.448372795533338	0.1593	-0.00192659190831399	0.9567	0.1593	NA	PPARA	5902	0.400952307692308	0.9996	0.400952307692308
155	KEGG_COLORECTAL_CANCER	0.403773536847764	0.1594	-0.00192992874109264	0.9071	0.1594	NA	PPARA	5684	0.400952307692308	0.9996	0.400952307692308
313	BIOCARTA_CTLA4_PATHWAY	0.470463554610889	0.1652	-0.00192573572980446	0.9653	0.1652	NA	PPARA	2142	0.412369465648855	0.9996	0.412369465648855
116	KEGG_NOD_LIKE_RECEPTOR_SIGNALING_PATHWAY	0.425198663156142	0.1667	-0.000940221694378464	0.9524	0.1667	NA	PPARA	2888	0.415321142857143	0.9996	0.415321142857143
52	KEGG_ONE_CARBON_POOL_BY_FOLATE	0.471458515760094	0.1672	-0.0298227423097813	0.6985	0.1672	NA	PPARA	7455	0.415774904942966	0.9996	0.415774904942966
45	KEGG_SPHINGOLIPID_METABOLISM	0.41291314903086	0.1704	-0.00380604023528249	0.8927	0.1704	NA	PPARA	4823	0.420781132075472	0.9996	0.420781132075472
173	KEGG_GRAFT_VERSUS_HOST_DISEASE	0.418856524690388	0.1749	-0.000939199209095403	0.9425	0.1749	NA	PPARA	10217	0.428406741573034	0.9996	0.428406741573034
6	KEGG_GALACTOSE_METABOLISM	0.457977560637086	0.1756	-0.0232650037046184	0.5932	0.1756	NA	PPARA	6671	0.428516417910448	0.9996	0.428516417910448
270	BIOCARTA_CCR5_PATHWAY	0.480484123588609	0.1796	-0.0483878931516319	0.4763	0.1796	NA	PPARA	4623	0.432627624309392	0.9996	0.432627624309392
280	BIOCARTA_CHREBP2_PATHWAY	0.367443395061509	0.1831	-0.00934348427921693	0.8142	0.1831	NA	PPARA	6387	0.437833272394881	0.9996	0.437833272394881
252	BIOCARTA_MAPK_PATHWAY	0.375685976247751	0.1849	-0.00683709869203329	0.6937	0.1849	NA	PPARA	9346	0.440028260869565	0.9996	0.440028260869565
302	BIOCARTA_GPCR_PATHWAY	0.399760422503624	0.1857	-0.0439810239177703	0.375	0.1857	NA	PPARA	7746	0.440028260869565	0.9996	0.440028260869565
113	KEGG_ANTIGEN_PROCESSING_AND_PRESENTATION	0.369715459310127	0.1879	-0.0106514738667327	0.4265	0.1879	NA	PPARA	10517	0.442038129496403	0.9996	0.442038129496403
208	BIOCARTA_CTCF_PATHWAY	0.44763120221125	0.1914	-0.00192621129056156	0.9688	0.1914	NA	PPARA	7131	0.447055714285714	0.9996	0.447055714285714
147	KEGG_AMYOTROPHIC_LATERAL_SCLEROSIS_ALS	0.400822636912236	0.1922	-0.00489686897165752	0.8005	0.1922	NA	PPARA	6395	0.448124064171123	0.9996	0.448124064171123
168	KEGG_NON_SMALL_CELL_LUNG_CANCER	0.393288786767222	0.193	-0.00192916501780768	0.9172	0.193	NA	PPARA	2478	0.449188612099644	0.9996	0.449188612099644
159	KEGG_GLIOMA	0.388820374120449	0.1952	-0.00193021529324425	0.8918	0.1952	NA	PPARA	5902	0.452591150442478	0.9996	0.452591150442478
46	KEGG_GLYCOSPHINGOLIPID_BIOSYNTHESIS_LACTO_AND_NEOLACTO_SERIES	0.446853841765323	0.1963	-0.00128433115984983	0.9717	0.1963	NA	PPARA	4392	0.452840211640212	0.9996	0.452840211640212
296	BIOCARTA_CDC42RAC_PATHWAY	0.429949863035818	0.1974	-0.00192554557124519	0.9835	0.1974	NA	PPARA	1976	0.453777152899824	0.9996	0.453777152899824
220	BIOCARTA_ERK_PATHWAY	0.406865903524637	0.1988	-0.0104732733919573	0.82	0.1988	NA	PPARA	5902	0.454033507853403	0.9996	0.454033507853403
179	BIOCARTA_RELA_PATHWAY	0.479720799401719	0.1989	-0.00488792337316086	0.9405	0.1989	NA	PPARA	6592	0.454033507853403	0.9996	0.454033507853403
267	BIOCARTA_P38MAPK_PATHWAY	0.390824053394774	0.2097	-0.0107755424843063	0.7736	0.2097	NA	PPARA	2660	0.473531958762887	0.9996	0.473531958762887
39	KEGG_GLYCOSYLPHOSPHATIDYLINOSITOL_GPI_ANCHOR_BIOSYNTHESIS	0.436792760620999	0.2116	-0.0192146208940479	0.6238	0.2116	NA	PPARA	7251	0.473786666666667	0.9996	0.473786666666667
253	BIOCARTA_MCALPAIN_PATHWAY	0.418205581286527	0.2125	-0.0234614244789094	0.7273	0.2125	NA	PPARA	7109	0.474317406143345	0.9996	0.474317406143345
250	BIOCARTA_KERATINOCYTE_PATHWAY	0.417384179541168	0.2138	-0.00489517405063291	0.8315	0.2138	NA	PPARA	3913	0.476406132879046	0.9996	0.476406132879046
186	BIOCARTA_ALK_PATHWAY	0.413773122738913	0.2147	-0.0249098008204419	0.4151	0.2147	NA	PPARA	6105	0.476787096774194	0.9996	0.476787096774194
194	BIOCARTA_CDMAC_PATHWAY	0.492428295163395	0.2164	-0.048385504097956	0.523	0.2164	NA	PPARA	6592	0.478936040609137	0.9996	0.478936040609137
125	KEGG_FC_GAMMA_R_MEDIATED_PHAGOCYTOSIS	0.35661352072327	0.2171	-0.00193308550185874	0.8788	0.2171	NA	PPARA	6606	0.479673648648649	0.9996	0.479673648648649
281	BIOCARTA_BAD_PATHWAY	0.414964838122578	0.219	-0.00192649673977475	0.9655	0.219	NA	PPARA	6609	0.483055649241147	0.9996	0.483055649241147
51	KEGG_BUTANOATE_METABOLISM	0.427189806307935	0.2213	-0.0113159065078816	0.7695	0.2213	NA	PPARA	3031	0.486488067226891	0.9996	0.486488067226891
61	KEGG_METABOLISM_OF_XENOBIOTICS_BY_CYTOCHROME_P450	0.422646216798555	0.2234	-0.0210797169577911	0.3419	0.2234	NA	PPARA	6835	0.487012	0.9996	0.487012
230	BIOCARTA_HCMV_PATHWAY	0.456766179191544	0.2271	-0.00192564064583025	0.9791	0.2271	NA	PPARA	7989	0.489584184514003	0.9996	0.489584184514003
308	BIOCARTA_TCR_PATHWAY	0.396131212017239	0.2309	-0.00192821121328983	0.9377	0.2309	NA	PPARA	6592	0.494299836333879	0.9996	0.494299836333879
101	KEGG_NOTCH_SIGNALING_PATHWAY	0.385456294639752	0.2321	-0.0144390050932107	0.5808	0.2321	NA	PPARA	6525	0.496056862745098	0.9996	0.496056862745098
203	BIOCARTA_CERAMIDE_PATHWAY	0.414399475439772	0.2339	-0.0502271829316476	0.4581	0.2339	NA	PPARA	2937	0.499088417618271	0.9996	0.499088417618271
273	BIOCARTA_MYOSIN_PATHWAY	0.422242506813906	0.2373	-0.0154157814121251	0.6459	0.2373	NA	PPARA	6619	0.504696585365854	0.9996	0.504696585365854
176	KEGG_ARRHYTHMOGENIC_RIGHT_VENTRICULAR_CARDIOMYOPATHY_ARVC	0.358848848536454	0.2407	-0.00267366440560479	0.8685	0.2407	NA	PPARA	6430	0.510268395461912	0.9996	0.510268395461912
305	BIOCARTA_SPRY_PATHWAY	0.449235806049377	0.245	-0.0235038514714596	0.6756	0.245	NA	PPARA	5902	0.515209003215434	0.9996	0.515209003215434
238	BIOCARTA_IL10_PATHWAY	0.456745703256221	0.2474	-0.00844319360094801	0.8485	0.2474	NA	PPARA	5713	0.519021086261981	0.9996	0.519021086261981
162	KEGG_BASAL_CELL_CARCINOMA	0.399067081873081	0.2502	-0.0098936433341578	0.543	0.2502	NA	PPARA	9362	0.521117197452229	0.9996	0.521117197452229
120	KEGG_HEMATOPOIETIC_CELL_LINEAGE	0.379069792718624	0.2518	-0.000941293039385682	0.9231	0.2518	NA	PPARA	7232	0.521956259904913	0.9996	0.521956259904913
15	KEGG_ALANINE_ASPARTATE_AND_GLUTAMATE_METABOLISM	0.432915068956501	0.2623	-0.0159600751062358	0.6261	0.2623	NA	PPARA	5397	0.53691455399061	0.9996	0.53691455399061
225	BIOCARTA_FMLP_PATHWAY	0.391268020385792	0.2657	-0.0728440820360761	0.126	0.2657	NA	PPARA	8528	0.541536448598131	0.9996	0.541536448598131
189	BIOCARTA_SPPA_PATHWAY	0.414162934485089	0.268	-0.0483974517260112	0.44	0.268	NA	PPARA	5684	0.545169517884914	0.9996	0.545169517884914
175	KEGG_HYPERTROPHIC_CARDIOMYOPATHY_HCM	0.357227220991047	0.2686	-0.00267485635030711	0.8296	0.2686	NA	PPARA	6430	0.545541614906832	0.9996	0.545541614906832
187	BIOCARTA_AT1R_PATHWAY	0.385090583556465	0.2745	-0.0249036466053958	0.598	0.2745	NA	PPARA	7250	0.55493972179289	0.9996	0.55493972179289
151	KEGG_EPITHELIAL_CELL_SIGNALING_IN_HELICOBACTER_PYLORI_INFECTION	0.363980100157650	0.2767	-0.00494975993664307	0.8033	0.2767	NA	PPARA	5766	0.55509754601227	0.9996	0.55509754601227
93	KEGG_ENDOCYTOSIS	0.331245412402307	0.2844	-0.00224003185823087	0.7826	0.2844	NA	PPARA	8989	0.567065853658537	0.9996	0.567065853658537
254	BIOCARTA_PPARA_PATHWAY	0.394407033628817	0.2885	-0.00192926045016077	0.8962	0.2885	NA	PPARA	6592	0.571754545454545	0.9996	0.571754545454545
204	BIOCARTA_TID_PATHWAY	0.439476690679355	0.2904	-0.0048886474741988	0.9276	0.2904	NA	PPARA	7195	0.572915837104072	0.9996	0.572915837104072
201	BIOCARTA_G2_PATHWAY	0.426409967837341	0.2912	-0.040304257631137	0.3728	0.2912	NA	PPARA	5846	0.573628915662651	0.9996	0.573628915662651
190	BIOCARTA_ATM_PATHWAY	0.455108747687179	0.2929	-0.0761975308641975	0.2602	0.2929	NA	PPARA	9828	0.574382608695652	0.9996	0.574382608695652
122	KEGG_T_CELL_RECEPTOR_SIGNALING_PATHWAY	0.349561792156152	0.2952	-0.00193433191151671	0.8503	0.2952	NA	PPARA	7819	0.575132444444444	0.9996	0.575132444444444
50	KEGG_PROPANOATE_METABOLISM	0.404028649503498	0.2965	-0.00182824389761834	0.9605	0.2965	NA	PPARA	298	0.575132444444444	0.9996	0.575132444444444
263	BIOCARTA_NFKB_PATHWAY	0.429873939854463	0.2965	-0.00488961327604090	0.8988	0.2965	NA	PPARA	1018	0.575132444444444	0.9996	0.575132444444444
215	BIOCARTA_CALCINEURIN_PATHWAY	0.428096441715697	0.2968	-0.0483902824412404	0.5221	0.2968	NA	PPARA	7989	0.575132444444444	0.9996	0.575132444444444
316	BIOCARTA_STRESS_PATHWAY	0.422200304731784	0.3081	-0.0502346258335391	0.3302	0.3081	NA	PPARA	6592	0.59090146627566	0.9996	0.59090146627566
312	BIOCARTA_41BB_PATHWAY	0.424981507676771	0.32	-0.0799387745025428	0.3856	0.32	NA	PPARA	9346	0.605730824891462	0.9996	0.605730824891462
28	KEGG_STARCH_AND_SUCROSE_METABOLISM	0.374936642381709	0.3275	-0.0232822540781018	0.4712	0.3275	NA	PPARA	4657	0.614591104734577	0.9996	0.614591104734577
3	KEGG_PENTOSE_PHOSPHATE_PATHWAY	0.379751596541889	0.3333	-0.0232673022773304	0.6511	0.3333	NA	PPARA	8375	0.618748936170213	0.9996	0.618748936170213
231	BIOCARTA_P53HYPOXIA_PATHWAY	0.404078903665036	0.3358	-0.00953180561043066	0.8597	0.3358	NA	PPARA	5846	0.622133711048159	0.9996	0.622133711048159
199	BIOCARTA_MCM_PATHWAY	0.444165304974766	0.3418	-0.085423661860557	0.2201	0.3418	NA	PPARA	3522	0.628796624472574	0.9996	0.628796624472574
95	KEGG_MTOR_SIGNALING_PATHWAY	0.35827325620764	0.3477	-0.00192887877738761	0.9384	0.3477	NA	PPARA	9187	0.636963025210084	0.9996	0.636963025210084
82	KEGG_CYTOKINE_CYTOKINE_RECEPTOR_INTERACTION	0.344165381019943	0.3512	-0.000549615269311482	0.8538	0.3512	NA	PPARA	5363	0.639628372739917	0.9996	0.639628372739917
13	KEGG_PURINE_METABOLISM	0.331175016272512	0.3522	-0.00343044645520533	0.6889	0.3522	NA	PPARA	4507	0.63983	0.9996	0.63983
100	KEGG_DORSO_VENTRAL_AXIS_FORMATION	0.401574861643674	0.3537	-0.083078138891633	0.1839	0.3537	NA	PPARA	5684	0.641663800277393	0.9996	0.641663800277393
57	KEGG_PORPHYRIN_AND_CHLOROPHYLL_METABOLISM	0.39276132950262	0.3578	-0.00844945152683071	0.814	0.3578	NA	PPARA	4970	0.645520551724138	0.9996	0.645520551724138
256	BIOCARTA_MTOR_PATHWAY	0.388737481348648	0.3616	-0.00192621129056156	0.9679	0.3616	NA	PPARA	40	0.646673770491803	0.9996	0.646673770491803
65	KEGG_ABC_TRANSPORTERS	0.38057474969981	0.3618	-0.00954217344012657	0.6752	0.3618	NA	PPARA	4019	0.646673770491803	0.9996	0.646673770491803
251	BIOCARTA_PYK2_PATHWAY	0.373672299324325	0.3626	-0.0484141883213121	0.389	0.3626	NA	PPARA	7250	0.64704065484311	0.9996	0.64704065484311
257	BIOCARTA_IGF1R_PATHWAY	0.371965379816014	0.3643	-0.00192621129056156	0.9744	0.3643	NA	PPARA	891	0.648483265306122	0.9996	0.648483265306122
283	BIOCARTA_EIF4_PATHWAY	0.380718495092696	0.3644	-0.00192630643089993	0.9708	0.3644	NA	PPARA	981	0.648483265306122	0.9996	0.648483265306122
195	BIOCARTA_CARM_ER_PATHWAY	0.379430472810275	0.3679	-0.0249061079264677	0.5002	0.3679	NA	PPARA	6191	0.651352226720648	0.9996	0.651352226720648
4	KEGG_PENTOSE_AND_GLUCURONATE_INTERCONVERSIONS	0.410396466659161	0.3708	-0.0805392326304874	0.2596	0.3708	NA	PPARA	7801	0.652767698519516	0.9996	0.652767698519516
140	KEGG_TYPE_I_DIABETES_MELLITUS	0.37059324327726	0.3743	-0.000939245637451184	0.9517	0.3743	NA	PPARA	9911	0.658043548387097	0.9996	0.658043548387097
81	KEGG_CALCIUM_SIGNALING_PATHWAY	0.332773570173181	0.3855	-0.00223958592544667	0.6927	0.3855	NA	PPARA	8876	0.670048021108179	0.9996	0.670048021108179
121	KEGG_NATURAL_KILLER_CELL_MEDIATED_CYTOTOXICITY	0.329312361714319	0.3878	-0.00193682955899881	0.7895	0.3878	NA	PPARA	8388	0.670048021108179	0.9996	0.670048021108179
152	KEGG_PATHOGENIC_ESCHERICHIA_COLI_INFECTION	0.345082918497164	0.3883	-0.023498565350747	0.3734	0.3883	NA	PPARA	7157	0.670048021108179	0.9996	0.670048021108179
206	BIOCARTA_HDAC_PATHWAY	0.38395602687153	0.393	-0.00192659190831399	0.9634	0.393	NA	PPARA	6664	0.675484888304862	0.9996	0.675484888304862
277	BIOCARTA_RAC1_PATHWAY	0.404222080239095	0.4003	-0.00192621129056156	0.9564	0.4003	NA	PPARA	7857	0.685330366492147	0.9996	0.685330366492147
260	BIOCARTA_VIP_PATHWAY	0.375457903530088	0.4093	-0.0439636435487058	0.4187	0.4093	NA	PPARA	7746	0.696182574772432	0.9996	0.696182574772432
142	KEGG_ALDOSTERONE_REGULATED_SODIUM_REABSORPTION	0.377971535013041	0.4114	-0.00192792525582085	0.9232	0.4114	NA	PPARA	5288	0.697939299610895	0.9996	0.697939299610895
211	BIOCARTA_CYTOKINE_PATHWAY	0.409283951492944	0.4196	-0.0142723097436910	0.7185	0.4196	NA	PPARA	7195	0.708176516129032	0.9996	0.708176516129032
85	KEGG_NEUROACTIVE_LIGAND_RECEPTOR_INTERACTION	0.337213720394769	0.4239	-0.00370018500925046	0.3378	0.4239	NA	PPARA	9237	0.711760205391528	0.9996	0.711760205391528
264	BIOCARTA_NOS1_PATHWAY	0.369104143415457	0.4351	-0.0439527877919897	0.4652	0.4351	NA	PPARA	7746	0.718574242424242	0.9996	0.718574242424242
41	KEGG_ETHER_LIPID_METABOLISM	0.382439797207982	0.4369	-0.00380472378693547	0.899	0.4369	NA	PPARA	4823	0.720637074401009	0.9996	0.720637074401009
43	KEGG_LINOLEIC_ACID_METABOLISM	0.397408933934999	0.4406	-0.0284062839640352	0.4422	0.4406	NA	PPARA	3545	0.723092597239649	0.9996	0.723092597239649
108	KEGG_CELL_ADHESION_MOLECULES_CAMS	0.331201296579745	0.4448	-0.0106763333002284	0.2978	0.4448	NA	PPARA	10031	0.726883582089552	0.9996	0.726883582089552
89	KEGG_UBIQUITIN_MEDIATED_PROTEOLYSIS	0.311771195913517	0.4649	-0.0072499751713179	0.5811	0.4649	NA	PPARA	7845	0.744295226438188	0.9996	0.744295226438188
240	BIOCARTA_IL2RB_PATHWAY	0.363001367776638	0.4672	-0.00192763938315540	0.9223	0.4672	NA	PPARA	5902	0.745448477466504	0.9996	0.745448477466504
11	KEGG_STEROID_HORMONE_BIOSYNTHESIS	0.384102013250748	0.4715	-0.00840585443037975	0.597	0.4715	NA	PPARA	6835	0.748449029126214	0.9996	0.748449029126214
172	KEGG_ALLOGRAFT_REJECTION	0.353628242813821	0.475	-0.0106256795492735	0.6902	0.475	NA	PPARA	9911	0.752179176755448	0.9996	0.752179176755448
223	BIOCARTA_FAS_PATHWAY	0.364593052163660	0.4765	-0.0191205533596838	0.6458	0.4765	NA	PPARA	3921	0.752731884057971	0.9996	0.752731884057971
202	BIOCARTA_LAIR_PATHWAY	0.394705691964545	0.4803	-0.0142694909396139	0.8284	0.4803	NA	PPARA	1728	0.756906506024096	0.9996	0.756906506024096
34	KEGG_GLYCOSAMINOGLYCAN_BIOSYNTHESIS_CHONDROITIN_SULFATE	0.391669977061289	0.4847	-0.0850454365863295	0.1514	0.4847	NA	PPARA	9974	0.761089555822329	0.9996	0.761089555822329
219	BIOCARTA_ECM_PATHWAY	0.349830829940171	0.4872	-0.00192621129056156	0.9822	0.4872	NA	PPARA	40	0.764097841726619	0.9996	0.764097841726619
284	BIOCARTA_STEM_PATHWAY	0.413405223270504	0.4912	-0.0142680819550728	0.805	0.4912	NA	PPARA	7232	0.766694033412888	0.9996	0.766694033412888
242	BIOCARTA_IL7_PATHWAY	0.401189737659827	0.4982	-0.00192564064583025	0.9725	0.4982	NA	PPARA	6191	0.769357260920897	0.9996	0.769357260920897
1	KEGG_GLYCOLYSIS_GLUCONEOGENESIS	0.327986188764556	0.5191	-0.0233076009501188	0.3375	0.5191	NA	PPARA	9651	0.790433993015134	0.9996	0.790433993015134
83	KEGG_CHEMOKINE_SIGNALING_PATHWAY	0.315733779315973	0.5241	-0.00194174757281553	0.7374	0.5241	NA	PPARA	5902	0.793429166666667	0.9996	0.793429166666667
218	BIOCARTA_EPO_PATHWAY	0.361548007232611	0.5258	-0.0799466693002815	0.3046	0.5258	NA	PPARA	5902	0.795082543352601	0.9996	0.795082543352601
282	BIOCARTA_CK1_PATHWAY	0.349857724723623	0.5382	-0.0136276107243371	0.8626	0.5382	NA	PPARA	891	0.806325942857143	0.9996	0.806325942857143
293	BIOCARTA_MEF2D_PATHWAY	0.353127848049796	0.5389	-0.0483902824412404	0.5584	0.5389	NA	PPARA	7746	0.806325942857143	0.9996	0.806325942857143
265	BIOCARTA_NO2IL12_PATHWAY	0.371558403124433	0.5493	-0.0401422011553844	0.5431	0.5493	NA	PPARA	11485	0.815166930917327	0.9996	0.815166930917327
36	KEGG_GLYCOSAMINOGLYCAN_BIOSYNTHESIS_HEPARAN_SULFATE	0.358575707984665	0.5503	-0.0209938747283146	0.5978	0.5503	NA	PPARA	7308	0.815166930917327	0.9996	0.815166930917327
102	KEGG_HEDGEHOG_SIGNALING_PATHWAY	0.346530979288357	0.5534	-0.0098941327792619	0.5419	0.5534	NA	PPARA	7779	0.817906440677966	0.9996	0.817906440677966
299	BIOCARTA_NKT_PATHWAY	0.36376984459807	0.5572	-0.0117577314494615	0.6904	0.5572	NA	PPARA	11485	0.82074054054054	0.9996	0.82074054054054
86	KEGG_CELL_CYCLE	0.324404700034832	0.5645	-0.0150394599692262	0.2006	0.5645	NA	PPARA	7242	0.827764573991031	0.9996	0.827764573991031
237	BIOCARTA_IL6_PATHWAY	0.338421452982680	0.5676	-0.0142730146187278	0.81	0.5676	NA	PPARA	9615	0.828108361204013	0.9996	0.828108361204013
9	KEGG_STEROID_BIOSYNTHESIS	0.349830358143241	0.5715	-0.274823482940799	0.0272	0.5715	NA	PPARA	9748	0.831503893214683	0.972162162162162	0.831503893214683
44	KEGG_ALPHA_LINOLENIC_ACID_METABOLISM	0.382156754256049	0.5777	-0.0432549871617618	0.4327	0.5777	NA	PPARA	3349	0.836801328903654	0.9996	0.836801328903654
5	KEGG_FRUCTOSE_AND_MANNOSE_METABOLISM	0.350943335162293	0.5811	-0.0585590037556829	0.1487	0.5811	NA	PPARA	8288	0.838819823788546	0.9996	0.838819823788546
303	BIOCARTA_IGF1MTOR_PATHWAY	0.359892631004319	0.587	-0.00192592592592593	0.9658	0.587	NA	PPARA	40	0.84124600219058	0.9996	0.84124600219058
192	BIOCARTA_BCR_PATHWAY	0.332643197318921	0.5886	-0.0484285431903538	0.2851	0.5886	NA	PPARA	7810	0.842329102844639	0.9996	0.842329102844639
124	KEGG_FC_EPSILON_RI_SIGNALING_PATHWAY	0.322900282633478	0.5899	-0.00193145800316957	0.8862	0.5899	NA	PPARA	9157	0.842917467248908	0.9996	0.842917467248908
53	KEGG_RIBOFLAVIN_METABOLISM	0.369013789867882	0.5954	-0.0918337118593858	0.2535	0.5954	NA	PPARA	6947	0.84742459194777	0.9996	0.84742459194777
310	BIOCARTA_TGFB_PATHWAY	0.332478395807096	0.597	-0.0362451236975952	0.6498	0.597	NA	PPARA	6191	0.848778260869565	0.9996	0.848778260869565
32	KEGG_AMINO_SUGAR_AND_NUCLEOTIDE_SUGAR_METABOLISM	0.331352221320446	0.6032	-0.0232868584989617	0.4491	0.6032	NA	PPARA	6795	0.851540453074434	0.9996	0.851540453074434
133	KEGG_REGULATION_OF_ACTIN_CYTOSKELETON	0.3022206725525	0.6035	-0.00194416749750748	0.7336	0.6035	NA	PPARA	6628	0.851540453074434	0.9996	0.851540453074434
317	BIOCARTA_TNFR1_PATHWAY	0.340709003202000	0.607	-0.0502445531347265	0.2963	0.607	NA	PPARA	3185	0.852580728051392	0.9996	0.852580728051392
150	KEGG_VIBRIO_CHOLERAE_INFECTION	0.294954537249223	0.6087	-0.0322500865608152	0.3729	0.6087	NA	PPARA	8255	0.852580728051392	0.9996	0.852580728051392
234	BIOCARTA_IL17_PATHWAY	0.388147592339244	0.6088	-0.0142680819550728	0.7669	0.6088	NA	PPARA	8085	0.852580728051392	0.9996	0.852580728051392
285	BIOCARTA_PGC1A_PATHWAY	0.341036087012846	0.6126	-0.0248913472935599	0.6389	0.6126	NA	PPARA	9550	0.854243923240938	0.9996	0.854243923240938
75	KEGG_BASE_EXCISION_REPAIR	0.346114741151296	0.6199	-0.00924050007412166	0.7656	0.6199	NA	PPARA	2530	0.86053361611877	0.9996	0.86053361611877
200	BIOCARTA_G1_PATHWAY	0.342484899252340	0.6253	-0.0387313506570497	0.3969	0.6253	NA	PPARA	5846	0.864579704016913	0.9996	0.864579704016913
112	KEGG_COMPLEMENT_AND_COAGULATION_CASCADES	0.308094198699291	0.6274	-0.00584100584100584	0.746	0.6274	NA	PPARA	4058	0.866567265047518	0.9996	0.866567265047518
92	KEGG_LYSOSOME	0.282202897545298	0.6308	-0.0431783215047893	0.0655	0.6308	NA	PPARA	11966	0.869427186512118	0.9996	0.869427186512118
266	BIOCARTA_RARRXR_PATHWAY	0.350820337292086	0.6387	-0.163070846704517	0.1098	0.6387	NA	PPARA	6330	0.873230094043887	0.9996	0.873230094043887
311	BIOCARTA_TH1TH2_PATHWAY	0.368800355031022	0.6427	-0.0117519257357298	0.7883	0.6427	NA	PPARA	11485	0.877506889352818	0.9996	0.877506889352818
118	KEGG_CYTOSOLIC_DNA_SENSING_PATHWAY	0.313117438847975	0.65	-0.000939803135974675	0.9624	0.65	NA	PPARA	6592	0.884703433922997	0.9996	0.884703433922997
119	KEGG_JAK_STAT_SIGNALING_PATHWAY	0.307507577282454	0.6513	-0.00154098523636725	0.8087	0.6513	NA	PPARA	3485	0.885529484536082	0.9996	0.885529484536082
58	KEGG_TERPENOID_BACKBONE_BIOSYNTHESIS	0.358996875999818	0.6553	-0.0113058504073068	0.8376	0.6553	NA	PPARA	8350	0.885529484536082	0.9996	0.885529484536082
110	KEGG_TIGHT_JUNCTION	0.290210336625071	0.6679	-0.00506505114708511	0.662	0.6679	NA	PPARA	8106	0.894580962128966	0.9996	0.894580962128966
249	BIOCARTA_INTRINSIC_PATHWAY	0.314751786455689	0.6682	-0.101052007704845	0.2084	0.6682	NA	PPARA	4058	0.894580962128966	0.9996	0.894580962128966
16	KEGG_GLYCINE_SERINE_AND_THREONINE_METABOLISM	0.3407556064102	0.6723	-0.0160086960818222	0.6224	0.6723	NA	PPARA	5156	0.897314693877551	0.9996	0.897314693877551
91	KEGG_REGULATION_OF_AUTOPHAGY	0.306061180410288	0.6777	-0.0992176090987024	0.0824	0.6777	NA	PPARA	8935	0.89901784989858	0.9996	0.89901784989858
17	KEGG_CYSTEINE_AND_METHIONINE_METABOLISM	0.316898581450563	0.681	-0.0160110693813007	0.6435	0.681	NA	PPARA	6865	0.901477295660949	0.9996	0.901477295660949
217	BIOCARTA_NDKDYNAMIN_PATHWAY	0.31081431674979	0.6919	-0.133708586382264	0.1695	0.6919	NA	PPARA	13620	0.9050052	0.9996	0.9050052
130	KEGG_LONG_TERM_DEPRESSION	0.301622450503088	0.6946	-0.0234630234630235	0.2932	0.6946	NA	PPARA	9170	0.905263609756098	0.9996	0.905263609756098
127	KEGG_INTESTINAL_IMMUNE_NETWORK_FOR_IGA_PRODUCTION	0.317117353212186	0.704	-0.0106309335443038	0.571	0.704	NA	PPARA	9436	0.905263609756098	0.9996	0.905263609756098
178	KEGG_VIRAL_MYOCARDITIS	0.297104089977858	0.7041	-0.0106430374733924	0.5839	0.7041	NA	PPARA	7653	0.905263609756098	0.9996	0.905263609756098
226	BIOCARTA_GATA3_PATHWAY	0.302560031573520	0.7077	-0.0581005705232625	0.5178	0.7077	NA	PPARA	9157	0.905263609756098	0.9996	0.905263609756098
98	KEGG_VASCULAR_SMOOTH_MUSCLE_CONTRACTION	0.305604547916347	0.7085	-0.0272375471323675	0.0653	0.7085	NA	PPARA	9106	0.905263609756098	0.9996	0.905263609756098
169	KEGG_ASTHMA	0.342766065134353	0.7094	-0.0116931025153469	0.6405	0.7094	NA	PPARA	7466	0.905263609756098	0.9996	0.905263609756098
212	BIOCARTA_INFLAM_PATHWAY	0.332471534417095	0.7172	-0.0142772453314890	0.658	0.7172	NA	PPARA	7232	0.911659475218659	0.9996	0.911659475218659
23	KEGG_PHENYLALANINE_METABOLISM	0.321666586274263	0.7188	-0.0614723744630425	0.4354	0.7188	NA	PPARA	5823	0.912806213592233	0.9996	0.912806213592233
182	BIOCARTA_AMI_PATHWAY	0.318494690882365	0.7227	-0.081037037037037	0.2737	0.7227	NA	PPARA	12025	0.915220502901354	0.9996	0.915220502901354
248	BIOCARTA_INTEGRIN_PATHWAY	0.294740535958123	0.7235	-0.0622745020511046	0.2034	0.7235	NA	PPARA	7250	0.915220502901354	0.9996	0.915220502901354
2	KEGG_CITRATE_CYCLE_TCA_CYCLE	0.290246287621320	0.7384	-0.07949604743083	0.2351	0.7384	NA	PPARA	12423	0.919330038022814	0.9996	0.919330038022814
27	KEGG_GLUTATHIONE_METABOLISM	0.289884741590570	0.7392	-0.0667655786350148	0.1029	0.7392	NA	PPARA	7773	0.919330038022814	0.9996	0.919330038022814
183	BIOCARTA_ARAP_PATHWAY	0.282128839096778	0.7442	-0.0586579765960598	0.5804	0.7442	NA	PPARA	4429	0.922536363636364	0.9996	0.922536363636364
145	KEGG_ALZHEIMERS_DISEASE	0.252478504915426	0.7484	-0.000944615690563786	0.9275	0.7484	NA	PPARA	6478	0.92436940509915	0.9996	0.92436940509915
109	KEGG_ADHERENS_JUNCTION	0.263403932742345	0.7558	-0.0255978610684755	0.3444	0.7558	NA	PPARA	3058	0.93087231638418	0.9996	0.93087231638418
288	BIOCARTA_ATRBRCA_PATHWAY	0.302991421361998	0.7576	-0.0804535137957385	0.2632	0.7576	NA	PPARA	13405	0.931335338345865	0.9996	0.931335338345865
306	BIOCARTA_STATHMIN_PATHWAY	0.300766887004067	0.7576	-0.0402943064540023	0.5526	0.7576	NA	PPARA	891	0.931335338345865	0.9996	0.931335338345865
324	BIOCARTA_UCALPAIN_PATHWAY	0.300182140659734	0.7619	-0.0234533155581889	0.7903	0.7619	NA	PPARA	13618	0.931798890942699	0.9996	0.931798890942699
170	KEGG_AUTOIMMUNE_THYROID_DISEASE	0.284963878628750	0.7643	-0.0106330365974283	0.6397	0.7643	NA	PPARA	9911	0.931798890942699	0.9996	0.931798890942699
14	KEGG_PYRIMIDINE_METABOLISM	0.274818370302956	0.7662	-0.0192326757212253	0.3398	0.7662	NA	PPARA	9144	0.931798890942699	0.9996	0.931798890942699
7	KEGG_ASCORBATE_AND_ALDARATE_METABOLISM	0.274496514474779	0.7683	-0.110447319048089	0.3163	0.7683	NA	PPARA	7099	0.931798890942699	0.9996	0.931798890942699
99	KEGG_WNT_SIGNALING_PATHWAY	0.285194854853041	0.7727	-0.0112326043737575	0.285	0.7727	NA	PPARA	10949	0.93187465437788	0.9996	0.93187465437788
131	KEGG_OLFACTORY_TRANSDUCTION	0.287356585148378	0.7824	-0.00427414894151959	0.1694	0.7824	NA	PPARA	9143	0.936901372369625	0.9996	0.936901372369625
177	KEGG_DILATED_CARDIOMYOPATHY	0.287075348064988	0.7912	-0.00267578415341162	0.8169	0.7912	NA	PPARA	8255	0.93988804347826	0.9996	0.93988804347826
221	BIOCARTA_ERYTH_PATHWAY	0.331167435179465	0.7933	-0.0142680819550728	0.7719	0.7933	NA	PPARA	11113	0.93988804347826	0.9996	0.93988804347826
12	KEGG_OXIDATIVE_PHOSPHORYLATION	0.213104232849631	0.7948	-0.0323476880333399	0.3043	0.7948	NA	PPARA	9827	0.939962386980108	0.9996	0.939962386980108
235	BIOCARTA_IL2_PATHWAY	0.289202353803252	0.8035	-0.0799585144211774	0.2226	0.8035	NA	PPARA	5902	0.941876266666667	0.9996	0.941876266666667
148	KEGG_HUNTINGTONS_DISEASE	0.23524340359257	0.8052	-0.000398029752724016	0.9675	0.8052	NA	PPARA	10525	0.941876266666667	0.9996	0.941876266666667
128	KEGG_LONG_TERM_POTENTIATION	0.270619179428602	0.8082	-0.0562282916768988	0.0624	0.8082	NA	PPARA	10675	0.941876266666667	0.9996	0.941876266666667
68	KEGG_RNA_POLYMERASE	0.262981891391723	0.8086	-0.132404525468109	0.0741	0.8086	NA	PPARA	3515	0.941876266666667	0.9996	0.941876266666667
117	KEGG_RIG_I_LIKE_RECEPTOR_SIGNALING_PATHWAY	0.284608958088590	0.8099	-0.0250990099009901	0.2605	0.8099	NA	PPARA	8079	0.941876266666667	0.9996	0.941876266666667
258	BIOCARTA_PITX2_PATHWAY	0.284073147879451	0.8101	-0.0271537891878549	0.7537	0.8101	NA	PPARA	7034	0.941876266666667	0.9996	0.941876266666667
318	BIOCARTA_TNFR2_PATHWAY	0.288968630064601	0.812	-0.00488840608334979	0.8969	0.812	NA	PPARA	12572	0.942154255319149	0.9996	0.942154255319149
76	KEGG_NUCLEOTIDE_EXCISION_REPAIR	0.282916435446434	0.8175	-0.0592306931672105	0.1434	0.8175	NA	PPARA	11421	0.945437665782493	0.9996	0.945437665782493
326	BIOCARTA_WNT_PATHWAY	0.260957358587309	0.8307	-0.0101758545741948	0.8182	0.8307	NA	PPARA	6667	0.953702608695652	0.9996	0.953702608695652
48	KEGG_PYRUVATE_METABOLISM	0.273812872880044	0.835	-0.0146811665842808	0.6615	0.835	NA	PPARA	11617	0.953702608695652	0.9996	0.953702608695652
135	KEGG_GNRH_SIGNALING_PATHWAY	0.287745624708302	0.8378	-0.00684184432325236	0.542	0.8378	NA	PPARA	9157	0.953702608695652	0.9996	0.953702608695652
174	KEGG_PRIMARY_IMMUNODEFICIENCY	0.29958989371007	0.8378	-0.0754138868297504	0.0648	0.8378	NA	PPARA	11609	0.953702608695652	0.9996	0.953702608695652
181	BIOCARTA_CSK_PATHWAY	0.268135034605424	0.8432	-0.0439527877919897	0.5113	0.8432	NA	PPARA	11420	0.95658025751073	0.9996	0.95658025751073
144	KEGG_PROXIMAL_TUBULE_BICARBONATE_RECLAMATION	0.298198065291786	0.8451	-0.0905319306563935	0.1134	0.8451	NA	PPARA	11035	0.95658025751073	0.9996	0.95658025751073
171	KEGG_SYSTEMIC_LUPUS_ERYTHEMATOSUS	0.301566611304249	0.8541	-0.0106752730883813	0.2042	0.8541	NA	PPARA	10711	0.958115608919383	0.9996	0.958115608919383
30	KEGG_OTHER_GLYCAN_DEGRADATION	0.272254721553354	0.8615	-0.0544090056285178	0.4997	0.8615	NA	PPARA	6314	0.959831345826235	0.9996	0.959831345826235
236	BIOCARTA_IL3_PATHWAY	0.271048605108241	0.8652	-0.193137496914342	0.0623	0.8652	NA	PPARA	6609	0.960680475382003	0.9996	0.960680475382003
111	KEGG_GAP_JUNCTION	0.281401708901476	0.8717	-0.0240336967294351	0.1468	0.8717	NA	PPARA	9170	0.962894295302013	0.9996	0.962894295302013
67	KEGG_RNA_DEGRADATION	0.238966190901024	0.8775	-0.0387374461979914	0.3155	0.8775	NA	PPARA	12288	0.962894295302013	0.9996	0.962894295302013
63	KEGG_DRUG_METABOLISM_OTHER_ENZYMES	0.272514408125276	0.8804	-0.0284259442357129	0.3446	0.8804	NA	PPARA	12569	0.964595317725752	0.9996	0.964595317725752
33	KEGG_GLYCOSAMINOGLYCAN_DEGRADATION	0.275697930583833	0.8806	-0.095219745689607	0.1824	0.8806	NA	PPARA	12596	0.964595317725752	0.9996	0.964595317725752
132	KEGG_TASTE_TRANSDUCTION	0.267653033873118	0.882	-0.0661226508407517	0.0574	0.882	NA	PPARA	10679	0.964595317725752	0.9996	0.964595317725752
241	BIOCARTA_IL22BP_PATHWAY	0.277536835760328	0.8945	-0.0991902834008097	0.1978	0.8945	NA	PPARA	10954	0.968548013245033	0.9996	0.968548013245033
198	BIOCARTA_CD40_PATHWAY	0.257125802718683	0.8959	-0.137003209084177	0.17	0.8959	NA	PPARA	13866	0.968948402948403	0.9996	0.968948402948403
298	BIOCARTA_BARRESTIN_SRC_PATHWAY	0.235040257227001	0.8976	-0.21885954085411	0.0571	0.8976	NA	PPARA	15371	0.968948402948403	0.9996	0.968948402948403
297	BIOCARTA_TOB1_PATHWAY	0.245372654956803	0.8994	-0.0591032146958249	0.3873	0.8994	NA	PPARA	11420	0.968948402948403	0.9996	0.968948402948403
72	KEGG_PROTEASOME	0.170754755571947	0.9024	-0.169979234648472	0.0731	0.9024	NA	PPARA	13166	0.968948402948403	0.9996	0.968948402948403
49	KEGG_GLYOXYLATE_AND_DICARBOXYLATE_METABOLISM	0.248640565660331	0.9138	-0.108225535696653	0.2395	0.9138	NA	PPARA	11761	0.973249675324675	0.9996	0.973249675324675
287	BIOCARTA_RHO_PATHWAY	0.224748637430250	0.9143	-0.0177775756722260	0.753	0.9143	NA	PPARA	13618	0.973249675324675	0.9996	0.973249675324675
309	BIOCARTA_TEL_PATHWAY	0.232138492479574	0.9163	-0.116877345447363	0.1972	0.9163	NA	PPARA	4923	0.973249675324675	0.9996	0.973249675324675
271	BIOCARTA_PTDINS_PATHWAY	0.258261939832775	0.9236	-0.101150787771028	0.1157	0.9236	NA	PPARA	8425	0.976302179176755	0.9996	0.976302179176755
229	BIOCARTA_MPR_PATHWAY	0.221197998584795	0.9265	-0.0403241747380905	0.4257	0.9265	NA	PPARA	7510	0.97636618357488	0.9996	0.97636618357488
292	BIOCARTA_MAL_PATHWAY	0.225118609812378	0.933	-0.0799466693002815	0.3415	0.933	NA	PPARA	15203	0.979425361155698	0.9996	0.979425361155698
42	KEGG_ARACHIDONIC_ACID_METABOLISM	0.265578043078314	0.9339	-0.0252807599069906	0.2439	0.9339	NA	PPARA	10955	0.979481505204163	0.9996	0.979481505204163
71	KEGG_SPLICEOSOME	0.208817036155661	0.9353	-0.0773186078249432	0.0159	0.9353	NA	PPARA	12627	0.979481505204163	0.972162162162162	0.979481505204163
274	BIOCARTA_PROTEASOME_PATHWAY	0.150866905900907	0.9368	-0.346205125672806	0.0209	0.9368	NA	PPARA	7011	0.979483932853717	0.972162162162162	0.979483932853717
114	KEGG_RENIN_ANGIOTENSIN_SYSTEM	0.221040997146977	0.9461	-0.32647015256999	0.0024	0.9461	NA	PPARA	6612	0.986510651828299	0.725345454545455	0.986510651828299
146	KEGG_PARKINSONS_DISEASE	0.173188969561281	0.9483	-0.0158745907332077	0.4999	0.9483	NA	PPARA	12521	0.986510651828299	0.9996	0.986510651828299
87	KEGG_OOCYTE_MEIOSIS	0.246489534471754	0.9497	-0.0235130710848752	0.1584	0.9497	NA	PPARA	8255	0.98653185770751	0.9996	0.98653185770751
193	BIOCARTA_BIOPEPTIDES_PATHWAY	0.216196770348905	0.9724	-0.0484476962626063	0.2146	0.9724	NA	PPARA	13638	0.992997658079625	0.9996	0.992997658079625
222	BIOCARTA_EIF_PATHWAY	0.147219813483930	0.9763	-0.118890095783549	0.3054	0.9763	NA	PPARA	8980	0.99610015600624	0.9996	0.99610015600624
20	KEGG_ARGININE_AND_PROLINE_METABOLISM	0.212747258769786	0.9828	-0.061945627412337	0.0759	0.9828	NA	PPARA	12432	0.997161200923787	0.9996	0.997161200923787
77	KEGG_MISMATCH_REPAIR	0.176973741027241	0.9858	-0.140317084012446	0.0682	0.9858	NA	PPARA	15688	0.997161200923787	0.9996	0.997161200923787
70	KEGG_DNA_REPLICATION	0.163707301082269	0.9865	-0.104675299001680	0.0918	0.9865	NA	PPARA	15988	0.997161200923787	0.9996	0.997161200923787
327	BIOCARTA_ACTINY_PATHWAY	0.166794226340553	0.987	-0.205530864197531	0.0389	0.987	NA	PPARA	4162	0.997161200923787	0.9996	0.997161200923787
73	KEGG_PROTEIN_EXPORT	0.149586077173644	0.988	-0.245814194695510	0.0139	0.988	NA	PPARA	4977	0.997161200923787	0.972162162162162	0.997161200923787
69	KEGG_BASAL_TRANSCRIPTION_FACTORS	0.176210304721132	0.9892	-0.0759574993822585	0.1543	0.9892	NA	PPARA	10213	0.997161200923787	0.9996	0.997161200923787
78	KEGG_HOMOLOGOUS_RECOMBINATION	0.191467187004360	0.9941	-0.154085564667523	0.0112	0.9941	NA	PPARA	11870	0.998316193399846	0.9156	0.998316193399846
97	KEGG_CARDIAC_MUSCLE_CONTRACTION	0.187071959232549	0.9992	-0.0170313892464600	0.3691	0.9992	NA	PPARA	14060	0.9998	0.9996	0.9998
66	KEGG_RIBOSOME	0.0462932821179873	0.9998	-0.108206385303273	0.0912	0.9998	NA	PPARA	5790	0.9998	0.9996	0.9998
